# Degradation of mucin *O*-glycans by a human gut symbiont requires a complex enzyme repertoire and promotes colonization

**DOI:** 10.64898/2026.03.26.714468

**Authors:** Sadie R. Schaus, Chunsheng Jin, Grete Raba, Gabriel Vasconcelos Pereira, Rajneesh Bains, Carmen R. Cori, Maria-Jose García-Bonete, Marcus Nilsson, Naba D. Salman, Nicholas A. Pudlo, Qinnan Yang, Jining Liu, Jan Holgersson, Stephen G. Withers, Rachel Hevey, Eric C. Martens, Ana S. Luis

**Affiliations:** Department of Microbiology and Immunology, University of Michigan Medical School, Ann Arbor, Michigan, United States; Department of Medical Biochemistry and Cell Biology, Institute of Biomedicine, Sahlgrenska Academy, University of Gothenburg, Gothenburg, Sweden; Proteomics Core Facility at Sahlgrenska Academy, University of Gothenburg, 40530, Gothenburg, Sweden; Department of Chemistry and Biotechnology, Tallinn University of Technology, 12618 Tallinn, Estonia; Department of Chemistry, University of British Columbia, 2036 Main Mall, Vancouver, British Columbia, Canada; Departement of Pharmaceutical Sciences, University of Basel, Switzerland; Department of Biochemistry & Molecular Biology, University of Alicante, Spain; Department of Laboratory Medicine, Institute of Biomedicine, Sahlgrenska Academy, University of Gothenburg, Gothenburg, Sweden; Department of Clinical Immunology and Transfusion Medicine, Sahlgrenska University Hospital, Gothenburg, Sweden; SciLifeLab, University of Gothenburg, Gothenburg, Sweden

**Keywords:** Mucins, colonic *O*-glycans, gut microbiota, mucin-active enzymes, *O*-glycans degradation, gut colonization

## Abstract

Secreted mucins are the major component of the mucus layer that protects intestinal epithelial surfaces by blocking excessive interactions with the microbiota. Mucins are complex glycoproteins decorated with over 100 different *O*-glycans. Some bacteria can utilize mucins and excessive degradation has been associated with disruption of the mucus barrier and inflammation. Despite the importance of mucins, a detailed enzymatic pathway by which gut bacteria degrade colonic mucin *O*-glycans and the impact of this process on gut colonization are unknown. Here, we identified >100 genes that are expressed by the symbiont *Bacteroides thetaiotaomicron* during growth on different *O*-glycan substrates, revealing effects of glycan structure on gene expression. The characterization of 33 glycoside hydrolase enzymes revealed the pathway for colonic *O*-glycan degradation by this bacterium. *In vivo* competition experiments show that multiple exo-acting enzymes targeting mucin capping structures are central to gut colonization and may provide targets to inhibit bacterial mucin degradation.
