## Supplemental Table 2 for "Degradation of mucin *O*-glycans by a human gut symbiont requires a complex enzyme repertoire and promotes colonization"

### Sheet: Table S2
Supplementary Table 2. Overview of the enzymatic activities of all enzymes characterized in this study
		++++	Active
		++	Low activity (Reaction did not achieve completion)
		NA	Not active
		NT	Not tested
Reactions performed with 1 mM of enzyme, 1 mM of substrate in 10 mM sodium phosphate pH7.0 incubated at 37 °C for 16h.
Enzymes for which activities were previously reported are marked, and the references for published studies are shown below the table.
GH2 enzymes
Substrate		BT1626	BT3179	BT3340	BT4050	BT4241	BT4684
Gal-b1,3-GlcNAc	LNB	++	++	++++	++++	++++	NA
Gal-b1,3-GlcNAc-b1,3-Gal-b1,4-Glc	Lacto-N-tetraose	++	++	++++	++++	++++	NA
Gal-b1,4-Glc	Lactose	++++	++++	++++	++++	++++	++++
Gal-b1,4-GlcNAc-b1,3-Gal-b1,4-Glc	Lacto-N-neotetraose	++++	++++	NT	++++	++++	NA
Gal-b1,4-GlcNAc	LacNAc	++++	++++	++++	++++	++++	NA
(Gal-b1,4-GlcNAc-b1,3-)x2	DiLacNAc	++++	++++	++++	++++	++++	NA
(Gal-b1,4-GlcNAc-b1,3-)x4	TetraLacNAc	++++	++++	NT	++++	++++	NA
Gal-b1,4-GlcNAc-b1,3-Gal-b1,4-Glc	paraLactotetraose	++++	++++	++++	++++	++++	NA
Gal-b1,4-GlcNAc-b1,3-Gal-b1,3-GlcNAc-b1,3-Gal-b1,4-Glc	para-Lacto-N-hexaose	++++	++++	NT	++++	++++	NA
Gal-b1,4-Gal	1,4-galactobiose	++++	++++	++++	++++	++++	++++
Gal-b1,6-Gal	1,6-galactobiose	++++	++++	++++	++++	++++	NA
Gal-b1,3-Gal	1,3-galactobiose	++++	++++	++++	++++	++++	NA
Gal-b1,3-GalNAc-b1,4-Gal-b1,4-Glc		++++	++++	++++	++++	++++	NA
Gal-b1,3-GlcNAc	Core 1	++++	++++	++++	++++	++++	NA
Gal-b1,3-(GlcNAc-b1,6-)GlcNAc	Core 2	++++	++++	++++	++++	++++	NA
3SGal-b1,3-(Fuc-a1,4-)GlcNAc	3'S-Lewis a	NA	NA	NA	NA	NA	NA
3SGal-b1,4-(Fuc-a1,3-)GlcNAc	3'S-Lewis x	NA	NA	NA	NA	NA	NA
3SGal-b1,3-GlcNAc	3'S-LNB	NA	NA	NA	NA	NA	NA
3SGal-b1,4-GlcNAc	3'S-LacNAc	NA	NA	NA	NA	NA	NA
6SGal-b1,3-(Fuc-a1,4-)GlcNAc	6'S-Lewis a	NA	NA	NA	NA	NA	NA
6SGal-b1,4-(Fuc-a1,3-)GlcNAc	6'S-Lewis x	NA	NA	NA	NA	NA	NA
Gal-b1,3-(Fuc-a1,4-)6SGlcNAc	6S-Lewis a	NA	NA	NA	NA	NA	NA
Gal-b1,4-(Fuc-a1,3-)6SGlcNAc	6S-Lewis x	NA	NA	NA	NA	NA	NA
Gal-b1,3-6SGlcNAc	6S-LNB	++	++	++++	++++	++++	NA
Gal-b1,4-6SGlcNAc	6S-LacNAc	++++	++++	++++	NA	NA	NA
(Gal-b1,3-GlcNAc-b1,3-)(Gal-b1,4-GlcNAc-b1,6-)Gal-b1,4-Glc	DFLNHa + fucosidases	++++	++++	++++	++++	++++	NA
Gal-b1,4-GlcNAc-b1,3-Gal-b1,4-(Fuc-a1,3-)Glc	Lacto-N-fucopentaose VI	++++	++++	++++	++++	++++	NA
(Fuc-a1,2-)Gal-b1,3-GlcNAc-b1,3-Gal-b1,4-Glc	Lacto-N-fucopentaose I	NA	NA	NT	NA	NA	NA
Gal-b1,4-(Fuc-a1,3-)Glc	3-fucosyllactose	NA	NA	NT	NA	NA	NA
Fuc-a1,2-Gal-b1,4-Glc	2'-fucosyllactose	NA	NA	NT	NA	NA	NA
Fuc-a1,2-Gal-b1,3-GlcNAc	H type 1	NA	NA	NT	NA	NA	NA
Fuc-a1,2-Gal-b1,4-GlcNAc	H type 2	NA	NA	NT	NA	NA	NA
Gal-b1,3-(Fuc-a1,4-)GlcNAc	Lewis a	NA	NA	NA	NA	NA	NA
Fuc-a1,2-Gal-b1,3-(Fuc-a1,4-)GlcNAc	Lewis b	NA	NA	NA	NA	NA	NA
Gal-b1,4-(Fuc-a1,3-)GlcNAc	Lewis x	NA	NA	NA	NA	NA	NA
Fuc-a1,2-Gal-b1,4-(Fuc-a1,3-)GlcNAc	Lewis y	NA	NA	NA	NA	NA	NA
Neu5Ac-a2,3-Gal-b1,3-(Fuc-a1,4-)GlcNAc	Sialyl Lewis a	NA	NA	NT	NA	NA	NT
Neu5Ac-a2,3-Gal-b1,3-GlcNAc	Sialyl LNB	NA	NA	NT	NA	NA	NT
Neu5Ac-a2,3-Gal-b1,4-(Fuc-a1,3-)GlcNAc	Sialyl Lewis x	NA	NA	NT	NA	NA	NA
Neu5Ac-a2,3-Gal-b1,4-GlcNAc	Sialyl LacNAc	NA	NA	NT	NA	NA	NA
Neu5Ac-a2,3-Gal-b1,4-Glc	3'Neu5AcLactose	NA	NA	NT	NA	NA	NA
Neu5Ac-a2,6-Gal-b1,4-Glc	6'Neu5AcLactose	NA	NA	NT	NA	NA	NA
Gal-a1,4-Gal-b1,4-GlcNAc	P1 antigen	NA	NA	NA	NA	NA	NA
Gal-a1,3-Gal-b1,4-Gal		NA	NA	NA	NA	NA	NA
	gMO	++++	++++	NT	++++	++++	NA
	cMO	NT	NT	NT	NT	NT	NA
	BSM	++++	++++	++++	++++	NA	NA
	pNP-a-GlcNAc	NA	NA	NT	NA	NA	NA
	pNP-b-GlcNAc	NA	NA	NT	NA	NA	NA
	pNP-a-GalNAc	NA	NA	NT	NA	NA	NA
	pNP-b-Glc	++++	++++	++++	++++	++++	++
	pNP-a-Glc	NA	NA	NT	NA	NA	NA
	pNP-b-Gal	NA	NA	NT	NA	NA	NA
	pNP-a-Gal	NA	NA	NT	NA	NA	NA
GH16 enzymes
Substrate		BT2824
KS		++++
cMO		NA
PGM II		++++
Gal-b1,3-GlcNAc-b1,3-Gal-b1,4-Glc	Lacto-N-tetraose	++++ (1)
Gal-a1,3-(Fuc-a1,2-)Gal-b1,3-GlcNAc-b1,3-Gal-b1,4-Glc	Blood Group A type I	++
Gal-a1,3-(Fuc-a1,2-)Gal-b1,4-GlcNAc-b1,3-Gal-b1,4-Glc	Blood Group A type II	++++ (1)
(Gal-b1,4-GlcNAc-b1,3-)x2	DiLacNAc	++++
Gal-b1,4-GlcNAc-b1,3-Gal-b1,4-Glc	Lacto-N-neotetraose	++++ (1)
Gal-b1,4-GlcNAc-b1,3-Gal-b1,3-GlcNAc-b1,3-Gal-b1,4-Glc	para-Lacto-N-hexaose	++++ (1)
(Fuc-a1,2-)Gal-b1,3-GlcNAc-b1,3-Gal-b1,4-Glc	Lacto-N-fucopentaose I	++++
		(1) previously published in PMID: 32782292
GH18 enzymes
Substrate		BT1038	BT1048	BT1284	BT1285	BT1632	BT2825	BT3050	BT3753	BT3987	BT4406	BT4709
Gal-b1,3-GlcNAc-b1,3-Gal-b1,4-Glc	Lacto-N-tetraose	NA	NA	NA	NA	NA	NA	NA	NA	NA	NA	NA
Gal-a1,3-(Fuc-a1,2-)Gal-b1,3-GlcNAc-b1,3-Gal-b1,4-Glc	Blood Group B type I	NT	NT	NT	NT	NA	NA	NA	NT	NT	NT	NT
Gal-a1,3-(Fuc-a1,2-)Gal-b1,4-GlcNAc-b1,3-Gal-b1,4-Glc	Blood Group B type II	NT	NT	NT	NT	NA	++	NA	NT	NT	NT	NT
(Gal-b1,4-GlcNAc-b1,3-)x2	DiLacNAc	NT	NT	NT	NT	NA	++	NA	NT	NT	NT	NT
Gal-b1,4-GlcNAc-b1,3-Gal-b1,4-Glc	Lacto-N-neotetraose	NT	NA	NA	NA	NA	++	NA	NA	NA	NA	NA
Gal-b1,4-GlcNAc-b1,3-Gal-b1,3-GlcNAc-b1,3-Gal-b1,4-Glc	para-Lacto-N-hexaose	NA	NA	NA	NA	++	++++	NA	NA	NA	NA	NA
Gal-b1,4-GlcNAc-b1,3-Gal-b1,4-GlcNAc-b1,3-Gal-b1,3-GlcNAc-b1,3-Gal-b1,4-Glc	Para-Lacto-N-neooctaose	NT	NA	NA	NA	++	++++	NA	NA	NA	NA	NA
(Gal-b1,4-GlcNAc-b1,3-)x4	TetraLacNAc	NT	NT	NT	NT	++	++++	NA	NT	NT	NT	NT
(Fuc-a1,2-)Gal-b1,3-GlcNAc-b1,3-Gal-b1,4-Glc	Lacto-N-fucopentaose I	NT	NT	NT	NT	NA	NA	NA	NT	NT	NT	NT
Neu5Ac-a2,3-Gal-b1,4-(6S)GlcNAc-b1,3-Gal-b1,3-GalNAc-aC2N3	Core 1 pentasacharide	NT	NT	NT	NT	NT	NT	NA	NT	NT	NT	NT
Neu5Ac-a2,6-Gal-b1,4-(6S)GlcNAc-b1,3-Gal-b1,3-GalNAc-aC2N3	Core 1 pentasacharide	NT	NT	NT	NT	NT	NT	NA	NT	NT	NT	NT
	Neu5AC-a2,3-6SLacNAc-pNP	NT	NT	NT	NT	NT	NT	++	NT	NT	NT	NT
	KS	NA	NA	NA	NA	++++	NA	++++	NA	NA	NA	NA
	cMO	NT	NT	NT	NT	++++	NA	++++	NT	NT	NT	NT
	PGM III	NT	NT	NA	NA	NT	NA	NT	NA	NT	NA	NT
	PGM II	NT	NT	NT	NT	NA	NA	NA	NT	NT	NT	NT
GH20 enzymes
Substrate		BT1621	BT1627	BT3178	BT3598	BT3868	BT4394	BT4681
Gal-b1,4-GlcNAc-b1,3-Gal-b1,4-Glc	Lacto-N-neotetraose	NT	NA	NA	NT	NT	NT	NA
GlcNAc-b1,3-Gal-b1,4-Glc	Lacto-N-neotetraose + BT1626	NA	++++	NA	++	++++	++	++++
(Gal-b1,4-GlcNAc-b1,3-)x2	DiLacNAc		NA	NA				NA
(Gal-b1,4-GlcNAc-b1,3-)x4	TetraLacNAc	NA	NA	NA	NA	NA	NA	NA
GlcNAc-b1,3-Gal-b1,4-GlcNAc-b1,3-Gal-b1,3-GlcNAc-b1,3-Gal-b1,4-GlcNAc	TetraLacNAc + BT1626	NA	++++	NA	NA	++++	++	++++
Gal-b1,4-GlcNAc-b1,3-Gal-b1,3-GlcNAc-b1,3-Gal-b1,4-Glc	Para-Lacto-N-neohexaose	NA	NA	NA	NA	NA	NA	NA
Gal-b1,4-GlcNAc-b1,3-Gal-b1,4-GlcNAc-b1,3-Gal-b1,3-GlcNAc-b1,3-Gal-b1,4-Glc	Para-Lacto-N-neooctaose	NT	NA	NA	NT	NT	NT	NA
GlcNAc-b1,3-Gal-b1,3-GlcNAc-b1,3-Gal-b1,4-Glc	Para-Lacto-N-neohexaose + BT1626	NA	++++	NA	++	++++	++	++++
Gal-b1,3-(GlcNAc-b1,6-)GalNAc-Me	Core 2	NA	NA	NA	NA	++++	NA	NA
GlcNAc-b1,3-(GlcNAc-b1,6-)GalNAc-Me	Core 4	NA	NA	NA	NA	++++	NA	NA
	pNP-b-Gal	NA	NA	NA	NA	NA	NA	NA
	pNP-a-Gal	NA	NA	NA	NA	NA	NA	NA
	pNP-a-GalNAc	NA	NA	NA	NA	NA	NA	NA
	pNP-b-GlcNAc	++	++++	++	++++	++++	++	++++
	pNP-a-GlcNAc	NA	NA	NA	NA	NA	NA	NA
	pNP-b-Glc	NA	NA	NA	NA	NA	NA	NA
	pNP-a-Glc	NA	NA	NA	NA	NA	NA	NA
GH29 enzymes
Substrate		BT1625	BT1842	BT3665	BT3798	BT3956	BT4136	BT4713
GalNAc-a1,3-(Fuc-a1,2-)Gal	Blood group A	NA	NA	NA	NA	NA	NA	NA
Gal-a1,3-(Fuc-a1,2-)Gal	Blood group B	NA	NA	NA	NA	NA	NA	NA
Gal-a1,3-(Fuc-a1,2-)Gal-b1,3-GlcNAc-b1,3-Gal-b1,4-Glc	Blood group B type I	NA	NA	NA	NA	NA	NA	NA
Fuc-a1,2-Gal-b1,3-GlcNAc-b1,3-Gal-b1,4-Glc	Blood group B type I + BT4251	NA	++	++	NA	NA	NA	NT
Gal-a1,3-(Fuc-a1,2-)Gal-b1,4-GlcNAc-b1,3-Gal-b1,4-Glc	Blood group B type II	NA	NA	NA	NA	NA	NA	NA
Fuc-a1,2-Gal-b1,4-GlcNAc-b1,3-Gal-b1,4-Glc	Blood group B type II + BT4251	NA	++++	++++	NA	NA	NA	NT
Fuc-a1,2-Gal	Blood group H	NA	++++	++++	NA	NA	NA	NA
Fuc-a1,2-Gal-b1,3-GlcNAc	H type 1	NA	++	++	NA	NA	NA	NA
Fuc-a1,2-Gal-b1,4-GlcNAc	H type 2	NA	++++	++++	NA	NA	NA	NA
Gal-b1,3-(Fuc-a1,4-)GlcNAc	Lewis a	++++ (1)	NA	NA	NA	NA	++++	NA
Fuc-a1,2-Gal-b1,3-(Fuc-a1,4-)GlcNAc	Lewis b	++++ (1)	Low	++	NA	NA	++++	NA
Gal-b1,4-(Fuc-a1,3-)GlcNAc	Lewis x	++++ (1)	NA	NA	NA	NA	++++	NA
Fuc-a1,2-Gal-b1,4-(Fuc-a1,3-)GlcNAc	Lewis y	++++ (1)	++++	++++	NA	NA	++++	NA
Gal-b1,4-(Fuc-a1,3-)Glc	3-fucosyllactose	++++	++	++	NA	NA	++++	NA
Fuc-a1,2-Gal-b1,4-Glc	2'-fucosyllactose	NA	++++	++++	NA	NA	NA	NA
Neu5Ac-a2,3-Gal-b1,3-(Fuc-a1,4-)GlcNAc	Sialyl Lewis a	++++	NA	NA	NA	NA	++++	NA
Neu5Ac-a2,3-Gal-b1,4-(Fuc-a1,3-)GlcNAc	Sialyl Lewis x	++++	NA	NA	NA	NA	++++	NA
(Fuc-a1,2-)Gal-b1,3-GlcNAc-b1,3-Gal-b1,4-Glc	Lacto-N-fucopentaose I	NT	++++	++++	NT	NT	NT	NT
(Fuc-a1,2-)Gal-b1,3-(Fuc-a1,4-)GlcNAc-b1,3-Gal-b1,4-Glc	Lacto-N-fucohexaose I	++++	NA	NA	NA	NA	++++	NA
Gal-b1,4-GlcNAc-b1,3-Gal-b1,4-(Fuc-a1,3-)Glc	Lacto-N-fucopentaose VI	++++	NT	NT	NA	NA	++++	NT
	DFLNHa	++++	++	++	NA	NA	++++	NT
Gal-b1,4-(Fuc-a1,3-)GlcNAc-b1,3-Gal-b1,4-(Fuc-a1,3-)GlcNAc-b1,3-Gal-b1,4-Glc	Difucosyl-para-lacto-N-hexaose	++++	NT	NT	NT	NT	++++	NT
3SGal-b1,3-(Fuc-a1,4-)GlcNAc	3'S-Lewis a	++++ (2)	NT	NT	NT	NT	++++	NT
3SGal-b1,4-(Fuc-a1,3-)GlcNAc	3'S-Lewis x	++++ (2)	NT	NT	NT	NT	++++	NT
6SGal-b1,3-(Fuc-a1,4-)GlcNAc	6'S-Lewis a	NA	NT	NT	NT	NT	NA	NT
6SGal-b1,4-(Fuc-a1,3-)GlcNAc	6'S-Lewis x	NA	NT	NT	NT	NT	NA	NT
Gal-b1,3-(Fuc-a1,4-)6SGlcNAc	6S-Lewis a	++++ (2)	NT	NT	NT	NT	++++	NT
Gal-b1,4-(Fuc-a1,3-)6SGlcNAc	6S-Lewis x	++++ (2)	NT	NT	NT	NT	++++	NT
	gMO	++++	++++	++++	NA	NA	++++	NT
	cMO	++++	++++	++++	NA	NA	++++	NT
	pNP-a-Fuc	++	++++	++++	NA	++++	++	NA
	pNP-b-Fuc	NA	NA	NA	NA	NA	NA	NA
	pNP-a-Gal	NA	NA	NA	NA	NA	NA	NA
	pNP-b-Gal	NA	NA	NA	NA	NA	NA	NA
		(1) previously published in PMID: 31160824
		(2) previously published in PMID: 34616040
GH95 enzymes
Substrate		BT1777	BT3155	BT3173	BT4682
GalNAc-a1,3-(Fuc-a1,2-)Gal	Blood group A	NA	NA	NA	NA
Gal-a1,3-(Fuc-a1,2-)Gal	Blood group B	NA	NA	NA	NA
Gal-a1,3-(Fuc-a1,2-)Gal-b1,3-GlcNAc-b1,3-Gal-b1,4-Glc	Blood Group B type I	NA	NA	NA	NT
Fuc-a1,2-Gal-b1,3-GlcNAc-b1,3-Gal-b1,4-Glc	Blood group B type I + BT4251	++++	++++	++++	NT
Gal-a1,3-(Fuc-a1,2-)Gal-b1,4-GlcNAc-b1,3-Gal-b1,4-Glc	Blood group B type II	NA	NA	NA	NT
Fuc-a1,2-Gal-b1,4-GlcNAc-b1,3-Gal-b1,4-Glc	Blood group B type II + BT4251	++++	++++	++++	NT
Fuc-a1,2-Gal	Blood group H	++++	++++	++++	++++
Fuc-a1,2-Gal-b1,3-GlcNAc	H type 1	++++	++++	++++	++++
Fuc-a1,2-Gal-b1,4-GlcNAc	H type 2	++++	++++	++++	++++
Gal-b1,3-(Fuc-a1,4-)GlcNAc	Lewis a	NA	NA	NA	NA
Fuc-a1,2-Gal-b1,3-(Fuc-a1,4-)GlcNAc	Lewis b	++	++	++++	++++
Gal-b1,4-(Fuc-a1,3-)GlcNAc	Lewis x	NA	NA	NA	NA
Fuc-a1,2-Gal-b1,4-(Fuc-a1,3-)GlcNAc	Lewis y	++	++	++++	++++
Gal-b1,4-(Fuc-a1,3-)Glc	3-fucosyllactose	++++	NA	++++	++++
Fuc-a1,2-Gal-b1,4-Glc	2'-fucosyllactose	++++	++++	++++	++++
(Fuc-a1,2-)Gal-b1,3-GlcNAc-b1,3-Gal-b1,4-Glc	Lacto-N-fucopentaose I	++++	++++	++++	++++
(Fuc-a1,2-)Gal-b1,3-(Fuc-a1,4-)GlcNAc-b1,3-Gal-b1,4-Glc	Lacto-N-fucohexaose I	++	NA	++++	++++
	DFLNHa	++++	++	++++	++++
	gMO	++++	++++	++++	++++
	cMO	++++	++++	++++	++++
	pNP-a-Fuc	NA	++++	++++	++++
	pNP-b-Fuc	NA	NA	NA	NA
	pNP-a-Gal	NA	NA	NA	NA
	pNP-b-Gal	NA	NA	NA	NA
GH33 enzyme
Substrate		BT0455
	Colonic mucin (trypsinized)	++++
	cMO	++++
	PGM II	++++
	gMO	++++
Neu5Ac-a2,3-Gal-b1,3-(Fuc-a1,4-)GlcNAc	Sialyl Lewis a	++++
Neu5Ac-a2,3-Gal-b1,4-(Fuc-a1,3-)GlcNAc	Sialyl Lewis x	++++
	BSM (released glycans)	++++
GH89 enzyme
Substrate		BT0438	BT4359
Gal-a1,4-Gal-b1,4-GlcNAc	P1 antigen	NA	NA
GalNAc-a1,3-(Fuc-a1,2-)Gal	Blood group A	NA	NA
Gal-a1,3-(Fuc-a1,2-)Gal	Blood group B	NA	NA
	gMO	NA	++++
	PGM	NA	++++
	cMO	NA	NA
	BSM (released glycans)	NA	NA
	pNP-a-GlcNAc	++++	NA
	pNP-b-GlcNAc	NA	NA
	pNP-a-GalNAc	NA	NA
	pNP-b-Glc	NA	NA
	pNP-a-Glc	NA	NA
	pNP-b-Gal	NA	NA
	pNP-a-Gal	NA	NA
GH109 enzymes
Substrate		BT4243	BT4252
GalNAc-a1,3-(Fuc-a1,2-)Gal	Blood group A	++++	NA
GalNAc-a1-O-Serine	Tn antigen	++++ (1)	NA
GalNAc-a1,3-Gal		++++	NA
Gal-a1,4-Gal-b1,4-GlcNAc	P1 antigen	NA	NA
Gal-b1,4-GlcNAc	LacNAc	NA	NA
Gal-b1,4-Gal	Galactobiose	NA	NA
	gMO	++++	NA
	cMO	NT	NT
	BSM	++++	NA
	pNP-a-GalNAc	++++ (1)	NA
	pNP-a-Gal	NA	NT
	pNP-b-Gal	NA	NT
		(1) previously published in PMID: 40216766
GH110 enzymes
Substrate		BT3160	BT4251
GalNAc-a1,3-(Fuc-a1,2-)Gal	Blood group A	NA	NA
Gal-a1,3-(Fuc-a1,2-)Gal	Blood group B	NA (1)	++++ (1)
	pNP-a-Gal	++++ (1)	++++ (1)
	pNP-b-Gal	NA	NA
		(1) previously published in PMID: 18227066
Abbreviations
Gal	D-Galactose
GlcNAc	N-acety-D-glucosamine
Glc	D-Glucose
GalNAc	N-acety-D-galactosamine
Fuc	L-fucose
Neu5Ac	N-acetylneuraminic acid
GalNAc-Me	N-acety-D-galactosamine metylated
LNB	Lacto-N-biose
LacNAc	N-acetyl-D-lactosamine
DFLNHa	Difucosyllactose-N-hexaose a
gMO	Porcine gastric mucin O-glycans
cMO	Porcine colonic mucin O-glycans
PNP	p-Nitrophenyl
KS	Keratan sulfate
PGM III	Porcine gastric mucin type III
PGM II	Porcine gastric mucin type II
BSM	Bovine submaxillary mucin
pNP	p-nitrophenyl
