## Supplemental Table 3 for "Degradation of mucin *O*-glycans by a human gut symbiont requires a complex enzyme repertoire and promotes colonization"

### Sheet: Table S3A
Supplementary Table 3A - LC-MS analysis of activity of endo-acting enzymes on define oligosaccharides
Substrate: LNT
				Control			BT3050			BT1632
	Mass[1]	Composition[2]	Putative structures [3]	RT[4]	Intensity [5]	Percentage	RT2	Intensity 3	Percentage4	RT3	Intensity 4	Percentage5
	341	Hex2	Galβ1-4Glc	13.32	1466.1	3.66917	13.34	267.68	0.698825	13.06	188.25	0.583609
	343	Hex2	Galβ1-4Glcol	12.44	478.01	1.1963	12.54	638.82	1.66775	12.26*	776.7	2.40791
	546-1	Hex2HexNAc1	Galβ1-3GlcNAcβ1-3Galol	15.33	586.06	1.46672	15.3	438.43	1.1446	14.89	265.32	0.82254
	546-2	Hex2HexNAc1	GlcNAcβ1-3Galβ1-4Glcol	16.17	747.52	1.8708	16.18*	786.6	2.05356	15.84	879.14	2.72549
	708	Hex1HexNAc2	Galβ1-3GlcNAcβ1-3Galβ1-4Glcol	19.81	36679.5	91.797	19.78	36172.8	94.4353	19.45	30146.8	93.4604
					39957.2	100		38304.3	100		32256.2	100
Substrate: LNnT
				Control			BT3050			BT1632
	Mass[1]	Composition[2]	Putative structures [3]	RT[4]	Intensity [5]	Percentage	RT2	Intensity 3	Percentage4	RT3	Intensity 4	Percentage5
	343	Hex2	Galβ1-4Glcol	12.23	481.44	1.24022	12.22	412.24	1.22228	12.21	642.64	1.86807
	384	Hex1HexNAc1	Galβ1-4GlcNAcol	nd	0	0	nd	0	0	nd	0	0
	546-1	Hex2HexNAc1	Galβ1-4GlcNAcβ1-3Galol	14.53	1113.57	2.86864	14.38	905.25	2.68404	14.56	1348.97	3.92128
	546-2	Hex2HexNAc1	GlcNAcβ1-3Galβ1-4Glcol	15.77	2133.27	5.49546	15.72	1846.99	5.47626	15.72	1846.99	5.36895
	587	Hex1HexNAc2	GlcNAcβ1-3Galβ1-4GlcNAcol	nd	0	0	nd	0	0	nd	0	0
	708	Hex3HexNAc1	Galβ1-4GlcNAcβ1-3Galβ1-4Glcol	19.51	35090.5	90.3957	19.51	30562.7	90.6174	19.51	30562.7	88.8417
					38818.8	100		33727.2	100		34401.3	100
Substrate: DiLacNAc
				Control			BT3050			BT1632
	Mass[1]	Composition[2]	Putative structures [3]	RT[4]	Intensity [5]	Percentage	RT2	Intensity 3	Percentage4	RT3	Intensity 4	Percentage5
	384	Hex1HexNAc1	Galβ1-4Glcol	12.57	1233.92	2.76664	12.64	1048.13	2.85661	12.99	1203.95	3.26878
	546	Hex2HexNAc1	Galβ1-4GlcNAcβ1-3Galol	14.5	1191.27	2.67101	14.63	975.64	2.65904	14.99	764.35	2.07524
	587	Hex1HexNAc2	GlcNAcβ1-3Galβ1-4GlcNAcol	16.12	1346.24	3.01848	16.27	861.16	2.34704	16.59	909.85	2.47028
	708	Hex3HexNAc1	Galβ1-4GlcNAcβ1-3Galβ1-4Glcol	19.67	546	1.22422	19.77	496.71	1.35375	20.13	479.07	1.3007
	749	Hex2HexNAc2	Galβ1-4GlcNAcβ1-3Galβ1-4GlcNAcol	19.93	40282.5	90.3196	20.03	33309.8	90.7836	20.39	33474.6	90.885
					44599.9	100		36691.4	100		36831.8	100
Substrate: paraLNnH
				Control			BT3050			BT1632
	Mass[1]	Composition[2]	Putative structures [3]	RT[4]	Intensity [5]	Percentage	RT2	Intensity 3	Percentage4	RT3	Intensity 4	Percentage5
	343	Hex2	Galβ1-4Glcol	nd	0	0	nd	0	0	12.39	177.76	0.261648
	708	Hex3HexNAc1	Galβ1-4GlcNAcβ1-3Galβ1-4Glcol	19.76	997.6	2.25444	19.91	719.14	1.1466	19.64	1132.55	1.66702
	749	Hex2HexNAc2	Galβ1-4GlcNAcβ1-3Galβ1-4GlcNAcol	nd	0	0	nd	0	0	19.91	4050.15	5.96149
	911-1	Hex3HexNAc2	Galβ1-4GlcNAcβ1-3Galβ1-4GlcNAcβ1-3Galol	21.75	1117.08	2.52445	21.93	1134.22	1.8084	21.64	1359.28	2.00075
	911-2	Hex3HexNAc2	GlcNAcβ1-3Galβ1-4GlcNAcβ1-3Galβ1-4Glcol	23.43	319.15	0.721236	23.69	496.36	0.791395	23.37*	314.5	0.462918
	1073	Hex4HexNAc2	Galβ1-4GlcNAcβ1-3Galβ1-4GlcNAcβ1-3Galβ1-4Glcol	26.07	41030.2	92.7228	26.25	59586.7	95.0048	26.02	60268.1	88.7098
	1235	Hex5HexNAc2	Galβ1-4GlcNAcβ1-3(Galα1-3Galβ1-4GlcNAcβ1-6)Galβ1-4Glcol	23.54	786.38	1.77711	23.74	783.22	1.24876	23.58	636.19	0.93642
					44250.4	100		62719.6	100		67938.5	100
Substrate: paraLNnO
				Control			BT3050			BT1632
	Mass[1]	Composition[2]	Putative structures [3]	RT[4]	Intensity [5]	Percentage	RT2	Intensity 3	Percentage4	RT3	Intensity 4	Percentage5
	343	Hex2	Galβ1-4Glcol	nd	0	0	nd	0	0	12.28	1643.88	3.47155
	384	Hex1HexNAc1	Galβ1-4GlcNAcol	nd	0	0	nd	0	0	12.65	474.43	1.0019
	708	Hex3HexNAc1	Galβ1-4GlcNAcβ1-3Galβ1-4Glcol	19.5	375.56	1.1057	19.6	1089.95	2.83544	19.77	6631.54	14.0045
	749	Hex2HexNAc2	Galβ1-4GlcNAcβ1-3Galβ1-4GlcNAcol	nd	0	0	19.98	927.82	2.41367	20	8248.54	17.4193
	952	Hex2HexNAc3	GlcNAcβ1-3Galβ1-4GlcNAcβ1-3Galβ1-4GlcNAcol	nd	0	0	nd	0	0	23.79	856.34	1.80842
	1073	Hex4HexNAc2	Galβ1-4GlcNAcβ1-3(Galβ1-4GlcNAcβ1-6)Galβ1-4Glcol	25.93	739.49	2.17716	nd	0	0	26.11	757.35	1.59937
	1114	Hex3HexNAc3	Galβ1-4GlcNAcβ1-3Galβ1-4GlcNAcβ1-3Galβ1-4GlcNAcol	26.18	1546.7	4.55369	26.23	574.82	1.49536	26.34	9548.08	20.1636
	1276-1	Hex4HexNAc3	Galβ1-4GlcNAcβ1-3Galβ1-4GlcNAcβ1-3Galβ1-4GlcNAcβ1-3Galcol	27.17	2340.65	6.89118	27.17	2015.55	5.24334	27.36	1740.61	3.67582
	1276-2	Hex4HexNAc3	GlcNAcβ1-3Galβ1-4GlcNAcβ1-3Galβ1-4GlcNAcβ1-3Galβ1-4Glcol	28.31	241.21	0.710154	28.34	2411.91	6.27445	28.45	1686.74	3.56206
	1438-1	Hex5HexNAc3	Galβ1-4GlcNAcβ1-3(Galβ1-4GlcNAcβ1-6)Galβ1-4GlcNAcβ1-3Galβ1-4Glcol	24.95	1165.38	3.43103	25.02	1317.25	3.42675	25.17	1325.25	2.79866
	1438-2	Hex5HexNAc3	Galβ1-4GlcNAcβ1-3Galβ1-4GlcNAcβ1-3Galβ1-4GlcNAcβ1-3Galβ1-4Glcol	30.23	27556.9	81.1311	30.22	30102.9	78.311	30.42	14440.2	30.4948
					33965.9	100		38440.2	100		47352.9	100
Substrate: TetraLacNAc
				Control			BT3050			BT1632
	Mass[1]	Composition[2]	Putative structures [3]	RT[4]	Intensity [5]	Percentage	RT2	Intensity 3	Percentage4	RT3	Intensity 4	Percentage5
	384	Hex1HexNAc1	Galβ1-4GlcNAcol	12.91	5174.85	9.68449	12.82	1312.41	1.85499	12.92	1357.13	2.11389
	546	Hex2HexNAc1	Galβ1-4GlcNAcβ1-3Galol	nd	0	0	14.79	230.85	0.326288	14.95	577.54	0.899588
	587	Hex1HexNAc2	GlcNAcβ1-3Galβ1-4GlcNAcol	16.52	447.35	0.837194	16.38	221.25	0.312719	16.51	442.11	0.68864
	749	Hex2HexNAc2	Galβ1-4GlcNAcβ1-3Galβ1-4GlcNAcol	20.32	2871.13	5.37318	20.22	2616.55	3.69828	20.42	22802.1	35.517
	911	Hex3HexNAc2	Galβ1-4GlcNAcβ1-3Galβ1-4GlcNAcβ1-3Galol	22.05	1123.96	2.10344	21.92	302.6	0.427701	22.1	338.26	0.526881
	952	Hex2HexNAc3	GlcNAcβ1-3Galβ1-4GlcNAcβ1-3Galβ1-4GlcNAcol	24.04	984.99	1.84336	23.96	553.16	0.781848	24.08	579.52	0.902672
	1073	Hex4HexNAc2	Galβ1-4GlcNAcβ1-3Galβ1-4GlcNAcβ1-3Galβ1-4Glcol	26.29	265.61	0.497077	26.31	545.28	0.77071	26.29	284.16	0.442613
	1114	Hex3HexNAc3	Galβ1-4GlcNAcβ1-3Galβ1-4GlcNAcβ1-3Galβ1-4GlcNAcol	26.7	4438.46	8.30637	26.54	4674.37	6.60685	26.56	24615.4	38.3415
	1276-1	Hex4HexNAc3	Galβ1-4GlcNAcβ1-3Galβ1-4GlcNAcβ1-3Galβ1-4GlcNAcβ1-3Galcol	27.55	1067.03	1.9969	27.49	1367.51	1.93287	27.52	482.77	0.751972
	1317	Hex3HexNAc4	GlcNAcβ1-3Galβ1-4GlcNAcβ1-3Galβ1-4GlcNAcβ1-3Galβ1-4GlcNAcol	29.06	916.85	1.71584	28.9	1021.41	1.44368	28.94	254.25	0.396025
	1479	Hex4HexNAc4	Galβ1-4GlcNAcβ1-3Galβ1-4GlcNAcβ1-3Galβ1-4GlcNAcβ1-3Galβ1-4GlcNAcol	30.85	36144.2	67.6422	30.82	57905	81.8441	30.89	12467.2	19.4192
					53434.4	100		70750.4	100		64200.5	100
Substrate: LNFP-I
				Control			BT3050			BT1632
	Mass[1]	Composition[2]	Putative structures [3]	RT[4]	Intensity [5]	Percentage	RT2	Intensity 3	Percentage4	RT3	Intensity 4	Percentage5
	546-1	Hex2HexNAc1	Galβ1-3GlcNAcβ1-3Galol	15.58	1105.04	0.137769	16.6	677.2	0.058867	15.99	1518.47	0.130533
	546-2	Hex2HexNAc1	GlcNAcβ1-3Galβ1-4Glcol	16.48	4367.38	0.544496	17.42	1830.58	0.159127	16.9	4605.61	0.395916
	692	Hex2HexNAc1deHex1	Fucα1-2Galβ-3GlcNAcβ1-3Galol	17.4	1778.51	0.221733	18.3	2679.7	0.232938	17.84	2425.71	0.208523
	708	Hex3HexNAc1	Galβ1-3GlcNAcβ1-3Galβ1-4Glcol	19.92	96982.2	12.0911	20.76	44595.9	3.87659	20.32	117267	10.0807
	838	Hex2HexNAc1deHex2	Fucα1-2Galβ1-3(Fucα1-4)GlcNAcβ1-3Galol	15.28	330.87	0.0412507	16.38	724.06	0.0629404	15.72	493.01	0.042381
	854	Hex3HexNAc1deHex1	Fucα1-2Galβ1-3GlcNAcβ1-3Galβ1-4Glcol	19.32	697532	86.9637	20.03	1.09988e+06	95.6095	19.66	1.03697e+06	89.1419
					802096	100		1.15039e+06	100		1.16328e+06	100
Substrate: LNDFH-I
				Control			BT3050			BT1632
	Mass[1]	Composition[2]	Putative structures [3]	RT[4]	Intensity [5]	Percentage	RT2	Intensity 3	Percentage4	RT3	Intensity 4	Percentage5
	489	Hex2deHex1	Galβ1-4(Fucα1-3)Glcol	14.47	141.45	0.0237587	13.51	5750.71	0.929092	13.66	6136.26	1.05831
	546	Hex2HexNAc1	Galβ1-4GlcNAcβ1-3Galol	16.06	656.72	0.110306	15.33	1127.63	0.182181	15.43	793.84	0.136912
	692	Hex2HexNAc1deHex1	Galβ1-4(Fucα1-3)GlcNAcβ1-3Galol	14.24	4243.77	0.712807	12.98	2529.93	0.408739	13.04	2727.06	0.470332
	708	Hex3HexNAc1	Galβ1-3GlcNAcβ1-3Galβ1-4Glcol	20.67	3081.91	0.517655	20.08	2628.03	0.424588	20.09	2918.79	0.5034
	838	Hex2HexNAc1deHex2	Fucα1-2Galβ1-3(Fucα1-4)GlcNAcβ1-3Galol	16.15	2122.37	0.356485	15.52	2009.72	0.324693	15.52	1528.91	0.263689
	854-1	Hex3HexNAc1deHex1	Galβ1-3(Fucα1-4)GlcNAcβ1-3Galβ1-4Glcol	17.34	5951.3	0.999613	16.8	10484.6	1.69391	16.84	11169.8	1.92644
	854-2	Hex3HexNAc1deHex1	Fucα1-2Galβ1-3GlcNAcβ1-3Galβ1-4Glcol	20.02	51812.7	8.70274	19.44	49477.1	7.99358	19.53	54911.1	9.47045
	1000	Hex3HexNAc1deHex2	Fucα1-2Galβ1-4(Fucα1-3)GlcNAcβ1-3Galβ1-4Glcol	17.04	527350	88.5766	16.35	544953	88.0432	16.46	499630	86.1705
					595360	100		618960	100		579816	100
	(Gal) D-Galactose; (Fuc) L-Fucose; (GlcNAc) N-acetyl-D-glucosamine; (GalNAc) N-acetyl-D-galactosamine; (nd) not detected;
	Footnote:
	[1]	mass of strucutre in negative ion mode; mass with hyphens indicates the isomeric structures;
	[2]	(Hex) hexose; (HexNAc) N-acetylhexosamine; (deHex) fucose;
	[3]	structures are given in the text according following rules: the structure is described clockwise and left-to-right where reducing end locates rightmost side (as shown in cartoon figure); "-" is used for uncertain location
		The cartoon figure below is described as "NeuAcα2-6Galβ1-4GlcNAcβ1-2(Galβ1-4GlcNAcβ1-4)Manα1-3(GlcNAcβ1-4)(Galβ1-4GlcNAcβ1-2Manα1-6)Manβ1-4GlcNAcβ1-4(Fucα1-6)GlcNAcol"
	[4]	Retention time (RT) of selected structure on LC
	[5]	The intensity is area-under-the-curves (AUCs) of each glycan. For comparsion of glycan abundances between samples, the intensity is normalised to total AUC (summed AUCs of all glycans in a sample) and expressed as a percentage

### Sheet: Table S3B
Supplementary Table 3B - LC-MS analysis of main products detected by TLC after incubation of endo-acting enzymes with keratan sulfate (KS)
					BT1632									BT1632+BT0455									BT3050									BT3050+BT0455
					TLC product 1			TLC product 2			TLC product 3			TLC product 1			TLC product 2			TLC product 3			TLC product 1			TLC product 2			TLC product 3			TLC product 1			TLC product 2			TLC product 3
	Mass	Composition	Putative structures	Type	RT12	Intensity12	Percentage10	RT13	Intensity13	Percentage11	RT15	Intensity15	Percentage15	RT [10]	Intensity [11]	Percentage20	RT4	Intensity4	Percentage2	RT6	Intensity6	Percentage3	RT18	Intensity18	Percentage21	RT19	Intensity19	Percentage18	RT20	Intenisty	Percentage19	RT9	Intensity9	Percentage12	RT10	Intensity10	Percentage13	RT11	Intensity11	Percentage9
	384-2	Hex1HexNAc1	Galβ1-4GlcNAcol	Digest	nd	0	0	nd	0	0	nd	0	0	12.5	752.97	1.43721	12.36	358.7	0.580273	nd	0	0	12.42	497.39	1.46977	12.37	495.01	0.565319	nd	0	0	12.09	1540.4	1.32119	12.03	1407.37	1.07713	nd	0	0
	464-1	Hex1HexNAc1Sul1	Galβ1-4(6S)GlcNAcol	Digest	14.37	47296.5	95.5279	14.47	6146.24	36.1047	14.33	427.36	1.17179	14.03	48983.9	93.4967	13.94	20014.6	32.3779	13.86	583.06	0.841795	14.39	28716.5	84.8562	14.33	26473.1	30.2333	14.45	11351.5	9.40676	13.67	108121	92.7345	13.76	74716.3	57.1841	14.14	860.76	3.03915
	464-2	Hex1HexNAc1Sul2	6SGalβ1-3GlcNAcol	Digest	nd	0	0	nd	0	0	nd	0	0	nd	0	0	15.13	12060.1	19.5098	nd	0	0	nd	0	0	15.54	21092.7	24.0886	15.63	6846.86	5.67388	nd	0	0	nd	0	0	15.25	2492.11	8.79908
	472	NeuAc1Hex1	NeuAcα2-3Galol	Digest	nd	1	0.00201977	nd	0	0	nd	0	0	nd	0	0	nd	0	0	nd	0	0	nd	0	0	nd	0	0	17.36	434.11	0.35974	nd	0	0	nd	0	0	nd	0	0
	530	Hex1HexNAc1deHex1	Fucα1-2Galβ1-3GalNAcol	Core	nd	2	0.00403953	nd	0	0	nd	0	0	nd	0	0	nd	0	0	28.1	342.6	0.49463	28.39	557.18	1.64645	nd	0	0	nd	0	0	27.98	667.7	0.57268	nd	0	0	nd	0	0
	544-1	Hex1HexNAc1Sul2	SGalβ1-4(6S)GlcNAcol	Digest	18.48	864.92	1.74694	17.97*	6498.1	38.1716	nd	0	0	17.21	461.92	0.881677	16.72	19886	32.1698	nd	0	0	18.48	1032.89	3.05216	17.26*	27809.6	31.7596	18.00*	17211.7	14.263	17.32	1882.78	1.61484	16.80*	36995	28.3141	17.46*	5008.9	17.6853
	544-2	Hex1HexNAc1Sul2	SGalβ1-4(6S)GlcNAcol	Digest	19.18	1346.25	2.71911	18.99*	2577.6	15.1415	nd	0	0	17.94	609.11	1.16262	17.83	7154.4	11.5738	nd	0	0	19.28	1020.05	3.01422	18.92*	8083.5	9.23165	19.31*	2267.9	1.87937	18.17	2141.85	1.83705	18.01*	14306.5	10.9495	18.62*	1125.9	3.9753
	546	Hex2HexNAc1	Galβ1-4GlcNAcβ1-3Galol	Digest	nd	0	0	15.31	403.31	2.36915	nd	0	0	nd	0	0	15.25	1237.82	2.00244	nd	0	0	nd	0	0	15.32	363.52	0.415153	nd	0	0	15.01	115.15	0.0987631	15.01	909.17	0.695833	nd	0	0
	587-1	Hex1HexNAc2	Galβ1-3(GlcNAcβ1-6)GalNAcol	Core	nd	0	0	nd	0	0	nd	0	0	nd	0	0	nd	0	0	14.01	747.09	1.07861	nd	0	0	nd	0	0	nd	0	0	nd	0	0	nd	0	0	nd	0	0
	587-2	Hex1HexNAc2	Galβ1-4GlcNAcβ1-6GalNAcol	Digest	nd	0	0	nd	0	0	nd	0	0	14.85	130.74	0.249546	nd	0	0	14.62	2607.38	3.76442	nd	0	0	nd	0	0	nd	0	0	nd	0	0	nd	0	0	nd	0	0
	626	Hex2HexNAc1Sul1	Galβ1-4(6S)GlcNAcβ1-3Galol	Digest	nd	0	0	nd	0	0	17.85	593.83	1.62823	nd	0	0	nd	0	0	17.52	1807.12	2.60904	nd	0	0	nd	0	0	18	974.8	0.807801	nd	0	0	17.64	878.99	0.672735	17.74	943.56	3.3315
	651	Hex2HexA1Xyl1	GlcAβ1-3Galβ1-3Galβ1-4Xylol	Core	nd	0	0	nd	0	0	nd	0	0	nd	0	0	26.36	126.71	0.20498	nd	0	0	nd	0	0	26.72	222.12	0.253669	26.76	118.23	0.0979752	nd	0	0	26.24	203.51	0.155756	26.36	547.59	1.93342
	667-1	Hex1HexNAc2Sul1	Galβ1-3(6SGlcNAcβ1-6)GalNAcol	Core	nd	0	0	nd	0	0	nd	0	0	nd	0	0	nd	0	0	nd	0	0	16.82	377.75	1.11624	nd	0	0	nd	0	0	16.26	405.45	0.347751	nd	0	0	nd	0	0
	667-2	Hex1HexNAc2Sul1	GlcNAcβ-3(6S)Galβ1-4GlcNAcol	Digest	nd	0	0	nd	0	0	nd	0	0	nd	0	0	nd	0	0	nd	0	0	nd	0	0	nd	0	0	nd	0	0	nd	0	0	nd	0	0	22.08	312.32	1.10273
	675-3	NeuAc1Hex1HexNAc1	NeuAcα2-3Galβ1-4GlcNAcol	Digest	nd	0	0	nd	0	0	nd	0	0	nd	0	0	nd	0	0	nd	0	0	nd	0	0	22.82	341.37	0.389857	22.85	4279.38	3.54625	nd	0	0	nd	0	0	nd	0	0
	706	Hex2HexNAc1Sul2	6SGalβ1-4GlcNAcβ1-3(6S)Galol	Digest	nd	0	0	nd	0	0	22.78	516.32	1.41571	nd	0	0	nd	0	0	21.62	281	0.405695	nd	0	0	nd	0	0	nd	0	0	nd	0	0	nd	0	0	nd	0	0
	733-1	Hex1HexNAc2deHex1	Fucα1-2(GalNAcα1-3)Galβ1-3GalNAcol	Core	nd	0	0	nd	0	0	nd	0	0	nd	0	0	nd	0	0	19.16	287.84	0.41557	nd	0	0	nd	0	0	nd	0	0	nd	0	0	nd	0	0	nd	0	0
	733-2	Hex1HexNAc2deHex1	Fucα1-2Galβ1-4GlcNAcβ1-3GalNAcol	Core	nd	0	0	nd	0	0	nd	0	0	nd	0	0	nd	0	0	nd	0	0	nd	0	0	nd	0	0	nd	0	0	22.41	185.16	0.15881	nd	0	0	nd	0	0
	733-3	Hex1HexNAc2deHex1	Fucα1-2Galβ1-3(GlcNAcβ1-6)GalNAcol	Core	nd	0	0	nd	0	0	nd	0	0	nd	0	0	nd	0	0	28.6	330.97	0.477839	nd	0	0	nd	0	0	nd	0	0	nd	0	0	nd	0	0	nd	0	0
	747	Hex1HexNAc2Sul2	6SGlcNAcβ1-3Galβ1-3(6S)GlcNAcol	Digest	nd	0	0	nd	0	0	nd	0	0	nd	0	0	nd	0	0	nd	0	0	nd	0	0	nd	0	0	nd	0	0	nd	0	0	nd	0	0	22.08	309.65	1.09331
	749-1	Hex2HexNAc2	Galβ1-3(Galβ1-4GlcNAcβ1-6)GalNAcol	Core	nd	0	0	nd	0	0	nd	0	0	nd	0	0	nd	0	0	17.24	504.8	0.728807	nd	0	0	nd	0	0	nd	0	0	nd	0	0	nd	0	0	nd	0	0
	749-2	Hex2HexNAc2	Galβ1-3GlcNAcβ1-3Galβ1-4GlcNAcol	Digest	nd	0	0	nd	0	0	nd	0	0	nd	0	0	nd	0	0	nd	0	0	nd	0	0	nd	0	0	nd	0	0	nd	0	0	nd	0	0	21.26	306.99	1.08391
	755-1	NeuAc1Hex1HexNAc1Sul1	NeuAcα2-3Galβ1-4(6S)GlcNAcol	Digest	nd	0	0	nd	0	0	nd	0	0	nd	0	0	nd	0	0	nd	0	0	nd	0	0	19.75	928.96	1.06091	19.7	9768.61	8.09508	nd	0	0	nd	0	0	nd	0	0
	755-2	NeuAc1Hex1HexNAc1Sul1	NeuAcα2-3(6S)Galβ1-4GlcNAcol	Digest	nd	0	0	nd	0	0	22.09	1530.75	4.1972	nd	0	0	nd	0	0	nd	0	0	nd	0	0	22.35	918.39	1.04883	21.89	65614.7	54.3738	nd	0	0	nd	0	0	nd	0	0
	790-2	Hex1HexNAc3	GlcNAcα1-4Galβ1-3(GlcNAcβ1-6)GalNAcol	Core	nd	0	0	nd	0	0	nd	0	0	17.13	194.73	0.371685	nd	0	0	16.95	2175.96	3.14155	nd	0	0	nd	0	0	nd	0	0	nd	0	0	nd	0	0	nd	0	0
	813	Hex1HexNAc2deHex1Sul1	Fucα1-2Galβ1-3(6SGlcNAcβ1-6)GalNAcol	Core	nd	0	0	nd	0	0	nd	0	0	nd	0	0	nd	0	0	31.87	870.23	1.2564	32.64	986.99	2.91653	nd	0	0	nd	0	0	31.89	1385.96	1.18873	nd	0	0	nd	0	0
	829-1	Hex2HexNAc2Sul1	Galβ1-3[Galβ1-4(6S)GlcNAcβ1-6]GalNAcol	Core	nd	0	0	19.55	861.84	5.06269	19.39	1796.98	4.92718	nd	0	0	19.24	561.79	0.908814	18.96	4006.92	5.78501	19.6	652.6	1.92841	nd	0	0	19.5	1088.7	0.902188	19.09	146.57	0.125712	19.12	1242.41	0.950878	19.22	2822.18	9.96449
	829-2	Hex2HexNAc2Sul1	Galβ1-4GlcNAcβ1-3Galβ1-4(6S)GlcNAcol	Digest	nd	0	0	nd	0	0	21.83	911.51	2.49929	nd	0	0	21.5	415.55	0.67224	21.54	1881.38	2.71625	nd	0	0	nd	0	0	22.08*	336.6	0.278935	nd	0	0	nd	0	0	21.74	3653.45	12.8995
	829-3	Hex2HexNAc2Sul1	Galβ1-4GlcNAcβ1-3(6S)Galβ1-4GlcNAcol	Digest	nd	0	0	nd	0	0	24.1	1511.4	4.14414	nd	0	0	nd	0	0	23.67	9650.36	13.9327	nd	0	0	nd	0	0	24.3	380.34	0.315181	nd	0	0	nd	0	0	23.89	7282.29	25.7121
	837	NeuAc1Hex2HexNAc1	NeuAcα2-3Galβ1-4GlcNAcβ1-3Galol	Digest	nd	0	0	nd	0	0	23.43	2016.65	5.5295	nd	0	0	nd	0	0	nd	0	0	nd	0	0	nd	0	0	nd	0	0	nd	0	0	nd	0	0	nd	0	0
	895-1	Hex2HexNAc2deHex1	Galβ1-3(Fucα1-2Galβ1-4GlcNAcβ1-6)GalNAcol	Core	nd	0	0	nd	0	0	nd	0	0	nd	0	0	nd	0	0	22.76	248.83	0.359249	nd	0	0	nd	0	0	nd	0	0	nd	0	0	nd	0	0	nd	0	0
	895-2	Hex2HexNAc2deHex1	Fucα1-2Galβ1-3(Galβ1-4GlcNAcβ1-6)GalNAcol	Core	nd	0	0	nd	0	0	nd	0	0	nd	0	0	nd	0	0	28.9	152.75	0.220533	nd	0	0	nd	0	0	nd	0	0	nd	0	0	nd	0	0	nd	0	0
	909-1	Hex2HexNAc2Sul2	Galβ1-4(6S)GlcNAcβ1-3Galβ1-4(6S)GlcNAcol	Digest	nd	0	0	nd	0	0	23.99	3096.68	8.49085	nd	0	0	nd	0	0	22.92	5259.36	7.59322	nd	0	0	nd	0	0	nd	0	0	nd	0	0	nd	0	0	23.66	1625.12	5.73794
	909-2	Hex2HexNAc2Sul2	Galβ1-4(6S)GlcNAcβ1-3(6S)Galβ1-4GlcNAcol	Digest	nd	0	0	nd	0	0	24.99	23173.6	63.5401	nd	0	0	nd	0	0	23.77	32124.1	46.3793	nd	0	0	nd	0	0	nd	0	0	nd	0	0	nd	0	0	24.69	1031.56	3.64221
	917	NeuAc1Hex2HexNAc1Sul1	NeuAcα2-3Galβ1-4(6S)GlcNAcβ1-3Galol	Digest	nd	0	0	nd	0	0	25.5	158.76	0.435307	nd	0	0	nd	0	0	nd	0	0	nd	0	0	nd	0	0	nd	0	0	nd	0	0	nd	0	0	nd	0	0
	952-1	Hex2HexNAc3	GlcNAc1-4Galβ1-4GlcNAcβ1-3Galβ1-4GlcNAcol	Digest	nd	0	0	nd	0	0	nd	0	0	nd	0	0	nd	0	0	18.59	773.43	1.11664	nd	0	0	nd	0	0	nd	0	0	nd	0	0	nd	0	0	nd	0	0
	952-2	Hex2HexNAc3	GlcNAc1-4Galβ1-4GlcNAcβ1-3Galβ1-4GlcNAcol	Digest	nd	0	0	nd	0	0	nd	0	0	nd	0	0	nd	0	0	19.1	583.81	0.842878	nd	0	0	nd	0	0	nd	0	0	nd	0	0	nd	0	0	nd	0	0
	989	Hex2HexNAc2Sul3		Digest	nd	0	0	nd	0	0	30.56	736.98	2.02074	nd	0	0	nd	0	0	nd	0	0	nd	0	0	nd	0	0	nd	0	0	nd	0	0	nd	0	0	nd	0	0
	1041	Hex2HexNAc2deHex2	Fucα1-2Galβ1-3(Fucα1-2Galβ1-4GlcNAcβ1-6)GalNAcol	Core	nd	0	0	nd	0	0	nd	0	0	30.71	516.74	0.986313	nd	0	0	30.38	627.15	0.90545	nd	0	0	nd	0	0	nd	0	0	nd	0	0	nd	0	0	nd	0	0
	1098-1	Hex2HexNAc3deHex1	GlcNAcβ1-4Galβ1-3(Fucα1-2Galβ1-4GlcNAcβ1-6)GalNAcol	Core	nd	0	0	nd	0	0	nd	0	0	24.53	360.35	0.687808	nd	0	0	24.27	411.46	0.594047	nd	0	0	nd	0	0	nd	0	0	nd	0	0	nd	0	0	nd	0	0
	1098-2	Hex2HexNAc3deHex1	Fucα1-2Galβ1-3(GlcNAcα1-4Galβ1-4GlcNAcβ1-6)GalNAcol	Core	nd	0	0	nd	0	0	nd	0	0	nd	0	0	nd	0	0	28.9	608.86	0.879044	nd	0	0	nd	0	0	nd	0	0	nd	0	0	nd	0	0	nd	0	0
	1120-2	NeuAc1Hex2HexNAc2Sul1	NeuAcα2-3Galβ1-3[Galβ1-4(6S)GlcNAcβ1-6]GalNAcol	Core	nd	0	0	25.11	536.28	3.15026	nd	0	0	nd	0	0	nd	0	0	nd	0	0	nd	0	0	25.23	834.6	0.953143	nd	0	0	nd	0	0	nd	0	0	nd	0	0
	1155	Hex2HexNAc4	GlcNAcα1-4Galβ1-3(GlcNAcα1-4Galβ1-4GlcNAcβ1-6)GalNAcol	Core	nd	0	0	nd	0	0	nd	0	0	20.3	380.61	0.726479	nd	0	0	20.1	115.2	0.16632	nd	0	0	nd	0	0	nd	0	0	nd	0	0	nd	0	0	nd	0	0
	1244	Hex2HexNAc3deHex2	Fucα1-2Galβ1-3[GalNAcα1-3(Fucα1-2)Galβ1-4GlcNAcβ1-6]GalNAcol	Core	nd	0	0	nd	0	0	nd	0	0	nd	0	0	nd	0	0	28.9	212.6	0.306942	nd	0	0	nd	0	0	nd	0	0	nd	0	0	nd	0	0	nd	0	0
	1301-1	Hex2HexNAc4deHex1	GlcNAcα1-4Galβ1-3[GalNAcα1-3(Fucα1-2)Galβ1-4GlcNAcβ1-6]GalNAcol	Core	nd	0	0	nd	0	0	nd	0	0	nd	0	0	nd	0	0	19.45	1053.63	1.52118	nd	0	0	nd	0	0	nd	0	0	nd	0	0	nd	0	0	nd	0	0
	1504	Hex2HexNAc5deHex1	Fucα1-2(GalNAcα1-3)Galβ1-4GlcNAcβ1-3(GlcNAcβ1-6)Galβ1-3(GlcNAcβ1-6)GalNAcol	Core	nd	0	0	nd	0	0	nd	0	0	nd	0	0	nd	0	0	18.64	192.19	0.277475	nd	0	0	nd	0	0	nd	0	0	nd	0	0	nd	0	0	nd	0	0
	1520	Hex3HexNAc5	GlcNAcα1-4Galβ1-3(GlcNAcα1-4Galβ1-4GlcNAcβ1-3Galβ1-4GlcNAcβ1-6)GalNAcol	Core	nd	0	0	nd	0	0	nd	0	0	nd	0	0	nd	0	0	22.23	187.39	0.270545	nd	0	0	nd	0	0	nd	0	0	nd	0	0	nd	0	0	nd	0	0
	1723	Hex3HexNAc6		core	nd	0	0	nd	0	0	nd	0	0	nd	0	0	nd	0	0	22.56	531.39	0.767197	nd	0	0	nd	0	0	nd	0	0	nd	0	0	nd	0	0	nd	0	0
	1812	Hex3HexNAc5deHex2	GalNAcα1-3(Fucα1-2)Galβ1-3[GalNAcα1-3(Fucα1-2)Galβ1-4GlcNAcβ1-3Galβ1-4GlcNAcβ1-6]GalNAcol	Core	nd	0	0	nd	0	0	nd	0	0	nd	0	0	nd	0	0	19.1	105	0.151594	nd	0	0	nd	0	0	nd	0	0	nd	0	0	nd	0	0	nd	0	0
	Sum					49510.7	100		17023.4	100		36470.8	100		52391.1	100		61815.7	100		69263.9	100		33841.3	100		87562.9	100		120673	100		116592	100		130659	100		28322.4	100
	(Gal) D-Galactose; (Fuc) L-Fucose; (GlcNAc) N-acetyl-D-glucosamine; (GalNAc) N-acetyl-D-galactosamine; (NeuAc) N-acetylneuraminic acid; (S) sulfate; (nd) not detected;
	Footnote:
	[1]	mass of strucutre in negative ion mode; mass with hyphens indicates the isomeric structures;
	[2]	(Hex) hexose; (HexNAc) N-acetylhexosamine; (deHex) fucose; (NeuAc) N-acetylneuraminic acid; (S) sulfate
	[3]	structures are given in the text according following rules: the structure is described clockwise and left-to-right where reducing end locates righmost side (as shown in cartoon figure); "-" is used for uncertain location
		The cartoon figure is described as "NeuAcα2-6Galβ1-4GlcNAcβ1-2(Galβ1-4GlcNAcβ1-4)Manα1-3(GlcNAcβ1-4)(Galβ1-4GlcNAcβ1-2Manα1-6)Manβ1-4GlcNAcβ1-4(Fucα1-6)GlcNAcol"
	[4]	Types of O-glycan: (Digest) represents a glycan likely generated by enzymatic activity (terminated in GlcNAcol) or peeling (termianted in Galol); (Core) core glycan terminated in GalNAcol
	[RT]	Retention time (RT) of selected structure on LC;
	[Intensity]	The intensity is area-under-the-curves (AUCs) of each glycan. For comparsion of glycan abundances between samples, the intensity is normalised to total AUC (summed AUCs of all glycans in a sample) and expressed as a percentage.

### Sheet: Table S3C
Supplementary Table 3C - LC-MS analysis of endo-active enzymes activity in keratan sulfate (KS)
					Control			BT1632			BT3050
	Mass[1]	Composition[2]	Putative structures [3]	Type [4]	RT2	Intensity3	Percentage4	RT222	Intensity213	Percentage224	RT22	Intensity33	Percentage44
	384-1	Hex1HexNAc1	Galβ1-3GalNAcol	Core	11.57	3278.24	1.85328	11.9	4718.12	1.13848	11.53	3127.93	0.755587
	384-2	Hex1HexNAc1	Galβ1-4GlcNAcol		nd	0	0	13.52	1690.07	0.407815	12.73	2914.07	0.703927
	384-3	Hex1HexNAc1	Manβ1-4GlcNAcol	Core	14.23	1743.85	0.985847	14.59	2058.99	0.496835	13.98	1019.78	0.24634
	425	HexNAc2	GlcNAcβ1-3GalNAcol	Core	14.68	227.26	0.128476	nd	0	0	nd	0	0
	464-1	Hex1HexNAc1Sul1	Galβ1-4(6S)GlcNAcol	Digest	nd	0	0	15.80*	27111.7	6.54206	15.36*	54670.2	13.2062
	464-2	Hex1HexNAc1Sul2	6SGalβ1-3GlcNAcol	Digest	nd	0	0	16.68*	4617.2	1.11413	16.22*	10367	2.50427
	472	NeuAc1Hex1	NeuAcα2-3Galol		17.92	2975.56	1.68217	18.19	4148.87	1.00112	17.82	3117.96	0.753179
	544	Hex1HexNAc1Sul2	6SGalβ1-4(6S)GlcNAcol	Digest	nd	0	0	20.74	17445.2	4.20954	20.44	26320.8	6.35809
	587-1	Hex1HexNAc2	Galβ1-3(GlcNAcβ1-6)GalNAcol	Core	14.96	1149.54	0.649867	15.28	1088.97	0.262769	14.84	895.22	0.216251
	587-2	Hex1HexNAc2	Galβ1-4GlcNAcβ1-6GalNAcol	Digest	17.46	335.05	0.189413	17.65	873.04	0.210665	17.28	792.5	0.191437
	626	Hex2HexNAc1Sul1	Galβ1-4(6S)GlcNAcβ1-3Galol	Digest	nd	0	0	18.72	1541.42	0.371945	18.26	1253.59	0.302819
	651	Hex2HexA1Xyl1	GlcAβ1-3Galβ1-3Galβ1-4Xylol	Core	26.44	1260.86	0.7128	nd	0	0	nd	0	0
	667-1	Hex1HexNAc2Sul1	Galβ1-3(6SGlcNAcβ1-6)GalNAcol	Core	17.28	2905.71	1.64268	17.47	2947.72	0.711286	17.28	2874.23	0.694303
	667-2	Hex1HexNAc2Sul1	GlcNAcβ-3(6S)Galβ1-4GlcNAcol	Digest	19.99	1125.86	0.63648	20.29	5604.9	1.35246	19.9	5883.42	1.42121
	675-1	NeuAc1Hex1HexNAc1	Galβ1-3(NeuAcα2-6)GalNAcol	core	15.78	2010.96	1.13685	16.24	1785.83	0.430921	15.78	1639.65	0.396076
	675-2	NeuAc1Hex1HexNAc1	NeuAcα2-3Galβ1-3GalNAcol	core	18.01	8140.27	4.60192	18.19	9340.82	2.25394	17.82	5232.1	1.26387
	675-3	NeuAc1Hex1HexNAc1	NeuAcα2-3Galβ1-4GlcNAcol	Digest	nd	0	0	nd	0	0	22.79	7704.7	1.86116
	749-1	Hex2HexNAc2	Galβ1-3(Galβ1-4GlcNAcβ1-6)GalNAcol	Core	17.28	4981.63	2.81626	17.65	9024.54	2.17762	17.28	7321.57	1.76861
	749-2	Hex2HexNAc2	Galβ1-3GlcNAcβ1-3Galβ1-4GlcNAcol	Digest	nd	0	0	21.11	2541.66	0.613304	20.71	2162.89	0.522471
	755-1	NeuAc1Hex1HexNAc1Sul1	NeuAcα2-3Galβ1-4(6S)GlcNAcol	Digest	nd	0	0	nd	0	0	21.34	6856.21	1.6562
	755-2	NeuAc1Hex1HexNAc1Sul1	NeuAcα2-3(6S)Galβ1-4GlcNAcol	Digest	nd	0	0	nd	0	0	24.06	24096.7	5.82084
	790-1	Hex1HexNAc3	Galβ1-3(GalNAcβ1-4GlcNAcβ1-6)GalNAcol	core	16.46	751.75	0.424985	16.85	909.79	0.219533	16.49	702.18	0.16962
	829-1	Hex2HexNAc2Sul1	Galβ1-3[Galβ1-4(6S)GlcNAcβ1-6]GalNAcol	Core	19.71	26925.6	15.2218	19.94	98401.2	23.7442	19.56	104251	25.183
	854	Hex2HexNAc1HexA1Xyl1	GalNAcβ1-4GlcAβ1-3Galβ1-3Galβ1-4Xylol	core	30.59	1378.43	0.779265	30.55	2010.65	0.485171	30.45	1279.75	0.309138
	878	NeuAc1Hex1HexNAc2	NeuAcα2-3Galβ1-3(GlcNAcβ1-6)GalNAcol	Core	20.18	454.41	0.256891	20.38**	717.5	0.173133	19.99**	567.5	0.137086
	909-1	Hex2HexNAc2Sul2	Galβ1-4(6S)GlcNAcβ1-3Galβ1-4(6S)GlcNAcol	Digest	nd	0	0	25.75*	5696.5	1.37457	25.63	12822.8	3.09749
	909-2	Hex2HexNAc2Sul2	Galβ1-4(6S)GlcNAcβ1-3(6S)Galβ1-4GlcNAcol	Digest	nd	0	0	26.88*	8166	1.97046	25.63*	4035.9	0.974918
	911	Hex3HexNAc2	Galβ1-3(Galα1-4Galβ1-4GlcNAcβ1-6)GalNAcol	Core	20.37	471.18	0.266371	nd	0	0	nd	0	0
	958	NeuAc1Hex1HexNAc2Sul1	NeuAcα2-3Galβ1-3[(6S)GlcNAcβ1-6]GalNAcol	Core	24.51	887.25	0.501587	24.89**	1107.5	0.26724	24.70**	948.6	0.229145
	966	NeuAc2Hex1HexNAc1	NeuAcα2-3Galβ1-3(NeuAcα2-6)GalNAcol	Core	21.03	5412.89	3.06006	20.93	7160.32	1.72779	20.71**	3758	0.907788
	991	Hex3HexNAc2Sul1	Galβ1-3[Galα1-3Galβ1-4(6S)GlcNAcβ1-6]GalNAcol	Core	22.6	1251.47	0.707491	nd	0	0	nd	0	0
	1040-1	NeuAc1Hex2HexNAc2Sul1	NeuAcα2-3Galβ1-3(Galβ1-4GlcNAcβ1-6)GalNAcol	Core	22.69	3614	2.0431	22.75	7107.97	1.71516	22.52	5615.48	1.35648
	1040-2	NeuAc1Hex2HexNAc2Sul1	Galβ1-3(NeuAcα2-3Galβ1-4GlcNAcβ1-6)GalNAcol	Core	25.57	5956.57	3.36742	25.56	6817.24	1.645	25.53	4594.71	1.1099
	1040-3	NeuAc1Hex2HexNAc2Sul1	NeuAcα2-3Galβ1-4GlcNAcβ1-3Galβ1-4GlcNAcol	Digest	nd	0	0	28.39	9062.68	2.18683	28.17	5469.7	1.32127
	1112	Hex2HexNAc3Sul2	Galβ1-4(6S)GlcNAcβ1-3Galβ1-3(6SGlcNAc)GalNAcol	Core	27.76	490.92	0.277531	nd	0	0	nd	0	0
	1114	Hex3HexNAc3	Galβ1-3(Galβ1-4GlcNAcβ1-3Galβ1-4GlcNAcβ1-6)GalNAcol	Core	23.65	802.63	0.453749	23.95	1083.53	0.261456	23.6	1018.27	0.245975
	1120-1	NeuAc1Hex2HexNAc2Sul1	NeuAcα2-3Galβ1-3[(6S)Galβ1-4GlcNAcβ1-6]GalNAcol	Core	26.15	14480.3	8.18612	26.41	58049.8	14.0075	26.19	46410.4	11.211
	1120-2	NeuAc1Hex2HexNAc2Sul1	NeuAcα2-3Galβ1-3[Galβ1-4(6S)GlcNAcβ1-6]GalNAcol	Core	28.23	35033.2	19.8053	28.39	53589.7	12.9312	28.56	38105.8	9.20489
	1194	Hex3HexNAc3Sul1	Galβ1-3[Galβ1-4GlcNAcβ1-3Galβ1-4(6S)GlcNAcβ1-6]GalNAcol	Core	25.27	896.49	0.506811	25.27	1352.06	0.326253	nd	0	0
	1200	NeuAc1Hex2HexNAc2Sul2	NeuAcα2-3Galβ1-3[(6S)Galβ1-4(6S)GlcNAcβ1-6]GalNAcol	Core	nd	0	0	37.36	13590.8	3.27947	35.1	4352.8	1.05147
	1202	NeuAc1Hex3HexNAc2	NeuAcα2-3Galβ1-3(Galα1-3Galβ1-4GlcNAcβ1-6)GalNAcol	Core	24.7	460.08	0.260096	nd	0	0	nd	0	0
	1274	Hex3HexNAc3Sul2	Galβ1-3[Galβ1-4(6S)GlcNAcβ1-3Galβ1-4(6S)GlcNAcβ1-6]GalNAcol	Core	29.18	5764.86	3.25904	29.24	8803.84	2.12437	nd	0	0
	1331	NeuAc2Hex2HexNAc2	NeuAcα2-3Galβ1-3(NeuAcα2-3Galβ1-4GlcNAcβ1-6)GalNAcol	Core	30.3	2641.73	1.49344	30.08	3317.01	0.800396	29.98	2143.94	0.517893
	1405-1	NeuAc1Hex3HexNAc3			27.01	337.49	0.190793	nd	0	0	27.05*	565.5	0.136603
	1405-2	NeuAc1Hex3HexNAc3	NeuAcα2-3Galβ1-3(Galβ1-4GlcNAcβ1-3Galβ1-4GlcNAcβ1-6)GalNAcol	Core	30.21	2081.2	1.17656	nd	0	0	30.17	1185.88	0.286463
	1411	NeuAc2Hex2HexNAc2Sul1	NeuAcα2-3Galβ1-3[NeuAcα2-3Galβ1-3(6S)GlcNAcβ1-6]GalNAcol	Core	34.42	15190.9	8.58785	34.59	9131.64	2.20347	34.92	5297.93	1.27978
	1485-1	NeuAc1Hex3HexNAc3Sul1			32.84	161.68	0.0914023	nd	0	0	nd	0	0
	1485-2	NeuAc1Hex3HexNAc3Sul1			33.95	1497.15	0.846381	nd	0	0	34.19	623.44	0.150599
	1565-1	NeuAc1Hex3HexNAc3Sul2	NeuAcα2-3Galβ1-4(6S)GlcNAcβ1-3Galβ1-4(6S)GlcNAcβ1-3Galβ1-3GalNAcol	Core	35.16	1531.7	0.865913	35.24	6123.52	1.47761	35.56	449.36	0.108548
	1565-2	NeuAc1Hex3HexNAc3Sul2	NeuAcα2-3Galβ1-3[SGal-GlcNAcβ1-3Galβ1-4(6S)GlcNAcβ1-6]GalNAcol	Core	38.5	14046.1	7.94066	38.25	13352.6	3.222	38.66	274.76	0.0663714
	1639	Hex4HexNAc4Sul2			33.68	634.9	0.358927	nd	0	0	nd	0	0
	1696	NeuAc2Hex3HexNAc3	NeuAcα2-3Galβ1-3(NeuAcα2-3Galβ1-4GlcNAcβ1-3Galβ1-4GlcNAcβ1-6)GalNAcol	Core	34.97	1316.91	0.744486	34.87**	2330.2	0.562278	34.92	1249.1	0.301734
	1719	Hex4HexNAc4Sul3			38.22	1425.21	0.805711	nd	0	0	nd	0	0
	1850	NeuAc1Hex4HexNAc4Sul1			36.74	856.57	0.484243	nd	0	0	nd	0	0
						176888	100		414421	100		413973	100
		RT*=manual calculation of intensity for glycan with MS2; RT**= Structure (without ms2) assigned based on retention time and intensity was calculated manually.
		(Gal) D-Galactose; (Fuc) L-Fucose; (GlcNAc) N-acetyl-D-glucosamine; (GalNAc) N-acetyl-D-galactosamine; (NeuAc) N-acetylneuraminic acid; (S) sulfate; (nd) not detected;
		Not detected after incubation with endo-active enzyme
		Only detected after incubation with at least one endo-active enzyme
	Footnote:
	[1]	mass of strucutre in negative ion mode; mass with hyphens indicates the isomeric structures;
	[2]	(Hex) hexose; (HexNAc) N-acetylhexosamine; (deHex) fucose; (NeuAc) N-acetylneuraminic acid; (S) sulfate
	[3]	Structures are given in the text according following rules: the structure is described clockwise and left-to-right where reducing end locates righmost side (as shown in cartoon figure); "-" is used for uncertain location
		The cartoon figure is described as "NeuAcα2-6Galβ1-4GlcNAcβ1-2(Galβ1-4GlcNAcβ1-4)Manα1-3(GlcNAcβ1-4)(Galβ1-4GlcNAcβ1-2Manα1-6)Manβ1-4GlcNAcβ1-4(Fucα1-6)GlcNAcol"
	[4]	Types of O-glycan: (Digest) represents a glycan likely generated by enzymatic activity (terminated in GlcNAcol) or peeling (termianted in Galol); (Core) core glycan terminated in GalNAcol
	[RT]	Retention time (RT) of selected structure on LC;
	[Intensity]	The intensity is area-under-the-curves (AUCs) of each glycan. For comparsion of glycan abundances between samples, the intensity is normalised to total AUC (summed AUCs of all glycans in a sample) and expressed as a percentage.

### Sheet: Table S3D
Supplementary Table 3D- LC-MS analysis of colonic mucin oligosaccharides (cMO) after incubation with endo-acting enzymes
				Control			BT2824	BT2825		BT2825	BT2825		BT1632			BT3050
	Mass[1]	Composition[2]	Putative structures [3]	RT96	Intensity97	Percentage98	RT	Intensity	Percentage	RT98	Intensity99	Percentage100	RT94	Intensity95	Percentage96	RT95	Intensity96	Percentage97
	444	Hex1HexNAc1Sul1	S+Galβ1-4GlcNAc	nd	0	0	nd	0	0	nd	0	0	14	187.05	0.15463	14.06	336.01	0.165863
	608-1	Hex1HexNAc1deHex1Sul1	Galβ1-4(6S)(Fucα1-4)GlcNAc	12.11	299.96	0.736427	11.46	653.2	0.802437	11.99	1407.3	1.80921	11.88	17338.8	14.3336	11.94	22842.6	11.2757
	608-2	Hex1HexNAc1deHex1Sul1	SGalβ1-(Fucα1-)GlcNAc	nd	0	0	nd	0	0	nd	0	0	13.49**	1440.6	1.19091	13.48	8553.6	4.22228
	628	HexNAc3	GlcNAcβ1-3(GlcNAcβ1-6)GalNAcol	13.25	538.18	1.32128	13.27	2583.14	3.17331	13.15	179.72	0.231046	13.08	74.24	0.0613727	13.17	206.85	0.102107
	667-1	Hex1HexNAc2Sul1	Galβ1-3(6SGlcNAcβ1-6)GalNAcol	13.85	370.12	0.908676	13.85	616.3	0.757106	13.71	296.49	0.381165	13.69	310.95	0.257056	13.77	203.93	0.100665
	667-2	Hex1HexNAc2Sul1	Galβ1-3(6S)GlcNAcβ1-6GalNAcol	14.84**	307.2	0.754202	14.87	1050.92	1.29102	14.70**	156.4	0.201066	nd	0	0	nd	0	0
	675	NeuAc1Hex1HexNAc1	NeuAcα2-3Galβ1-3GalNAcol	14.71**	495.9	1.21748	14.65	218.5	0.268421	14.60**	99.2	0.127531	14.52	127.63	0.105509	14.58**	95.3	0.0470425
	689	NeuGc1Hex1HexNAc1	NeuGcα2-3Galβ1-4GlcNAc	nd	0	0	nd	0	0	16.24	1376.53	1.76965	nd	0	0	nd	0	0
	691	NeuGc1Hex1HexNAc1	NeuGcα2-3Galβ1-3GalNAcol	14.42	279.61	0.686466	14.38	374.86	0.460504	14.39	248.7	0.319726	14.31	183.13	0.15139	14.37	117.22	0.0578628
	708	HexNAc3Sul1	GlcNAcβ1-3(6SGlcNAcβ1-6)GalNAcol	14.98	1572.41	3.8604	14.97	3937.89	4.83758	14.8	953.67	1.22603	14.75	778.84	0.643851	14.87	806.04	0.397882
	732	NeuGc1HexNAc2	GlcNAcβ1-3(NeuGcα2-6)GalNAcol	15.33	469.62	1.15296	15.27	442.13	0.543144	15.11**	470.3	0.604613	15.06	252.06	0.208373	15.17	270.12	0.133338
	790-3	Hex1HexNAc3	Galβ1-4GlcNAcβ1-3(GlcNAcβ1-6)GalNAcol	16.76	162.58	0.399148	16.81	884.62	1.08673	15.94**	757.3	0.973578	15.88**	517.3	0.427641	15.97**	137.4	0.0678242
	813-1	Hex1HexNAc2deHex1Sul1	6SGalβ1-4(Fucα1-3)GlcNAcβ1-3GalNAcol	12.67	84.15	0.206595	12.7	529.47	0.650438	12.63	172.27	0.221469	12.6	152.63	0.126176	12.64**	110	0.0542988
	813-2	Hex1HexNAc2deHex1Sul1	Fucα1-2Galβ1-3(6SGlcNAcβ1-6)GalNAcol	26.95	618.9	1.51945	26.5	1310.05	1.60936	26.46	1190.74	1.5308	26.49	1024.48	0.846917	26.83	764.56	0.377407
	894	NeuGc1Hex1HexNAc2	GalNAcβ1-4(NeuGcα2-3)Galβ1-3GalNAcol	16.94	194.26	0.476925	16.81	624.13	0.766725	16.75**	324.9	0.417688	16.59**	340.7	0.28165	16.86**	268.5	0.132539
	895-2	Hex2HexNAc2deHex1	Galβ1-3(Fucα1-4)GlcNAcβ1-3Galβ1-3GalNAcol	nd	0	0	nd	0	0	nd	0	0	12.77	119.2	0.0985402	12.8	416.84	0.205763
	907	Hex2HexNAc2Sul2	6SGalβ1-4GlcNAcβ1-3Galβ1-4(6S)GlcNAc	nd	0	0	nd	0	0	nd	0	0	nd	0	0	25.07	952	0.469932
	915	NeuGc1Hex1HexNAc1deHex1Sul1	NeuGcα2-3(6S)Gal-(Fuc)GlcNAc	13.75	343.77	0.843984	13.69	646.82	0.794599	13.61	468.42	0.602196	13.58	405.91	0.335557	13.68	472.75	0.233362
	936	Hex1HexNAc3deHex1	Gal(Fuc)GlcNAcβ1-3(GlcNAcβ1-6)GalNAcol	14.05**	403	0.989399	13.77	757.79	0.930922	13.92	828.57	1.0652	13.89	1395.35	1.15351	13.96	1529.68	0.75509
	973	Hex2HexNAc2deHex1Sul1	Fucα1-2Galβ-GlcNAcβ1-3(6S)Galβ1-4GlcNAc	nd	0	0	nd	0	0	18	4788.3	6.15579	nd	0	0	nd	0	0
	975-3	Hex2HexNAc2deHex1Sul1	Galβ1-3[6SGalβ1-4(Fucα1-3)GlcNAcβ1-6]GalNAcol	nd	0	0	nd	0	0	nd	0	0	14.21	711	0.587769	14.26	1175.51	0.580262
	1016-1	Hex1HexNAc3deHex1Sul1	GlcNAcβ1-3[Galβ1-4(Fucα1-3)(6S)GlcNAcβ1-6]GalNAcol	15.09	508.52	1.24846	15.07*	1278.8	1.57097	14.91**	405.3	0.52105	14.85*	566	0.467901	14.97*	658	0.324806
	1016-1	Hex1HexNAc3deHex1Sul1	Galβ1-3(Fucα1-4)GlcNAcβ1-3(6SGlcNAcβ1-6)GalNAcol	15.45	753.56	1.85005	15.48*	996	1.22356	15.32*	500.3	0.643181	15.27*	755	0.624143	15.27*	1183.8	0.584354
	1016-1	Hex1HexNAc3deHex1Sul1	GlcNAcβ1-3[Galβ1-3(Fucα1-4)(6S)GlcNAcβ1-6]GalNAcol	16.85	1345.79	3.30403	16.81	3296.31	4.04942	16.65	1696.59	2.18112	16.59	1401.59	1.15867	16.76	1751.88	0.864773
	1016-1	Hex1HexNAc3deHex1Sul1	Fucα1-2Galβ1-3GlcNAcβ-3(6SGlcNAcβ1-6)GalNAcol	18.84**	373.8	0.91771	18.68	1666.68	2.04747	18.63**	876.5	1.12682	18.58**	1295.5	1.07096	18.78	872.23	0.430555
	1053	Hex2HexNAc2Sul2deHex1	6SGalβ1-4GlcNAcβ1-3Galβ1-4(6S)(Fucα1-4)GlcNAc	nd	0	0	nd	0	0	nd	0	0	19.83	4394.41	3.63277	19.29	10648.9	5.25659
	1096-1	Hex1HexNAc3deHex1Sul2	6SGalβ1-3(Fucα1-4)GlcNAcβ1-3(6SGlcNAcβ1-6)GalNAcol	16.85	387.67	0.951763	16.7	610.7	0.750227	16.65**	214.2	0.275374	16.49**	269.8	0.223038	16.47**	288.8	0.142559
	1096-2	Hex1HexNAc3deHex1Sul2	6SGalβ1-(Fucα1-)(6S)GlcNAcβ1-3(GlcNAcβ1-6)GalNAcol	18.1	299.96	0.736427	17.95	1294.93	1.59078	17.79	428.34	0.55067	17.64**	406.4	0.335963	17.97	416.19	0.205442
	1112	Hex2HexNAc3Sul2	3SGal-GlcNAcβ1-3(6SGlcNAcβ1-6)Galβ1-3GalNAcol	20.63	709.35	1.74151	20.25	753.81	0.926033	20.19**	564.6	0.725844	20.23**	612.3	0.506176	20.49**	581.8	0.287192
	1119	Hex2HexNAc2deHex2Sul1	S+Fucα1-2Galβ-GlcNAcβ1-3Galβ1-4(Fucα1-3)GlcNAc	nd	0	0	nd	0	0	15.42	15539.3	19.9772	15.37	9684.25	8.00577	14.26	4233.54	2.08978
	1121	Hex2HexNAc2deHex2Sul1	Galβ1-3[Fucα1-2Galβ1-4(Fucα1-3)(6S)GlcNAcβ1-6]GalNAcol	14.60**	776.7	1.90686	14.51	321.08	0.394437	14.6	1139.97	1.46553	nd	0	0	nd	0	0
	1162-1	Hex1HexNAc3deHex2Sul1	GlcNAcβ1-3[Fucα1-2Galβ1-(Fucα1-)(6S)GlcNAcβ1-6]GalNAcol	15.38	628.95	1.54413	15.37	1822.41	2.23878	15.21	569.9	0.732658	15.16	450.41	0.372345	nd	0	0
	1162-2	Hex1HexNAc3deHex2Sul1	Fucα1-2Galβ1-3(Fucα1-4)GlcNAcβ1-3[6SGlcNAcβ1-6]GalNAcol	22.12	2267.27	5.56634	21.82	5394.79	6.62734	21.76	3400.82	4.37206	21.69	4504.63	3.72388	22.03	3108.77	1.53457
	1199	Hex2HexNAc2Sul2deHex2	6SGalβ1-4(Fucα1-4)GlcNAcβ1-3Galβ1-4(6S)(Fucα1-4)GlcNAc	nd	0	0	nd	0	0	nd	0	0	17.64	15634	12.9243	16.56	42476.4	20.9675
	1219	Hex1HexNAc4deHex1Sul1	GalNAcα1-3(Fucα1-2)Galβ1-3GlcNAcβ1-3(6SGlcNAcβ1-6)GalNAcol	17.47	230.86	0.566781	17.43	696.19	0.855249	17.27**	568.7	0.731115	17.22**	375.2	0.31017	17.36**	560.3	0.276579
	1244	Hex2HexNAc3deHex2	Gal(Fuc)GlcNAcβ1-3[Gal(Fuc)GlcNAcβ1-6]GalNAcol	14.51**	55.8	0.136994	14.43**	30.1	0.036977	14.39	224.46	0.288564	14.31	376.47	0.31122	14.37	526.65	0.259968
	1258-1	Hex2HexNAc3deHex1Sul2		nd	0	0	nd	0	0	nd	0	0	nd	0	0	19.9	861.29	0.425155
	1258-2	Hex2HexNAc3deHex1Sul2	SGal-GlcNAcβ1-6[Fucα1-2Gal-(6S)GlcNAcβ1-6]GalNAcol	23.18	564.21	1.38518	22.66	1071.79	1.31666	22.61	847.32	1.08931	22.74	1301.61	1.07601	23.08	845.09	0.417158
	1324-1	Hex2HexNAc3deHex2Sul1	Galβ1-3[GalNAcα1-3(Fucα1-2)Gal-(Fucα1-2)(6S)GlcNAcβ1-6]GalNAcol	15.06**	212	0.520478	14.97**	213	0.261664	14.80**	128.6	0.165327	nd	0	0	nd	0	0
	1324-2	Hex2HexNAc3deHex2Sul1	Gal(Fuc)GlcNAcβ1-3[Gal(Fuc)(6S)GlcNAcβ1-6]GalNAcol	15.38	311.34	0.764366	15.37	763.69	0.93817	15.21**	314	0.403675	15.16	937.16	0.774731	15.17	1355.6	0.669159
	1324-3	Hex2HexNAc3deHex2Sul1	SGal-(Fuc)GlcNAcβ1-3[SGal-(Fuc)GlcNAcβ1-6]GalNAcol	17.03	599.29	1.47131	16.91	1189.32	1.46104	16.86	1019.68	1.31089	16.70**	661.8	0.547096	16.86**	709.3	0.350129
	1324-4	Hex2HexNAc3deHex2Sul1	Fucα1-2Gal-(Fuc)(6S)GlcNAcβ1-6(Gal-GlcNAcβ1-3)GalNAcol	18.63**	322.8	0.792501	18.47**	691.4	0.849364	18.32**	595.8	0.765955	18.27**	1104.4	0.912985	18.48	2148.72	1.06066
	1339	NeuGc1Hex2HexNAc3Sul1	3SGal-GlcNAcβ1-3Galβ1-4GlcNAcβ1-3(NeuGcα2-6)GalNAcol	20.21	395.68	0.971428	19.94	863.18	1.06039	19.87**	644	0.82792	20.03**	774.8	0.640511	20.20**	543.5	0.268286
	1345	NeuAc1Hex2HexNAc2deHex1Sul2		nd	0	0	nd	0	0	nd	0	0	19.93	2713.16	2.24291	20.2	7978.33	3.93831
	1361	NeuGc1Hex2HexNAc2deHex1Sul2		nd	0	0	nd	0	0	nd	0	0	19.83	4466.98	3.69276	20.1	9894.57	4.88422
	1404-1	Hex2HexNAc3deHex2Sul2		16.49	466.48	1.14525	16.4	455.94	0.560109	16.24*	267.2	0.34351	16.09*	417.4	0.345056	16.17*	779	0.384535
	1404-2	Hex2HexNAc3deHex2Sul2		17.89	743.43	1.82518	17.74	1220.59	1.49946	17.58	2035.11	2.61632	17.43*	888.5	0.734505	17.77	932.51	0.460311
	1404-3	Hex2HexNAc3deHex2Sul2		19.04*	405.5	0.995537	18.68*	880	1.08105	18.53*	756.2	0.972164	18.48*	646.3	0.534283	18.78	2839.59	1.4017
	1404-4	Hex2HexNAc3deHex2Sul2		19.68	1115.72	2.73919	19.41	2869.81	3.52548	19.36*	654.7	0.841676	19.31*	699.7	0.578428	19.59*	486.4	0.2401
	1404-5	Hex2HexNAc3deHex2Sul2		20.53*	313.1	0.768687	20.15*	1228.3	1.50893	20.08*	416.5	0.535448	20.03*	856.1	0.70772	20.49*	449.9	0.222082
	1470-1	Hex2HexNAc3deHex3Sul1	Fucα1-2Galβ1-3(Fucα1-4)(6S)GlcNAcβ1-3[Gal-(Fuc-)GlcNAcβ1-6]GalNAcol	15.83	165.16	0.405482	15.79**	185.3	0.227636	15.73**	125.5	0.161342	15.68**	307.1	0.253873	15.67**	776	0.383054
	1470-2	Hex2HexNAc3deHex3Sul1	Fucα1-2Galβ1-4GlcNAcβ1-3[Fucα1-2Galβ1-3(Fucα1-4)(6S)GlcNAcβ1-6]GalNAcol	18.94	469.52	1.15271	18.68	970.9	1.19272	18.53**	740.6	0.952108	18.58**	795.8	0.657871	18.78	1033.71	0.510266
	1470-3	Hex2HexNAc3deHex3Sul1		nd	0	0	nd	0	0	nd	0	0	nd	0	0	20.69	1099.51	0.542747
	1470-3	Hex2HexNAc3deHex3Sul1		23.18	535.96	1.31583	22.97*	1283.4	1.57662	22.92	672.52	0.864585	nd	0	0	nd	0	0
	1485	NeuGc1Hex2HexNAc3deHex1Sul1	SGal-(Fuc)GlcNAcβ1-3Galβ1-4GlcNAcβ1-3(NeuGcα2-6)GalNAcol	17.37	441.07	1.08286	17.22	1085.41	1.33339	17.16**	742.6	0.95468	17.01**	415.1	0.343155	17.26**	852.8	0.420964
	1508	NeuGc1Hex2HexNAc2deHex2Sul2		nd	0	0	16.5	406.63	0.499533	nd	0	0	16.39	10351.5	8.55736	16.47	37990.9	18.7533
	1550	Hex2HexNAc3deHex3Sul2	3SGal-(Fuc)GlcNAcβ1-3[Fucα1-2Gal-(Fuc)(6S)GlcNAcβ1-6]GalNAcol	17.2	446.05	1.09509	17.11	844.63	1.0376	16.96	731.29	0.94014	nd	0	0	nd	0	0
	1607-3	Hex2HexNAc4deHex2Sul2	Gal-(Fuc)(6S)GlcNAcβ1-3[GalNAcα1-3(Fucα1-2)Gal-(6S)GlcNAcβ1-6]GalNAcol	19.37	1384.36	3.39872	18.99	4387.86	5.39035	18.84**	1211.1	1.55698	18.9	3007.12	2.48592	19.09	2788.48	1.37647
	1622	NeuGc1Hex2HexNAc4Sul2		nd	0	0	nd	0	0	nd	0	0	nd	0	0	21.83	1596.29	0.78797
	1712	Hex3HexNAc3deHex3Sul2	Fucα1-2Gal(Fuc)GlcNAc-(6S)Galβ1-3[6SGal-(Fuc)GlcNAcβ1-6]GalNAcol	nd	0	0	nd	0	0	16.86	6101.68	7.84426	17.32	3199.44	2.64491	nd	0	0
	1726	NeuGc2Hex2HexNAc3Sul2		21.8	1248.73	3.06574	21.3	1704.1	2.09344	21.34	1379.78	1.77383	21.38	1273.42	1.05271	21.63	2457.1	1.21289
	1753	Hex2HexNAc4deHex3Sul2		17.37	269.8	0.662382	17.22	811.32	0.996682	17.06**	748.5	0.962265	17.01**	467.9	0.386803	17.26**	476.5	0.235213
	1769-1	Hex3HexNAc4deHex2Sul2		22.01**	959.5	2.35565	21.50**	640.5	0.786835	21.66**	977.8	1.25705	21.69	736.8	0.609097	nd	0	0
	1769-2	Hex3HexNAc4deHex2Sul2		24.02	845.6	2.07602	23.7	201.1	0.247045	23.55**	703.1	0.903899	23.68**	712.2	0.588761	23.92	1254.2	0.619106
	1834-1	NeuGc1Hex2HexNAc4deHex2Sul1		18.42	2175.34	5.34064	18.05	5214.39	6.40572	18.1	3310.49	4.25593	17.95	3708.55	3.06578	18.07	3195.03	1.57715
	1850	NeuGc1Hex3HexNAc4deHex1Sul1		20.85	823.49	2.02174	20.57	1826.49	2.24379	20.51	502.64	0.646189	20.44	1555.96	1.28628	20.69	1654.35	0.81663
	1915	Hex3HexNAc4deHex3Sul2		19.79	3366.93	8.2661	19.52	6947.24	8.53448	19.36	3137.74	4.03385	19.42	4586	3.79115	19.7	4546.05	2.24405
	1930	NeuGc1Hex3HexNAc4deHex1Sul2		22.01	2734.07	6.71237	21.92	4512.16	5.54305	21.97	1824.45	2.3455	21.69	3593.97	2.97106	22.35	3088.29	1.52446
	2279	NeuGc1Hex3HexNAc5deHex2Sul2		21.91	531.99	1.30608	21.3	1252.53	1.5387	21.55	1484.04	1.90787	nd	0	0	21.83	904.82	0.446643
	2425	NeuGc1Hex3HexNAc5deHex3Sul2		20.32	4406.79	10.819	19.94	4889.46	6.00656	19.67	5864.54	7.5394	19.83	4701.32	3.88648	20.2	2478.49	1.22345
					40731.8	100		81402.1	100		77785.3	100		120966	100		202583	100
		(Gal) D-Galactose; (Fuc) L-Fucose; (GlcNAc) N-acetyl-D-glucosamine; (GalNAc) N-acetyl-D-galactosamine; (NeuAc) N-acetylneuraminic acid; (NeuGc) N-acetyl glycolylneuraminic acid; (S) sulfate; (nd) not detected;
		RT*=manual calculation of intensity for glycan with MS2; RT**= Structure (without ms2) assigned based on retention time and intensity was calculated manually.
		Not detected after incubation with endo-active enzyme
		Only detected after incubation with at least one endo-active enzyme
	Footnote:
	[1]	mass of strucutre in negative ion mode; mass with hyphens indicates the isomeric structures;
	[2]	(Hex) hexose; (HexNAc) N-acetylhexosamine; (deHex) fucose; (NeuAc) N-acetylneuraminic acid; (NeuGc) N-acetyl glycolylneuraminic acid; (S) sulfate
	[3]	Structures are given in the text according following rules: the structure is described clockwise and left-to-right where reducing end locates righmost side (as shown in cartoon figure); "-" is used for uncertain location
		The cartoon figure is described as "NeuAcα2-6Galβ1-4GlcNAcβ1-2(Galβ1-4GlcNAcβ1-4)Manα1-3(GlcNAcβ1-4)(Galβ1-4GlcNAcβ1-2Manα1-6)Manβ1-4GlcNAcβ1-4(Fucα1-6)GlcNAcol"
	[RT]	Retention time (RT) of selected structure on LC;
	[Intensity]	The intensity is area-under-the-curves (AUCs) of each glycan. For comparsion of glycan abundances between samples, the intensity is normalised to total AUC (summed AUCs of all glycans in a sample) and expressed as a percentage.
