## Supplemental Table 4 for "Degradation of mucin *O*-glycans by a human gut symbiont requires a complex enzyme repertoire and promotes colonization"

### Sheet: Table S4
Supplementary Table 4. Kinetics of enzymes included in the study
The results are representative of at least three technical replicates and at least one biological replicate obtained in sodium phosphate buffer pH7.0. The values are the mean and standard deviation of the data obtained.
Fucosidases - Kcat/KM (min-1 M-1)
	GH95	GH29	GH29	GH95	GH95	GH29	GH29	GH95
	BT1777	BT1625	BT1842	BT3155	BT3173	BT3665	BT4136	BT4682
Blood group H	3.50E+03 ± 6.17E+02	nd	4.38E+04 ±2.68E+03	7.67E+05 ± 5.91E+04	3.82E+06 ± 3.98E+05	8.36E+03 ± 4.98E+02	nd	3.17E+06 ± 7.52E+04
H type 1	1.53E+03 ± 6.38E+1	nd	3.29E+03 ± 3.53E+02	5.47E+04 ± 1.30E+03	6.00E+06 ± 5.68E+05	5.15E+02 ± 8.44E+01	nd	4.21E+06 ± 1.99E+05
H type 2	6.52E+04 ± 3.26E+03	nd	3.50E+05 ± 1.47E+04	3.48E+03 ± 1.88E+02	2.09E+07 ± 4.17E+06	1.30E+05± 6.52E+03	nd	3.58E+07 ± 1.31E+06
2'-Fucosyllactose	5.97E+04 ± 3.76E+03	nd	4.00E+05 ± 2.09E+04	5.65E+03 ± 3.76E+02	4.64E+07 ± 4.39E+06	6.95E+04 ± 3.76E+03	nd	4.17E+07 ± 1.04E+06
3-Fucosyllactose	3.65E+03 ± 1.71E+02	4.7E+05 ± 4.6E+04 (&)	3.37E+03 ± 1.88E+02	nd	7.39E+04 ± 1.88E+03	nd	2.58E+05 ± 3.28E+04	4.34E+04 ± 1.88E+03
Lewis a	nd	7.5E+05 ± 3.8E+04 (&)	nd	nd	nd	nd	4.63E+05 ± 3.21E+04	nd
Lewis b	Too low to quantify	3.5E+04 ± 1.9E+03 (&)	5.19E+02 ± 2.81E+01	nd	8.91E+05 ± 3.76E+04	Too low to quantify	1.23E+05 ± 1.93E+04	4.02E+05 ± 3.76E+04
Lewis x	nd	1.6E+06 ± 4.0E+04 (&)	nd	nd	nd	nd	5.44E+05 ± 2.14E+04	nd
Lewis y	5.71E+02 ± 4.39E+01	8.0E+05 ± 8.5E+04 (&)	3.69E+04 ± 3.39E+03	nd	2.39E+06 ± 1.71E+05	3.80E+03 ± 1.88E+02	5.77E+05 ± 3.52E+04	2.85E+05 ± 3.12E+04
Lacto-N-fucopentaose I	1.31E+03 ± 6.38E+01	nd	1.07E+02 ± 6.27E+01	6.95E+03 ± 3.76E+02	5.87E+06 ± 5.09E+05	Too low to quantify	nd	4.04E+06 ± 5.21E+05
	(&) Previously published PMID: 31160824
Galactosidase (GH2) - Kcat/KM (min-1 M-1)
	BT1626	BT3179	BT3340	BT4050	BT4241	BT4684
Lactose	4.76E+04 ± 1.25E+03	2.30E+04 ± 7.07E+02	4.81E+04 ± 2.31E+03	1.83E+03 ± 1.74E+02	1.36E+05 ± 4.62E+03	2.56E+02 ± 4.84E+01
LacNAc	4.56E+05 ± 1.05E+05	1.03E+05 ± 5.89E+03	3.57E+04 ± 2.91E+03	4.66E+02 ± 1.37E+01	2.82E+02 ± 4.01E+00	nd
DiLAcNAc	6.33E+04 ± 7.50E+03	6.78E+04 ± 4.11E+03	2.60E+04 ± 2.8E+03	nd	nd	nd
LNB	nd	nd	nd	2.68E+04 ± 5.95E+03	4.41E+05 ± 7.26E+04	nd
LNT	nd	nd	nd	3.68E+04 ± 2.83E+03	9.99E+04 ± 6.53E+03	nd
pNP-b-Gal	4.11E05 ± 5.62E+04	5.53E+05 ± 9.33E+04	3.99E+05 ± 2.74E04	4.72E+05 ± 3.16E+04	4.52E+05 ± 2.87E+05	nd
N-acetylglucosaminidase (GH20) - Kcat/KM (min-1 M-1)
	BT1621	BT1627	BT3178	BT3598	BT3868	BT4681	BT4394
pNP-b-GlcNAc	3.18E+03 ± 5.85E+02	2.52E+04 ± 3.49E+03	1.81E+03 ± 1.98E+02	2.94E+04 ± 4.36E+03	2.47E+05 ± 1.24E+04	5.77E+05 ± 1.92E+04	3.94E+03 ± 8.14E+02
O-glycan endoactive enzyme (GH18) - Kcat/KM (min-1 mM-1)
	BT3050
Neu5AC-a2,3-6SLacNAc-pNP	0.287 ± 0.009
6SLacNAc-pNP	Too low to quantify
Abbreviations
Gal	D-Galactose
GlcNAc	N-acety-D-glucosamine
Neu5Ac	N-acetylneuraminic acid
LNB	Lacto-N-biose
LacNAc	N-acetyl-D-lactosamine
LNT	Lacto-N-tetraose
6S	6-O-sulfate
pNP	p-nitrophenyl
nd	Not determined. Refer to Table S2 to confirm if the enzyme is active on the substrate
