## Supplemental Table 6 for "Degradation of mucin *O*-glycans by a human gut symbiont requires a complex enzyme repertoire and promotes colonization"

### Sheet: Table S6
Supplementary Table 6- LC-MS analysis of bovine submaxillary mucin (BSM) O-glycans after incubation with GH109 enzymes
									Control			BT4243	BT2825		BT4252	BT2825
	Mass[1]	Composition[2]	Putative structures [3]	Core [4]	Sialylation [5]	HexNAc	Sul	Fuc [7]	RT30	Intensity29	Percentage164	RT11	Intensity10	Percentage15	RT12	Intensity11	Percentage10
	425-1	HexNAc2	GlcNAcβ1-3GalNAcol	core 3	0	C3GlcNAc	0	0	nd	0	0	10.89*	49.5	0.0331003	nd	0	0
	425-2	HexNAc2	GalNAcα1-3GalNAcol	core 5	0	C3GalNAc	0	0	13.38	413.13	0.295069	nd	0	0	13.3	743.04	0.348654
	513	NeuAc1HexNAc1	NeuAcα2-6GalNAcol		1		0	0	11.23	45637.2	32.5954	11.19	42937.8	28.7122	11.26	60240.1	28.2663
	529	NeuGc1HexNAc1	NeuGcα2-6GalNAcol		1		0	0	10.84	14001.7	10.0004	10.89	14410.2	9.63597	10.76	19767.3	9.27536
	530-3	Hex1HexNAc1deHex1	Fucα1-2Galβ1-3GalNAcol	core 1	0		0	H	27.75	6606.93	4.71885	27.75	8610.9	5.75804	27.84	7513.19	3.52539
	587-1	Hex1HexNAc2	Galβ1-3(GlcNAcβ1-6)GalNAcol	core 2	0	C6GlcNAc	0	0	13.77	173.44	0.123876	13.56	294.07	0.196642	13.59	391.94	0.183909
	587-2	Hex1HexNAc2	Galβ1-4GlcNAcβ1-3GalNAcol	core 3	0		0	0	nd	0	0	15.45	186.43	0.124664	nd	0	0
	628-2	HexNAc3	GlcNAcβ1-3(GlcNAcβ1-6)GalNAcol	core 4	0	C3/C6GlcNAc	0	0	15.2	466.96	0.333516	14.85	540.17	0.361207	14.94	523.77	0.245767
	667-1	Hex1HexNAc2Sul1	Galβ1-3(6SGlcNAcβ1-6)GalNAcol	core 2	0	C6GlcNAc	1	0	nd	0	0	nd	0	0	14.27	139.34	0.0653821
	667-3	Hex1HexNAc2Sul1	6SGalβ1-4GlcNAcβ1-3GalNAcol	core 2	0		1	0	18.83	202.07	0.144324	18.75	237.07	0.158527	18.83*	185.8	0.0871824
	675-1	NeuAc1Hex1HexNAc1	Galβ1-3(NeuAcα2-6)GalNAcol	core 1	1		0	0	12.7	1687.75	1.20544	12.58	2328.96	1.55736	12.62	3045.87	1.4292
	675-2	NeuAc1Hex1HexNAc1	NeuAcα2-3Galβ1-3GalNAcol	core 1	1		0	0	15.11	2100.47	1.50021	14.85	2849.38	1.90536	14.84	30661.8	14.3874
	691-1	NeuGc1Hex1HexNAc1	Galβ1-3(NeuGcα2-6)GalNAcol	core 1	1		0	0	12.7	260.25	0.185878	12.58	308.17	0.206071	12.52	337.1	0.158176
	691-2	NeuGc1Hex1HexNAc1	NeuGcα2-3Galβ1-3GalNAcol	core 1	1		0	0	14.82	437.18	0.312246	14.5	647.85	0.433212	14.45	598.23	0.280706
	716-1	NeuAc1HexNAc2	GlcNAcβ1-3(NeuAcα2-6)GalNAcol	core 3	1	C3GlcNAc	0	0	12.99	13204.4	9.43097	12.88	16089	10.7586	12.82	21220.8	9.95739
	716-2	NeuAc1HexNAc2	GalNAcα1-3(NeuAcα2-6)GalNAcol	core 5	1	C3GalNAc	0	0	16	7074.41	5.05274	nd	0	0	15.83	9650.49	4.52827
	732-1	NeuGc1HexNAc2	GlcNAcβ1-3(NeuGcα2-6)GalNAcol	core 3	1	C3GlcNAc	0	0	12.79	7149.11	5.10609	12.68	8671.46	5.79854	12.72	11214.5	5.26216
	732-2	NeuGc1HexNAc2	GalNAcα1-3(NeuGcα2-6)GalNAcol	core 5	1	C3GalNAc	0	0	15.8	3209.79	2.29252	nd	0	0	15.53	4905.56	2.30182
	733-2	Hex1HexNAc2deHex1	Fucα1-2(GalNAcα1-3)Galβ1-3GalNAcol	core 1	0		0	A	19.05	1040.96	0.743482	nd	0	0	19.06	757.6	0.355486
	733-3	Hex1HexNAc2deHex1	Fucα1-2Galβ1-4GlcNAcβ1-3GalNAcol	core 3	0		0	H	22.28	859.32	0.61375	22.16	788.83	0.527484	22.24	532.53	0.249877
	733-4	Hex1HexNAc2deHex1	Fucα1-2Galβ1-3(GlcNAcβ1-6)GalNAcol	core 2	0	C6GlcNAc	0	H	28.34	4664.12	3.33124	28.25	6142.6	4.10751	28.35	5217.03	2.44797
	790-1	Hex1HexNAc3	GlcNAcβ1-3(Galβ1-4GlcNAcβ1-6)GalNAcol	core 4	0	C3GalNAc	0	0	18.09	243.15	0.173664	18.1	265.44	0.177498	18.12	238.39	0.111859
	821	NeuAc1Hex1HexNAc1deHex1	Fucα1-2Galβ1-3(NeuAcα2-6)GalNAcol	core 1	1		0	H	28.03	5490.7	3.92161	27.85	6881.36	4.60151	27.84	6465.33	3.03371
	829	Hex2HexNAc2Sul1	Galβ1-3(3SGalβ1-4GlcNAcβ1-6)GalNAcol	core 2	0		1	0	18.54	413.89	0.295612	18.56	355.19	0.237513	18.55	289.82	0.135991
	837	NeuGc1Hex1HexNAc1deHex1	Fucα1-2Galβ1-3(NeuGcα2-6)GalNAcol	core 1	1		0	H	28.03	2037.82	1.45547	27.85	2370.08	1.58485	27.84	2175	1.02057
	870	Hex1HexNAc3Sul1	GlcNAcβ1-3(SGalβ1-4GlcNAcβ1-6)GalNAcol	core 4	0	C3GalNAc	1	0	20.12	334.46	0.23888	19.93	372.34	0.248981	19.91	326.77	0.153329
	878	NeuAc1Hex1HexNAc2	Galβ1-3GlcNAcβ1-3(NeuAcα2-6)GalNAcol	core 3	1		0	0	15.9	969.33	0.692322	15.75	1874.75	1.25363	15.73	1385.45	0.65009
	894	NeuGc1Hex1HexNAc2	Galβ1-3GlcNAcβ1-3(NeuAcα2-6)GalNAcol	core 3	1		0	0	15.8	397.41	0.283841	15.55	699.21	0.467556	15.53	573.03	0.268881
	895	Hex2HexNAc2deHex1	Fucα1-2Galβ1-3(Galβ1-4GlcNAcβ1-6)GalNAcol	core 2	0		0	H	28.44	1625.68	1.1611	28.48	1880.33	1.25736	28.45	1879.66	0.881987
	909	Hex2HexNAc2Sul2			0		1	0	19.49	162.6	0.116133	19.52	255.78	0.171038	19.41	188.29	0.0883507
	936-2	Hex1HexNAc3deHex1	Fucα1-2Galβ1-3GlcNAcβ1-3(GlcNAcβ1-6)GalNAcol	core 4	0	C6GlcNAc	0	H	20.02	262.04	0.187156	nd	0	0	19.91	195.03	0.0915133
	936-3	Hex1HexNAc3deHex1	GlcNAcβ1-3(Fucα1-2Galβ1-4GlcNAcβ1-6)GalNAcol	core 4	0	C3GalNAc	0	H	23.32	1267.76	0.905469	23.17	1713.94	1.1461	23.21	709.58	0.332954
	966	NeuAc2Hex1HexNAc1	NeuAcα2-3Galβ1-3(NeuAcα2-6)GalNAcol	core 1	1		0	0	15.4	3705.11	2.64629	15.15	4968.67	3.32251	15.14	5327.23	2.49968
	975-2	Hex2HexNAc2deHex1Sul1	Fucα1-2Galβ1-3[(6S)Galβ1-4GlcNAcβ1-6]GalNAcol	core 2	0		1	H	28.13	1506.01	1.07563	27.95	2347.68	1.56988	28.05	1916.02	0.899048
	982	NeuAc1NeuGc1Hex1HexNAc1	NeuGcα2-3Galβ1-3(NeuAcα2-6)GalNAcol	core 1	1		0	0	15.3	376.24	0.268721	14.95	580.17	0.387955	14.94*	495.8	0.232643
	1016-1	Hex1HexNAc3deHex1Sul1	GlcNAcβ1-3[SGalβ1-4(Fucα1-3)GlcNAcβ1-6]GalNAcol	core 4	0		1	Lewis	17.1	107.86	0.0770366	17.69	93.17	0.0623021	17.59*	91.1	0.0427466
	1024-1	NeuAc1Hex1HexNAc2deHex1	Galβ1-3(Fucα1-4)GlcNAcβ1-3(NeuAcα2-6)GalNAcol	core 3	1		0	Lewis	14.05*	69	0.0492817	13.66	186.91	0.124985	13.59	169.46	0.0795152
	1024-2	NeuAc1Hex1HexNAc2deHex1	Fucα1-2Galβ1-4GlcNAcβ1-3(NeuAcα2-6)GalNAcol	core 3	1		0	H	20.32	2336.41	1.66873	20.04	2739.18	1.83167	20.11	2338.33	1.09721
	1040-1	NeuGc1Hex1HexNAc2deHex1	Gal-(Fuc)GlcNAcβ1-3(NeuGcα2-6)GalNAcol	core 3	1		0	Lewis	19.92	1006.67	0.718991	19.74	1238.15	0.827941	19.72	819.07	0.38433
	1040-2	NeuGc1Hex1HexNAc2deHex1	Fucα1-2Galβ1-4GlcNAcβ1-3(NeuGcα2-6)GalNAcol	core 3	1		0	H	nd	0	0	22.53*	237.4	0.158748	22.55*	195.1	0.0915462
	1041	Hex2HexNAc2deHex2	Fucα1-2Galβ1-3(Fucα1-2Galβ1-4GlcNAcβ1-6)GalNAcol	core 2	0		0	H	30.29	4814.73	3.43881	30.26	7318.71	4.89396	30.31	5418.31	2.54242
	1082	Hex1HexNAc3deHex2	GlcNAcβ1-3[Fucα1-2Gal-(Fuc)GlcNAcβ1-6]GalNAcol	cor3 4	0		0	Lewis	22.98	253.85	0.181307	22.81	274.98	0.183877	22.97*	287.2	0.134762
	1121	Hex2HexNAc2deHex2Sul1	Fucα1-2Galβ1-3[Fucα1-2Galβ1-4(6S)GlcNAcβ1-6]GalNAcol	core 2	0		1	H	28.03	625.54	0.446778	27.85	274.98	0.183877	27.82	688.62	0.323119
	1170	NeuAc1Hex1HexNAc2deHex2	Fucα1-2Gal(Fuc)GlcNAcβ1-3(NeuAcα2-6)GalNAcol	core 3	1		0	Lewis	18.38	438.2	0.312974	18.39	435.18	0.291001	18.32	394.7	0.185204
	1178	Hex2HexNAc3deHex1Sul1	GalNAcα1-3(Fucα1-2)Galβ1-3(SGal-GlcNAcβ1-6)GalNAcol	core 3	0		1	A	22.2	273.94	0.195655	nd	0	0	22.01	370.72	0.173952
	1186-1	NeuAc1Hex2HexNAc2deHex1	Fucα1-2Galβ1-4GlcNAcβ1-3Galβ1-3(NeuAcα2-6)GalNAcol	core 1	1		0	H	18.09	286.32	0.204498	18.1	325.78	0.217847	18.12	229	0.107453
	1186-2	NeuAc1Hex2HexNAc2deHex1	Fucα1-2Galβ1-3(NeuAcα2-3Galβ1-4GlcNAcβ1-6)GalNAcol	core 2	1		0	H	28.75	180.67	0.129039	28.66	212.34	0.14199	28.76*	265.4	0.124533
	1187	Hex2HexNAc2deHex3	Fucα1-2Galβ1-3[Fucα1-2Gal(Fuc)GlcNAcβ1-6]GalNAcol	core 2	0		0	Lewis	30.39	537.52	0.383911	30.26	6551.63	4.38102	30.31	668.8	0.313819
	1244-2	Hex2HexNAc3deHex2	Fucα1-2Galβ1-3[GalNAcα1-3(Fucα1-2)Galβ1-4GlcNAcβ1-6]GalNAcol	core 2	0		0	A	28.64	733.78	0.524086	nd	0	0	28.65	1107.25	0.519551
	1447	Hex2HexNAc4deHex2	GalNAcα1-3(Fucα1-2)Galβ1-3[GalNAcα1-3(Fucα1-2)Galβ1-4GlcNAcβ1-6]GalNAcol	core 2	0		0	A	21.32	365.51	0.261057	nd	0	0	21.21*	261.9	0.122891
										140011	100		149546	100		213117	100
		(Gal) D-Galactose; (Fuc) L-Fucose; (GlcNAc) N-acetyl-D-glucosamine; (GalNAc) N-acetyl-D-galactosamine; (NA) not assigned; (nd) not detected; (Fucosylation: Lewis) Lewis antigen a/x/b/y; (Fucosylation: A) Blood goup A; (Fucosylation: H) H type 1 or type 2
		RT*=manual calculation of intensity for glycan with MS2;
	Footnote:
	[1]	mass of strucutre in negative ion mode; mass with hyphens indicates the isomeric structures;
	[2]	(Hex) hexose; (HexNAc) N-acetylhexosamine; (deHex) fucose; (NeuAc) N-acetylneuraminic acid; (NeuGc) N-acetyl glycolylneuraminic acid; (S) sulfate
	[3]	Structures are given in the text according following rules: the structure is described clockwise and left-to-right where reducing end locates righmost side (as shown in cartoon figure); "-" is used for uncertain location
		The cartoon figure is described as "NeuAcα2-6Galβ1-4GlcNAcβ1-2(Galβ1-4GlcNAcβ1-4)Manα1-3(GlcNAcβ1-4)(Galβ1-4GlcNAcβ1-2Manα1-6)Manβ1-4GlcNAcβ1-4(Fucα1-6)GlcNAcol"
	[4]	Core structure not elongated
	[5]	Sialylation present (1) or absent (0)
	[6]	Sulfation present (1) or absent
	[7]	Fucosylation and blood group; absent epitoe (0)
	[RT]	Retention time (RT) of selected structure on LC;
	[Intensity]	The intensity is area-under-the-curves (AUCs) of each glycan. For comparsion of glycan abundances between samples, the intensity is normalised to total AUC (summed AUCs of all glycans in a sample) and expressed as a percentage.
		Not detected after incubation with GH109 enzymes
		Only detected after incubation with GH109 enzymes
