## Supplemental Table 7 for "Degradation of mucin *O*-glycans by a human gut symbiont requires a complex enzyme repertoire and promotes colonization"

### Sheet: Table S7
Supplementary Table 7. LC-MS analysis of activity of GH89 on porcine gastric mucin (PGM)
					Control[5]						BT0438						BT4359
					Replicate 1			Replicate 2			Replicate 1			Replicate 2			Replicate 1			Replicate 2
	Mass[1]	Composition[2]	Putative structures [3]	GlcNAc[4]	RT	Intensity	Percentage	RT2	Intensity2	Percentage2	RT3	Intensity3	Percentage3	RT4	Intensity4	Percentage4	RT5	Intensity5	Percentage5	RT6	Intensity6	Percentage6
	384-2	Hex1HexNAc1	GlcNAcβ1-3Galol	b3GlcNAc	11.53	100051	0.811735	12.94	152983	0.979909	nd	0	0	nd	0	0	nd	0	0	nd	0	0
	448	HexNAc1deHex1Sul1	6SGlcNAcβ1-3Fucol	6S-b3GlcNAc	16.05	137809	1.11808	18.51	189938	1.21662	16.22	76502.3	0.691019	15.91	160880	1.10309	16.61	99452.8	1.40228	16.76	128661	1.14642
	472	NeuAc1Hex1	NeuAcα2-3Galol	0	14.75	14151	0.114811	16.55	16507.3	0.105735	14.98**	4229.3	0.0382018	14.59	8515.46	0.0583872	15.28	8045.47	0.113441	15.09**	13766.4	0.122664
	505	HexNAc2Sul1	6SGlcNAcβ1-6GalNAcol	6S-C6GlcNAc	14.18	15623.8	0.12676	15.98	13947.6	0.0893392	14.51	10631.3	0.0960287	13.98*	11403.3	0.078188	14.64	14518	0.204703	14.56*	10753.4	0.0958169
	530-1	Hex1HexNAc1deHex1	Fucα1-2(GalNAcα1-3)Galol	0	14.86	86411.7	0.70108	17.57*	121518	0.778369	14.72*	47834.5	0.432073	15.01*	103675	0.710862	14.88	9588.74	0.135201	15.86	88553.4	0.789045
	530-2	Hex1HexNAc1deHex1	Gal-GlcNAc-Fucol	0	18.06*	23361.6	0.189539	22.09*	49192.9	0.315098	17.76*	44458.5	0.401578	18.23*	55779.6	0.382459	18.07*	75397.4	1.0631	19.66*	147678	1.31587
	530-3	Hex1HexNAc1deHex1	Galβ1-4GlcNAcβ1-3Fucol	0	18.48*	59441.7	0.482266	22.73*	102645	0.65748	18.22*	107691	0.972733	18.71*	104628	0.717391	18.52*	139851	1.9719	20.18*	308453	2.74844
	530-4	Hex1HexNAc1deHex1	Fucα1-2Galβ1-4GlcNAcol	0	19.88	417040	3.38355	24.45	545430	3.49367	19.68	492551	4.44904	20.14	523747	3.59113	19.95	286264	4.03632	21.78	523168	4.66163
	530-5	Hex1HexNAc1deHex1	Fucα1-2Galβ1-3GalNAcol	0	27.5	1.61706e+06	13.1196	34.09	1.8741e+06	12.0042	27.05	1.58479e+06	14.3149	27.6	1.92208e+06	13.179	27.36	1.118e+06	15.7638	30.11	1.52889e+06	13.623
	571	HexNAc2deHex1	GalNAcβ1-4GlcNAcβ1-3Fucol	0	16.78	19842.2	0.160985	20.63	46273.7	0.296399	16.58	43089.6	0.389213	17.08	31770.8	0.21784	16.90*	32484.8	0.458035	18.34	49316.6	0.43943
	587-1	Hex1HexNAc2	Galβ1-3(GlcNAcβ1-6)GalNAcol	C6GlcNAc	nd	0	0	nd	0	0	nd	0	0	nd	0	0	12.63	178014	2.50999	13.45	146305	1.30363
	587-2	Hex1HexNAc2	GlcNAcα1-4Galβ1-3GalNAcol	A4GlcNAc	12.87	1.28162e+06	10.3981	14.87	2.04051e+06	13.0702	12.7	245356	2.21622	12.85	1.53463e+06	10.5224	nd	0	0	nd	0	0
	610-1	Hex1HexNAc1deHex1Sul1	Fucα1-2Galβ1-4(6S)GlcNAcol	0	18.81	38203.1	0.309952	22.33	49537.4	0.317305	18.99	91005.4	0.822021	18.76	41220.3	0.282632	19.44	61820.5	0.871668	20.02	53782.8	0.479225
	667	Hex1HexNAc2Sul1	Galβ1-3(6SGlcNAcβ1-6)GalNAcol	6S-C6GlcNAc	14.75	92646.2	0.751662	17.09	110405	0.70718	14.98	44914.1	0.405694	14.64	133773	0.917232	15.22	46473.2	0.655271	15.44	55079	0.490775
	675-1	NeuAc1Hex1HexNAc1	Galβ1-3(NeuAcα2-6)GalNAcol	0	12.54	26778.8	0.217263	14.09	59388.9	0.380407	12.75*	6321.4	0.057099	12.47	46305.1	0.317496	12.97	63619.3	0.897031	12.92*	72651.3	0.647351
	675-2	NeuAc1Hex1HexNAc1	NeuAcα2-3Galβ1-3GalNAcol	0	15.47	67025.1	0.543792	17.88	89369.3	0.572442	15.7	39793.7	0.359443	15.41	75612.9	0.518449	16.07	52051.1	0.73392	16.25*	70152.9	0.625089
	676	Hex1HexNAc1deHex2	Fucα1-2Galβ1-4(Fucα1-3)GlcNAcol	0	22.17	331428	2.68896	27.59	390327	2.50018	21.83	381347	3.44458	22.49	412292	2.82693	22.17	224339	3.16318	24.4	377444	3.36317
	733-1	Hex1HexNAc2deHex1	Fucα1-2(GalNAcα1-3)Galβ1-4GlcNAcol	0	15.01	328847	2.66802	18.08	462792	2.96434	14.92	188240	1.7003	15.16	380727	2.6105	15.11	199452	2.81227	16.25	310704	2.76849
	733-2	Hex1HexNAc2deHex1	Fucα1-2(GalNAcα1-3)Galβ1-3GalNAcol	0	18.59	215636	1.74951	22.88	327896	2.10029	18.39	255427	2.30718	18.92	264788	1.81555	18.68	161637	2.27908	20.43	364093	3.24421
	733-3	Hex1HexNAc2deHex1	GlcNAc-Gal-GlcNAc-Fucol	1	19.38*	101515	0.823614	23.95*	154489	0.989557	19.15*	115305	1.04151	19.74*	124671	0.854818	nd	0	0	nd	0	0
	733-4	Hex1HexNAc2deHex1	GlcNAcα1-4Galβ1-4GlcNAcβ1-3Fucol	A4GlcNAc	19.88*	168436	1.36657	24.55*	298509	1.91206	19.54*	231629	2.09223	20.14*	175172	1.20109	nd	0	0	nd	0	0
	733-5	Hex1HexNAc2deHex1	Fucα1-2Galβ1-3(GlcNAcβ1-6)GalNAcol	C6GlcNAc	27.89	611251	4.95924	34.94	725296	4.64577	27.59	548139	4.95115	28.32	669712	4.59196	28	424119	5.98007	30.85	584561	5.20866
	749-1	Hex2HexNAc2	Galβ1-3(Galβ1-4GlcNAcβ1-6)GalNAcol	0	16.84	48005	0.389477	20.63*	84136.9	0.538927	16.64*	62633	0.565742	17.14	72479.8	0.496966	16.9	391613	5.52174	18.34	790720	7.04562
	749-2	Hex2HexNAc2	Galβ1-4GlcNAcβ1-3Galβ1-3GalNAcol	0	17.89*	51872.3	0.420853	22.09*	76363.9	0.489138	17.58*	88907.7	0.803073	18.23*	89053.7	0.610607	17.96	212692	2.99896	19.55	449380	4.00415
	749-3	Hex2HexNAc2	GlcNAcα1-4Galβ1-4GlcNAcβ1-3Galol	A4GlcNAc	18.86*	34110.1	0.276744	22.57*	48419.3	0.310143	18.94*	39626.9	0.357936	18.92*	52361.3	0.359021	nd	0	0	nd	0	0
	790-1	Hex1HexNAc3	GlcNAcα1-4Galβ1-3(GlcNAcβ1-6)GalNAcol	A4GlcNAc/C6GlcNAc	15.99	354518	2.87629	19.36	496815	3.18228	15.87	268831	2.42825	16.24	443747	3.0426	nd	0	0	nd	0	0
	790-2	Hex1HexNAc3	Galβ1-3(GalNAcβ1-4GlcNAcβ1-6)GalNAcol	0	nd	0	0	nd	0	0	nd	0	0	nd	0	0	15.76	65746	0.927017	17.17	90430.4	0.80577
	797	Hex3deHex2	Fucα1-2Galβ1-4(Fucα1-2)Galβ1-4Glcol	0	22.82**	19364.3	0.157107	27.7	40240.1	0.257752	22.99	33260.2	0.300428	22.89	31444.8	0.215605	23.53	26406.6	0.372332	24.57**	28133.6	0.250681
	813	Hex1HexNAc2deHex1Sul1	Fucα1-2Galβ1-3(6SGlcNAcβ1-6)GalNAcol	6S-C6GlcNAc	29.72	1.26638e+06	10.2745	36.22	1.31504e+06	8.42328	30.14	1.23911e+06	11.1925	29.89	1.25314e+06	8.59228	30.89	671806	9.47245	32.29	1.12001e+06	9.97972
	821	NeuAc1Hex1HexNAc1deHex1	Fucα1-2Galβ1-3(NeuAcα2-6)GalNAcol	0	29.72	160722	1.30398	36.32	181637	1.16345	30.25	187664	1.69511	29.94	173066	1.18665	30.89	103249	1.45581	32.4	160759	1.43242
	878	NeuAc1Hex1HexNAc2	GlcNAca1-4Galβ1-3(NeuAcα2-6)GalNAcol	A4GlcNAc	16.21	251832	2.04318	18.97**	153434	0.982802	16.46*	91360.6	0.825229	16.39*	148736	1.01982	nd	0	0	nd	0	0
	879	Hex1HexNAc2deHex2	Fucα1-2(GalNAcα1-3)Gal-(Fuc)GlcNAcol	0	15.82*	16346.9	0.132627	19.69**	153434	0.982802	15.98*	52304.8	0.472451	16.19*	148736	1.01982	16.37	69140.7	0.974883	17.67	136554	1.21675
	895-1	Hex2HexNAc2deHex1	Fucα1-2Galβ1-4GlcNAcβ1-3Galβ1-3GalNAcol	0	21.31	88797.9	0.72044	26.47	84965.1	0.544232	21.06	147549	1.33276	21.61	129864	0.890427	21.43	51153.6	0.721265	23.38	96215	0.857312
	895-2	Hex2HexNAc2deHex1	Galβ1-3(Fucα1-2Galβ1-4GlcNAcβ1-6)GalNAcol	0	22.46	95842.5	0.777594	28.06	106902	0.684748	22.22	146149	1.32012	22.89	165154	1.1324	22.52	329305	4.6432	24.74	565391	5.03785
	895-3	Hex2HexNAc2deHex1	Fucα1-2Galβ1-3(Galβ1-4GlcNAcβ1-6)GalNAcol	0	28.19	178671	1.44961	35.42	210712	1.34968	28	172948	1.56218	28.68	274525	1.88231	28.32	384666	5.42378	31.38	485536	4.32632
	936-1	Hex1HexNAc3deHex1	Fucα1-2Galβ1-3GlcNAcβ1-3(GlcNAcβ1-6)GalNAcol	C6GlcNAc	19.66	66812.2	0.542064	24.35	81885.7	0.524507	19.48	86887.1	0.784822	20.09	102249	0.701082	19.79	57489	0.810593	21.57	101479	0.904215
	936-2	Hex1HexNAc3deHex1	Fucα1-2Galβ1-3(GalNAcβ1-4GlcNAcβ1-6)GalNAcol	0	28.04	96898.4	0.786161	35.25	109350	0.700428	27.84	79937.7	0.72205	28.57	114363	0.784146	28.21	71440.1	1.0073	31.16	87372.2	0.77852
	952-1	Hex2HexNAc3	GlcNAcα1-4Galβ1-4GlcNAcβ1-3Galβ1-3GalNAcol	A1,4GlcNAc	18.36	134058	1.08765	22.68	255382	1.63581	18.11*	114082	1.03046	18.65	191344	1.31197	nd	0	0	nd	0	0
	952-2	Hex2HexNAc3	GlcNAcα1-4Galβ1-3(Galβ1-4GlcNAcβ1-6)GalNAcol	A1,4GlcNAc	18.97	250146	2.0295	23.39	342921	2.19653	18.67*	163711	1.47875	19.18	372207	2.55208	nd	0	0	nd	0	0
	975	Hex2HexNAc2deHex1Sul1	Fucα1-2Galβ1-3[Galβ1-4(6S)GlcNAcβ1-6]GalNAcol	0	29.93**	58526.3	0.474839	36.66	37499.5	0.240198	30.49**	46353.5	0.418695	30.22	30508.8	0.209187	31.04**	35082.1	0.494657	32.62	28188	0.251166
	993	Hex1HexNAc3	GlcNAcα1-4Galβ1-3(GalNAcβ1-4GlcNAcβ1-6)GalNAcol	A1,4GlcNAc	17.94	66673.4	0.540938	22.33	56957.3	0.364832	17.76	66508.3	0.600747	18.35	79841	0.547439	nd	0	0	nd	0	0
	1016-2	Hex1HexNAc3deHex1Sul1	GalNAcα1-3(Fucα1-2)Galβ1-3(6SGlcNAcβ1-6)GalNAcol	6S-C6GlcNAc	20.8	74528.9	0.604672	25.22	73316.1	0.469615	21.06**	61712.5	0.557428	21.05**	54870.6	0.376226	21.53	71271.6	1.00493	22.4	88316.6	0.786935
	1040-1	NeuAc1Hex2HexNAc2	NeuAcα2-6Galβ1-4GlcNAcβ1-3Galβ1-3GalNAcol	0	nd	0	0	nd	0	0	nd	0	0	nd	0	0	20.51*	27618.2	0.389416	21.52	27856.5	0.248212
	1040-2	NeuAc1Hex2HexNAc2	NeuAcα2-3Galβ1-3(Galβ1-4GlcNAcβ1-6)GalNAcol	0	nd	0	0	nd	0	0	nd	0	0	nd	0	0	22.52*	34599.7	0.487855	23.77	37854.2	0.337296
	1041	Hex2HexNAc2deHex2	Fucα1-2Galβ1-3(Fucα1-2Galβ1-4GlcNAcβ1-6)GalNAcol	0	30.58	770993	6.25526	38.79	799342	5.12007	30.29	788148	7.11907	31.23	834608	5.72258	30.84	290808	4.10039	34.14	726723	6.47538
	1098-1	Hex2HexNAc3deHex1	Galβ1-3[Fucα1-2(GalNAcα1-3)Galβ1-4GlcNAcβ1-6]GalNAcol	0	nd	0	0	20.23	27091.7	0.173532	nd	0	0	nd	0	0	16.61	135157	1.90572	18.09	232116	2.06824
	1098-2	Hex2HexNAc3deHex1	Fucα1-2(GalNAcα1-3)Galβ1-3(Galβ1-4GlcNAcβ1-6)GalNAcol	0	nd	0	0	nd	0	0	nd	0	0	nd	0	0	21.16	34143.5	0.481422	23.17	51250.4	0.45666
	1098-3	Hex2HexNAc3deHex1	GlcNAcα1-4Galβ1-3(Fucα1-2Galβ1-4GlcNAcβ1-6)GalNAcol	A1,4GlcNAc	24.49	376717	3.0564	30.79	429559	2.75148	24.18	377720	3.41181	24.96	496658	3.40539	nd	0	0	nd	0	0
	1098-4	Hex2HexNAc3deHex1	Fucα1-2Galβ1-3(GlcNAcα1-4Galβ1-4GlcNAcβ1-6)GalNAcol	A1,4GlcNAc	28.48	266138	2.15924	35.9	395843	2.53551	28.38	161266	1.45666	29.07	338408	2.32033	nd	0	0	nd	0	0
	1114-1	Hex3HexNAc3	Galβ1-4GlcNAcβ1-3(Galβ1-4GlcNAcβ1-6)Galβ1-3GalNAcol	0	nd	0	0	nd	0	0	nd	0	0	nd	0	0	22.06	68245.9	0.962266	24.45	113917	1.01504
	1114-2	Hex3HexNAc3	Galβ1-3(Galβ1-4GlcNAcβ1-3Galβ1-4GlcNAcβ1-6)GalNAcol	0	nd	0	0	nd	0	0	nd	0	0	nd	0	0	25.45	36005.8	0.507682	27.97	27733.4	0.247115
	1121	Hex2HexNAc2deHex2Sul1	Fucα1-2Galβ1-3[Fucα1-2Galβ1-4(6S)GlcNAcβ1-6]GalNAcol	0	29.88	122329	0.992487	36.83	133605	0.855788	30.39	135264	1.22179	30.16	129126	0.885368	30.99	105905	1.49326	32.56	110775	0.987047
	1155	Hex2HexNAc4	GlcNAcα1-4Galβ1-3(GlcNAcα1-4Galβ1-4GlcNAcβ1-6)GalNAcol	A1,4GlcNAc	20.02	635152	5.15315	24.74	807575	5.1728	19.73	657370	5.9378	20.28	700863	4.80555	nd	0	0	nd	0	0
	1186-2	NeuAc1Hex2HexNAc2deHex1	NeuAcα2-3Galβ1-3(Fucα1-2Galβ1-4GlcNAcβ1-6)GalNAcol	0	25.78	26548.2	0.215392	31.86	27516.3	0.176252	26.05	27577.4	0.249097	26.06	26521.7	0.181849	26.53	20421.9	0.287948	28.15	29904.7	0.266462
	1243	NeuAc1Hex2HexNAc3	NeuAcα2-3Galβ1-3[GlcNAcα1-4Galβ1-4GlcNAcβ1-6]GalNAcol	A1,4GlcNAc	23.06	34768.6	0.282086	28.35**	29252.4	0.187372	23.29	32796.8	0.296242	23.37	37505.9	0.257163	nd	0	0	nd	0	0
	1244	Hex2HexNAc3deHex2	Fucα1-2Galβ1-3[GalNAcα1-3(Fucα1-2)Galβ1-4GlcNAcβ1-6]GalNAcol	0	28.48	110030	0.8927	35.78	139531	0.893743	28.32	50543.7	0.456544	29.02	143678	0.985145	28.61	93941.1	1.32457	31.67	112978	1.00668
	1301-1	Hex2HexNAc4deHex1	GlcNAcα1-4Galβ1-3[GalNAcα1-3(Fucα1-2)Galβ1-4GlcNAcβ1-6]GalNAcol	A1,4GlcNAc	19.6	162329	1.31702	24.29	178494	1.14332	19.31	184056	1.66252	19.85	173919	1.19249	nd	0	0	nd	0	0
	1406-1	Hex3HexNAc3deHex2	Fucα1-2Galβ1-4GlcNAcβ1-3Galβ1-3[Galβ1-4(Fucα1-3)GlcNAcβ1-6]GalNAcol	0	27.20**	11938.2	0.0968577	34.52	20163.5	0.129154	26.89	21318.8	0.192566	27.86	9234.61	0.0633181	27.52**	14469.8	0.204024	30.37	21069.1	0.187734
	1406-2	Hex3HexNAc3deHex2	Fucα1-2Galβ1-3(Fucα1-2Galβ1-4GlcNAcβ1-3Galβ1-4GlcNAcβ1-6)GalNAcol	0	30.05	58115.2	0.471504	38.24	66933.9	0.428735	29.8	73154	0.660775	30.75	58505.3	0.401148	30.27	45247.3	0.637986	33.6	72404.4	0.645151
	1463	Hex3HexNAc4deHex1	Fucα1-2Galβ1-4GlcNAcβ1-3(Galβ1-3GlcNAcβ1-6)Galβ1-3(GlcNAcβ1-6)GalNAcol	C6GlcNAc	25.6	66784.8	0.541842	32.44*	75069.3	0.480845	25.33	99940.5	0.902728	26.24	79050.8	0.542021	25.69	97029.1	1.36811	28.21	108357	0.965501
	1479	Hex4HexNAc4	Galβ1-4GlcNAcβ1-3(Galβ1-4GlcNAcβ1-6)Galβ1-3(Galβ1-4GlcNAcβ1-6)GalNAcol	0	nd	0	0	nd	0	0	nd	0	0	nd	0	0	23.77	44304.5	0.624693	26.21	64990.6	0.579091
	1520	Hex3HexNAc5	GlcNAcα1-4Galβ1-4GlcNAcβ1-3(GlcNAcα1-4Galβ1-4GlcNAcβ1-6)Galβ1-3GalNAcol	A1,4GlcNAc	22.88	86555.1	0.702243	28.71	82266.2	0.526944	22.57	83881.5	0.757672	23.49	89687.9	0.614955	nd	0	0	nd	0	0
	1609-1	Hex3HexHAc4deHex2	Fucα1-2Galβ1-4GlcNAcβ1-3[Gal(Fuc)GlcNAcβ1-6]Galβ1-3(GlcNAcβ1-6)GalNAcol	C6GlcNAc	27.20**	13131	0.106535	34.69	20690.2	0.132528	27.00*	14010.9	0.126556	27.97*	18550.3	0.127192	27.47	13316.6	0.187764	30.42	19797.5	0.176403
	1609-2	Hex3HexHAc4deHex2	Fucα1-2Galβ1-4GlcNAcβ1-3(GlcNAcβ1-6)Galβ1-3(Fucα1-2Galβ1-4GlcNAcβ1-6)GalNAcol	b6GlcNAc	27.89	47745.3	0.38737	35.53	55505.7	0.355534	27.74	71507.2	0.6459	28.68	89322.5	0.61245	28.16	39952.6	0.56333	31.16	49732.5	0.443136
	1609-3	Hex3HexHAc4deHex2	Fucα1-2Galβ1-4GlcNAcβ1-3(Fucα1-2Galβ1-4GlcNAcβ1-6)Galβ1-3(GlcNAcβ1-6)GalNAcol	C6GlcNAc	29.93	67018.4	0.543737	38.24	93333.1	0.597832	29.74	80510.3	0.727222	30.63	89660.3	0.614766	30.14	45039.9	0.635062	33.48	72909.6	0.649653
	1625	Hex4HexNAc4deHex1	Fucα1-2Galβ1-4GlcNAcβ1-3(Galβ1-4GlcNAcβ1-6)Galβ1-3(Galβ1-4GlcNAcβ1-6)GalNAcol	0	26.38	13994.6	0.113542	34.04	27763.4	0.177835	26.35	38081.2	0.343974	27.20*	39124	0.268258	26.71	68809.1	0.970207	29.23	94971.8	0.846235
	1666	Hex3HexNAc5deHex1	GlcNAcα1-4Galβ1-4GlcNAcβ1-3(Fucα1-2Galβ1-4GlcNAcβ1-6)Galβ1-3(GlcNAcβ1-6)GalNAcol	A1,4GlcNAc	25.96	78946.5	0.640513	32.92	88711	0.568225	25.8	81509.6	0.736248	26.65	106484	0.730122	nd	0	0	nd	0	0
	1689-1	Hex3HexNAc4deHex2Sul1	Fucα1-2Galβ1-4GlcNAcβ1-3(Fucα1-2Galβ1-4GlcNAcβ1-6)Galβ1-3(6S-GlcNAcβ1-6)GalNAcol	6S-C6GlcNAc	27.79	32105.7	0.260482	34.84	38827.6	0.248704	27.9	33545.5	0.303005	28.37	41764.7	0.286364	28.55	23376.8	0.329612	30.8	36402.7	0.324362
	1689-2	Hex3HexNAc4deHex2Sul1	Fucα1-2Galβ1-4GlcNAcβ1-3(Fucα1-2Galβ1-4GlcNAcβ1-6)Galβ1-3(6S-GlcNAcβ1-6)GalNAcol	6S-C6GlcNAc	30.52	14302.8	0.116042	38.43	22909.1	0.146741	30.88	24930.6	0.22519	31.17	21513.3	0.147508	31.46	22064.5	0.31111	33.97	20024.2	0.178423
	1723	Hex3HexNAc6	GlcNAcα1-4Galβ1-4GlcNAcβ1-3(GlcNAcα1-4Galβ1-4GlcNAcβ1-6)Galβ1-3(GlcNAcβ1-6)GalNAcol	A4GlcNAc/C6GlcNAc	23.48	52452.1	0.425557	29.48	65085.7	0.416897	23.12	58165.7	0.525391	24.08	57678.7	0.395481	nd	0	0	nd	0	0
	1771	Hex4HexNAc4deHex2	Galβ1-4GlcNAcβ1-3(Fucα1-3Galβ1-4GlcNAcβ1-6)Galβ1-3(Fucα1-2Galβ1-4GlcNAcβ1-6)GalNAcol	0	28.77	31221.6	0.253309	36.72	48025.6	0.307621	28.74	36005.7	0.325227	29.55	55441.7	0.380143	29.16	59767.8	0.842725	32.24	85640.7	0.763092
	1828	Hex4HexNAc5deHex1	Galβ1-4GlcNAcβ1-3(GlcNAcα1-4Galβ1-4GlcNAcβ1-6)Galβ1-3(Fucα1-2Galβ1-4GlcNAcβ1-6)GalNAcol	A1,4GlcNAc	26.81	32023.7	0.259817	nd	0	0	26.54	54285.1	0.490338	27.6	52991	0.363339	nd	0	0	nd	0	0
	1885	Hex4HexNAc6	GlcNAcα1-4Galβ1-4GlcNAcβ1-3(Galβ1-4GlcNAcβ1-6)Galβ1-3(GlcNAcα1-4Galβ1-4GlcNAcβ1-6)GalNAcol	A1,4GlcNAc	24.64**	33516.1	0.271925	31.17	41256.8	0.264264	24.49**	36208.6	0.32706	25.28	45934.3	0.314954	nd	0	0	nd	0	0
	1917-2	Hex4HexNAc4deHex3	Fucα1-2Galβ1-4GlcNAcβ1-3(Fucα1-2Galβ1-4GlcNAcβ1-6)Galβ1-3[Fucα1-2Galβ1-4GlcNAcβ1-6]GalNAcol	0	31.78	14011.7	0.11368	40.73*	34646.3	0.221922	31.69	55332.3	0.499798	32.5	43043.3	0.295132	32.08	35795.7	0.504719	35.85	42953.4	0.382731
	1974	Hex4HexNAc5deHex2	GlcNAcα1-4Galβ1-4GlcNAcβ1-3(Fucα1-2Galβ1-4GlcNAcβ1-6)Galβ1-3(Fucα1-2Galβ1-4GlcNAcβ1-6)GalNAcol	A1,4GlcNAc	29.15	32655.9	0.264945	37.38	50533.3	0.323684	29.05	42513.8	0.384013	29.99**	36473.8	0.250087	nd	0	0	nd	0	0
	2031	Hex4HexNAc6deHex1	GlcNAcα1-4Galβ1-4GlcNAcβ1-3(GlcNAcα1-4Galβ1-4GlcNAcβ1-6)Galβ1-3(Fucα1-2Galβ1-4GlcNAcβ1-6)GalNAcol	A1,4GlcNAc	27.2	42835.8	0.347538	34.47	54125.9	0.346696	27.16	42500.6	0.383893	27.97	43069.3	0.29531	nd	0	0	nd	0	0
	2088-1	Hex4HexNAc7	GlcNAcα1-4Galβ1-4GlcNAcβ1-3(GlcNAcα1-4Galβ1-4GlcNAcβ1-6)Galβ1-3(GlcNAcα1-4Galβ1-4GlcNAcβ1-6)GalNAcol	A1,4GlcNAc	25.06	22871.7	0.185564	31.74	27827.5	0.178245	nd	0	0	25.71	16569.4	0.11361	nd	0	0	nd	0	0
	Sum					1.23255e+07			1.56119e+07			1.10709e+07			1.45845e+07			7.09221e+06			1.12229e+07
			(Gal) D-Galactose; (Fuc) L-Fucose; (GlcNAc) N-acetyl-D-glucosamine; (GalNAc) N-acetyl-D-galactosamine; (NA) not assigned; (nd) not detected;
			RT*=manual calculation of intensity for glycan with MS2; RT**= Structure (without ms2) assigned based on retention time and intensity was calculated manually.
	Footnote:
	[1]	mass of strucutre in negative ion mode; mass with hyphens indicates the isomeric structures;
	[2]	(Hex) hexose; (HexNAc) N-acetylhexosamine; (deHex) fucose; (NeuAc) N-acetylneuraminic acid; (NeuGc) N-acetyl glycolylneuraminic acid; (S) sulfate
	[3]	structures are given in the text according following rules: the structure is described clockwise and left-to-right where reducing end locates rightmost side (as shown in cartoon figure); "-" is used for uncertain location
		The cartoon figure is described as "NeuAcα2-6Galβ1-4GlcNAcβ1-2(Galβ1-4GlcNAcβ1-4)Manα1-3(GlcNAcβ1-4)(Galβ1-4GlcNAcβ1-2Manα1-6)Manβ1-4GlcNAcβ1-4(Fucα1-6)GlcNAcol"
	[4]	Terminal GlcNAc linkages; (1) terminal GlcNAc present; (2) no terminal GlcNAc
	[5]	Sample name
	[6]	Retention time (RT) of selected structure on LC
	[7]	The intensity is area-under-the-curves (AUCs) of each glycan. For comparsion of glycan abundances between samples, the intensity is normalised to total AUC (summed AUCs of all glycans in a sample) and expressed as a percentage
		Not detected after incubation with GH89 enzyme
		Only detected after incubation with GH89 enzyme
		Relative abundance of the oligosaccharide increased >2% after incubation with enzyme
