## Supplemental Table 8 for "Degradation of mucin *O*-glycans by a human gut symbiont requires a complex enzyme repertoire and promotes colonization"

### Sheet: Table S8A
Supplementary Table 8A. LC-MS analysis of activity of GH33 on colonic mucin oligosaccharides (cMO)
					Control			BT0455_1	BT2825		BT0455_2	BT2825
	Mass[1]	Composition[2]	Putative structures [3]	Sialylation	RT36	Intensity36	Percengate2	RT22	Intensity21	Percentage23	RT51	Intensity51	Percentage39
	384	Hex1HexNAc1	Galβ1-3GalNAcol	0	nd	0	0	nd	0	0	11.9	155.09	0.283323
	425	HexNAc2	GalNAcα1-3GalNAcol	0	nd	0	0	13.91	947.11	1.42553	14.11	139.65	0.255117
	587	Hex1HexNAc2	Galβ1-3(GlcNAcβ1-6)GalNAcol	0	nd	0	0	14.22	600.94	0.904499	14.36	341.59	0.624028
	626	Hex2HexNAc1Sul1	3SGal-GlcNAcβ1-3Galol	0	nd	0	0	17.26	296.29	0.445958	19	155.64	0.284328
	667-1	Hex1HexNAc2Sul1		0	nd	0	0	14.63	158.14	0.238023	nd	0	0
	667-2	Hex1HexNAc2Sul1	Galβ1-3(6SGlcNAcβ1-6)GalNAcol	0	17.16	280.27	0.717668	15.56	2848.38	4.28721	16.8	2869.42	5.24195
	667-3	Hex1HexNAc2Sul1	3SGalβ1-4GlcNAcβ1-3GalNAcol	0	nd	0	0	17.92	368.48	0.554614	20.13	353.14	0.645128
	675	NeuAc1Hex1HexNAc1	NeuAcα2-3Galβ1-3GalNAcol	1	17.87	306.52	0.784884	nd	0	0	nd	0	0
	691	NeuGc1Hex1HexNAc1	NeuGcα2-3Galβ1-3GalNAcol	1	17.57	497.07	1.27281	nd	0	0	nd	0	0
	708	HexNAc3Sul1	GlcNAcβ1-3(6SGlcNAcβ1-6)GalNAcol	0	18.29	1098.67	2.81329	16.49	994.51	1.49688	17.91	1175.19	2.14688
	716-1	NeuAc1HexNAc2	GlcNAcβ1-3(NeuAcα2-6)GalNAcol	1	15.84	122.49	0.313652	nd	0	0	nd	0	0
	716-2	NeuAc1HexNAc2	GalNAcα1-3(NeuAcα2-6)GalNAcol	1	18.68	163.41	0.418433	nd	0	0	nd	0	0
	732-1	NeuGc1HexNAc2	GlcNAcβ1-3(NeuGcα2-6)GalNAcol	1	15.71	296.23	0.758536	nd	0	0	nd	0	0
	732-2	NeuGc1HexNAc2	GalNAcα1-3(NeuGcα2-6)GalNAcol	1	18.48	550.75	1.41027	nd	0	0	nd	0	0
	749-1	Hex2HexNAc2	Galβ1-3(Galβ1-4GlcNAcβ1-6)GalNAcol	0	nd	0	0	nd	0	0	17.19	267.16	0.488057
	772	Hex2HexNAc1deHex1Sul1	6SGalβ1-4(Fucα1-3)GlcNAcβ1-3Galol	0	nd	0	0	14.54	512.31	0.771098	nd	0	0
	813-1	Hex1HexNAc2deHex1Sul1	6SGalβ1-4(Fucα1-3)GlcNAcβ1-3GalNAcol	0	16.25	351.19	0.899268	14.63	312.13	0.469799	15.75	323.96	0.591821
	813-2	Hex1HexNAc2deHex1Sul1	Fucα1-2Galβ1-3(6SGlcNAcβ1-6)GalNAcol	0	32.3	730.24	1.86987	29.31	1041.87	1.56816	31.96	871.07	1.5913
	829-1	Hex2HexNAc2Sul1	Galβ1-3[Galβ1-4(6S)GlcNAcβ1-6]GalNAcol	0	nd	0	0	17.73	279.44	0.420596	19.54	460.31	0.840909
	829-2	Hex2HexNAc2Sul1	3SGalβ1-3GlcNAcβ1-3Galβ1-3GalNAcol	0	nd	0	0	19.74	669.04	1.007	21.55	814.09	1.48721
	870-1	Hex1HexNAc3Sul1	GlcNAcα1-4(S)Galβ1-4GlcNAcβ1-3GalNAcol	0	nd	0	0	18.02	549.68	0.827345	nd	0	0
	870-2	Hex1HexNAc3Sul1	Gal-(6S)GlcNAcβ1-3(GlcNAcβ1-6)GalNAcol	0	nd	0	0	18.49*	148.6	0.223664	20.23	571.08	1.04327
	870-3	Hex1HexNAc3Sul1	Galβ1-3GlcNAcβ1-3(6SGlcNAcβ1-6)GalNAcol	0	nd	0	0	19.54	393.33	0.592017	21.18	402.33	0.73499
	870-4	Hex1HexNAc3Sul1	GlcNAcβ1-3[Galβ1-3(6S)GlcNAcβ1-6]GalNAcol	0	nd	0	0	20.42	231.88	0.349012	nd	0	0
	878	NeuAc1Hex1HexNAc2	NeuAcα2-3Galβ1-3(GlcNAcβ1-6)GalNAcol	1	20.31	139.17	0.356363	nd	0	0	nd	0	0
	894	NeuGc1Hex1HexNAc2	GalNAcβ1-4(NeuGcα2-3)Galβ1-3GalNAcol	1	20.05	367.94	0.942158	nd	0	0	nd	0	0
	894-2	NeuGc1Hex1HexNAc2	NeuGcα2-3Galβ1-3(GlcNAcβ1-6)GalNAcol	1	20.05	367.94	0.942158	nd	0	0	nd	0	0
	895-1	Hex2HexNAc2deHex1	Galβ1-3[Galβ1-4(Fucα1-3)GlcNAcβ1-6]GalNAcol	0	nd	0	0	14.93	1051.08	1.58202	15.22	651.99	1.19108
	936-1	Hex1HexNAc3deHex1	GlcNAcβ1-3[Galβ1-4(Fucα1-3)GlcNAcβ1-6]GalNAcol	0	nd	0	0	15.66	164.62	0.247776	16.01	325.43	0.594506
	950-3	Hex1HexNAc3Sul2	6SGalβ1-3GlcNAcβ1-3(6SGlcNAcβ1-6)GalNAcol	0	26.98	265.14	0.678926	21.85	964.22	1.45129	26.65	683.06	1.24784
	958	NeuAc1Hex1HexNAc2Sul1	NeuAcα2-3Galβ1-3[(6S)GlcNAcβ1-6]GalNAcol	1	24.5	790.44	2.02402	nd	0	0	nd	0	0
	974	NeuGc1Hex1HexNAc2Sul1	NeuGcα2-3Gal-(6S)GlcNAcβ1-3GalNAcol	1	24	1662.48	4.257	nd	0	0	nd	0	0
	975-1	Hex2HexNAc2deHex1Sul1	Galβ1-3[Galβ1-4(Fucα1-3)(6S)GlcNAcβ1-6]GalNAcol	0	nd	0	0	15.47	1287.66	1.93811	16.8	1145.08	2.09187
	975-2	Hex2HexNAc2deHex1Sul1		0	nd	0	0	16.49	859.44	1.29358	18.1	1102.23	2.01359
	975-3	Hex2HexNAc2deHex1Sul1	Galβ1-3[6SGalβ1-4(Fucα1-3)GlcNAcβ1-6]GalNAcol	0	nd	0	0	17.73	218.53	0.328918	19.23	474.86	0.86749
	1016-1	Hex1HexNAc3deHex1Sul1	GlcNAcβ1-3[Galβ1-4(Fucα1-3)(6S)GlcNAcβ1-6]GalNAcol	0	18.29	486.3	1.24523	16.49	516.96	0.778097	17.91	608.22	1.11112
	1016-2	Hex1HexNAc3deHex1Sul1	Galβ1-3(Fucα1-4)GlcNAcβ1-3(6SGlcNAcβ1-6)GalNAcol	0	18.81	703.8	1.80217	16.95	762.19	1.1472	18.39	844.28	1.54236
	1016-3	Hex1HexNAc3deHex1Sul1	GlcNAcβ1-3[Galβ1-3(Fucα1-4)(6S)GlcNAcβ1-6]GalNAcol	0	20.12	1627.04	4.16625	18.11	1878.27	2.82706	19.88	1882.17	3.43841
	1016-4	Hex1HexNAc3deHex1Sul1	GalNAcα1-3(Fucα1-2)Galβ1-3(6SGlcNAcβ1-6)GalNAcol	0	22.53	571.45	1.46327	20.51	833.71	1.25485	22.3	832.8	1.52139
	1016-5	Hex1HexNAc3deHex1Sul1	Fucα1-2Galβ1-4GlcNAcβ-3(6SGlcNAcβ1-6)GalNAcol	0	nd	0	0	24.52	380.52	0.572736	nd	0	0
	1032-1	Hex2HexNAc3Sul1	Galβ1-3GlcNAcβ1-3Galβ1-4(S)GlcNAcβ1-3GalNAcol	0	nd	0	0	nd	0	0	22.1	376.93	0.688588
	1096-1	Hex1HexNAc3deHex1Sul2	6SGalβ1-3(Fucα1-4)GlcNAcβ1-3(6SGlcNAcβ1-6)GalNAcol	0	22.24	394.12	1.0092	17.92	653.01	0.982871	21.91	495.62	0.905415
	1096-2	Hex1HexNAc3deHex1Sul2	6SGalβ1-(Fucα1-)(6S)GlcNAcβ1-3(GlcNAcβ1-6)GalNAcol	0	23.66	613.41	1.57072	18.78	627.85	0.945002	23.24	715.15	1.30646
	1112-1	Hex2HexNAc3Sul2	3SGal-GlcNAcβ1-3(6SGlcNAcβ1-6)Galβ1-3GalNAcol	0	nd	0	0	21.94	614	0.924156	26.09	385.53	0.704299
	1112-3	Hex2HexNAc3Sul2	SGalβ1-4GlcNAcβ1-3(SGalβ1-3GlcNAcβ1-6)GalNAcol	0	nd	0	0	25.29	130.07	0.195774	26.75**	283.2	0.517359
	1121-1	Hex2HexNAc2deHex2Sul1	Galβ1-3[Fucα1-2Galβ1-4(Fucα1-3)(6S)GlcNAcβ1-6]GalNAcol	0	17.87	164.39	0.420942	16.13	1133.02	1.70535	17.57	1316.22	2.40451
	1121-2	Hex2HexNAc2deHex2Sul1	Fucα1-2Galβ1-3[Galβ1-4(Fucα1-3)(6S)GlcNAcβ1-6]GalNAcol	0	32.3	174.5	0.44683	29.31*	256.2	0.385617	nd	0	0
	1136	NeuGc1Hex2HexNAc2Sul1	NeuGcα2-3Galβ1-3(3SGal-GlcNAcβ1-6)GalNAcol	1	25.25	442.3	1.13257	nd	0	0	nd	0	0
	1137	Hex3HexNAc2deHex1Sul1	Galβ1-4GlcNAcβ1-3[Fucα1-2Galβ1-4(6S)GlcNAcβ1-6]Galol	0	nd	0	0	nd	0	0	21.03	265.03	0.484165
	1162-1	Hex1HexNAc3deHex2Sul1	GlcNAcβ1-3[Fucα1-2Galβ1-(Fucα1-)(6S)GlcNAcβ1-6]GalNAcol	0	18.55	551.29	1.41165	16.76	823.97	1.24019	18.3	702.98	1.28423
	1162-2	Hex1HexNAc3deHex2Sul1	6SGlcNAcβ1-3[Fucα1-2Galβ1-(Fucα1-)GlcNAcβ1-6]GalNAcol	0	25.82	826.04	2.11518	23.76	1454.26	2.18886	25.51	867.19	1.58421
	1177-1	NeuGc1Hex1HexNAc3Sul1	GlcNAcβ1-3[NeuGcα2-3Galβ1-4(6S)GlcNAcβ1-6]GalNAcol	1	25.82	281.24	0.720152	nd	0	0	nd	0	0
	1178-1	Hex2HexNAc3deHex1Sul1		0	nd	0	0	17.26	1044.61	1.57228	18.77	1050.8	1.91964
	1178-2	Hex2HexNAc3deHex1Sul1		0	nd	0	0	nd	0	0	20.73	285.26	0.521122
	1178-3	Hex2HexNAc3deHex1Sul1		0	nd	0	0	20.71	200.1	0.301178	22.88	312.97	0.571744
	1201	Hex2HexNAc2deHex2Sul2	Fucα1-2Galβ1-3[SGalβ1-4(Fucα1-3)(6S)GlcNAcβ1-6]GalNAcol	0	nd	0	0	31.59	157.48	0.237029	nd	0	0
	1202	NeuGc1Hex2HexNAc2deHex1	NeuGcα2-3Galβ1-3[Galβ1-4(Fucα1-3)GlcNAcβ1-6]GalNAcol	1	20.52	828.04	2.1203	nd	0	0	nd	0	0
	1217	Hex3HexNAc2deHex1Sul2	Galβ1-4GlcNAcβ1-3[Fucα1-2(6S)Galβ1-4(6S)GlcNAcβ1-6]Galol	0	nd	0	0	22.13	250.93	0.377685	nd	0	0
	1219	Hex1HexNAc4deHex1Sul1	GalNAcα1-3(Fucα1-2)Galβ1-3GlcNAcβ1-3(6SGlcNAcβ1-6)GalNAcol	0	20.89	626.74	1.60485	18.78	573.17	0.862701	20.57	547.18	0.999606
	1243	NeuGc1Hex1HexNAc3deHex1	GlcNAcβ1-3[NeuGcα2-3Galβ1-(Fucα-)GlcNAcβ1-6]GalNAcol	1	21.36	170.8	0.437356	nd	0	0	nd	0	0
	1257	NeuGc1Hex1HexNAc3Sul2	6SGlcNAcβ1-3[NeuGcα2-(S)Gal-GlcNAcβ1-6]GalNAcol	1	29.88	98.16	0.251352	nd	0	0	nd	0	0
	1258-1	Hex2HexNAc3deHex1Sul2	SGal-(Fuc)(6S)GlcNAcβ1-3(Gal-GlcNAcβ1-6)GalNAcol	0	nd	0	0	21.09	721.57	1.08606	25.61	596.43	1.08958
	1258-2	Hex2HexNAc3deHex1Sul2	SGal-GlcNAcβ1-6[Fucα1-2Gal-(6S)GlcNAcβ1-6]GalNAcol	0	nd	0	0	23.37	352.74	0.530923	28.06	321.47	0.587272
	1258-3	Hex2HexNAc3deHex1Sul2	Gal(6S)GlcNAcβ1-3[SGalβ1-4(Fuc)GlcNAcβ1-6]GalNAcol	0	nd	0	0	23.85	521.11	0.784343	34.46	683.72	1.24904
	1266	NeuAc1Hex2HexNAc2deHex1Sul1	NeuAcα2-3Galβ1-3[Fucα1-2(S)Galβ1-4GlcNAcβ1-6]GalNAcol	1	24.84	93.2	0.238651	nd	0	0	nd	0	0
	1267	Hex2HexNAc2deHex3Sul1	Fucα1-2Galβ1-3[Fucα1-2Galβ1-4(Fucα1-3)(6S)GlcNAcβ1-6]GalNAcol	0	32.3	174.9	0.447854	nd	0	0	31.78	271.04	0.495145
	1282-2	NeuGc1Hex2HexNAc2deHex1Sul1		1	23.01	478.9	1.22629	nd	0	0	nd	0	0
	1282-3	NeuGc1Hex2HexNAc2deHex1Sul1		1	24.64	1065.69	2.72884	nd	0	0	nd	0	0
	1283	Hex3HexNAc2deHex2Sul1	Fucα1-2Gal-(6S)GlcNAcβ1-3(Fucα1-2Gal-GlcNAc)GalNAcol	0	nd	0	0	22.6	306.38	0.461145	24.75	334.2	0.610527
	1315-1	Hex2HexNAc4Sul2	SGal-GlcNAcβ1-3(GlcNAcβ1-6)Galβ1-3(6SGlcNAcβ1-6)GalNAcol	0	nd	0	0	22.7	291.59	0.438884	26.56	312.28	0.570483
	1315-2	Hex2HexNAc4Sul2	3SGal-GlcNAcβ1-3[GlcNAc-Galβ1-4(6S)GlcNAcβ1-6]GalNAcol	0	nd	0	0	26.30*	141.1	0.212375	30.65	192.12	0.350971
	1323-1	NeuAc1Hex2HexNAc3Sul1		1	nd	0	0	nd	0	0	26.01	143.6	0.262333
	1324-1	Hex2HexNAc3deHex2Sul1	Galβ1-3[GalNAcα1-3(Fucα1-2)Gal-(Fucα1-2)(6S)GlcNAcβ1-6]GalNAcol	0	nd	0	0	16.39*	246.2	0.370565	17.91*	184.3	0.336685
	1324-2	Hex2HexNAc3deHex2Sul1	Gal(Fuc)GlcNAcβ1-3[Gal(Fuc)(6S)GlcNAcβ1-6]GalNAcol	0	18.55	212.96	0.545312	16.76*	280.1	0.42159	18.21*	329.5	0.601941
	1324-3	Hex2HexNAc3deHex2Sul1	SGal-(Fuc)GlcNAcβ1-3[SGal-(Fuc)GlcNAcβ1-6]GalNAcol	0	20.21	599.65	1.53548	18.21	1021.73	1.53785	19.88	604.53	1.10438
	1324-4	Hex2HexNAc3deHex2Sul1	Fucα1-2Gal-(Fuc)(6S)GlcNAcβ1-6(Gal-GlcNAcβ1-3)GalNAcol	0	22.15	401.49	1.02807	20.13	567.84	0.854679	21.91	410.54	0.749988
	1324-6	Hex2HexNAc3deHex2sul1	Fucα1-2Gal-(6S)GlcNAcβ1-3(Fucα1-2Gal-GlcNAcβ1-6)GalNAcol	0	23.1	240.85	0.616728	nd	0	0	22.78	248.54	0.454041
	1332	NeuAc1Hex2HexNAc2deHex2	NeuAcα2-3Gaβ1-3[Fucα1-2Galβ1-4(Fucα1-3)GlcNAcβ1-6]GalNAcol	1	26.57	93.92	0.240494	nd	0	0	nd	0	0
	1338	Hex2HexNAc3deHex1Sul3	SGal-(Fuc)(6S)GlcNAcβ1-3(3SGal-GlcNAcβ1-6)GalNAcol	0	34.79	75.99	0.194582	nd	0	0	34.5	399.96	0.73066
	1339	NeuGc1Hex2HexNAc3Sul1	3SGal-(NeuGcα2-6)GlcNAcβ1-3Galβ1-4GlcNAcβ1-3GalNAcol	1	25.82	638.74	1.63558	nd	0	0	nd	0	0
	1347	Hex2HexNAc2deHex3Sul2		0	nd	0	0	nd	0	0	23.34	182.56	0.333507
	1348	NeuGc1Hex2HexNAc2deHex2	NeuGcα2-3Galβ1-3[Fucα1-2Galβ1-4(Fucα1-3)GlcNAcβ1-6]GalNAcol	1	26.2	423.58	1.08463	nd	0	0	nd	0	0
	1365	Hex1HexNAc4deHex2Sul1	GalNAcα1-3(Fucα1-2)Gal-(Fuc)(6S)GlcNAcβ1-6(GlcNAcβ1-3)GalNAcol	0	18.94	252.01	0.645305	16.95	150.97	0.227231	18.59	270.97	0.495017
	1381-1	Hex2HexNAc4deHex1Sul1	GalNAcα1-3(Fucα1-2)Gal-(6S)GlcNAcβ1-6(Gal-GlcNAcβ1-3)GalNAcol	0	nd	0	0	20.71	497.78	0.749229	nd	0	0
	1404-1	Hex2HexNAc3deHex2Sul2	Gal(Fuc)(6S)GlcNAcβ1-3(Fucα1-2)Galβ1-3(6SGlcNAcβ1-6)GalNAcol	0	21.67	177.37	0.454179	17.54	304.85	0.458842	21.45	211.95	0.387197
	1404-2	Hex2HexNAc3deHex2Sul2	SGal-(Fuc)GlcNAcβ1-3[Gal-(Fuc)(6S)GlcNAcβ1-6]GalNAcol	0	23.39	589.41	1.50926	18.97	736.36	1.10832	22.98	628.68	1.14849
	1404-3	Hex2HexNAc3deHex2Sul2	3SGal-GlcNAcβ1-3[Fucα1-2Gal-(Fuc)(6S)GlcNAcβ1-6]GalNAcol	0	25.35	326.41	0.835815	20.8	826.81	1.24446	25.03	651.47	1.19013
	1404-4	Hex2HexNAc3deHex2Sul2	Fucα1-2Galβ1-3GlcNAcβ1-3[Fucα1-2(S)Gal-(6S)GlcNAcβ1-6]GalNAcol	0	26.47	322.05	0.824651	21.94*	444.5	0.669035	26.09	384.76	0.702892
	1419-1	NeuGc1Hex2HexNAc3Sul2		1	30.17	63.7	0.163112	nd	0	0	nd	0	0
	1419-2	NeuGc1Hex2HexNAc3Sul2		1	31.79	264.73	0.677876	nd	0	0	nd	0	0
	1420	Hex3HexNAc3deHex1Sul2	Galβ1-3[3SGal-GlcNAcβ1-3Galβ1-4(Fucα1-3)(6S)GlcNAcβ1-6]GalNAcol	0	27.72	83.17	0.212968	20.32	563.47	0.848101	24.65	323.55	0.591072
	1428	NeuGc1Hex2HexNAc2deHex2Sul1	NeuGcα2-3Galβ1-3[Fucα1-2Galβ1-3(Fucα1-4)(6S)GlcNAcβ1-6]GalNAcol	1	22.53	570.7	1.46135	nd	0	0	nd	0	0
	1445	Hex1HexNAc4deHex2Sul2		0	23.2	155.77	0.398869	nd	0	0	nd	0	0
	1461-1	Hex2HexNAc4deHex1Sul2	SGal-GlcNAcβ1-3[GalNAcα1-3(Fucα1-2)Gal-(6S)GlcNAcβ1-6]GalNAcol	0	nd	0	0	21.18	583.85	0.878776	25.61	435.16	0.794965
	1461-2	Hex2HexNAc4deHex1Sul2	GalNAcα1-3(Fucα1-2)Galβ1-4(6S)GlcNAcβ1-3Galβ1-3(6SGlcNAcβ1-6)GalNAcol	0	nd	0	0	nd	0	0	27.03	123.7	0.225979
	1470-1	Hex2HexNAc3deHex3Sul1	Fucα1-2Galβ1-3(Fucα1-4)(6S)GlcNAcβ1-3[Gal-(Fuc-)GlcNAcβ1-6]GalNAcol	0	19.02	325.16	0.832615	17.26	194.04	0.292057	18.67*	75.7	0.138291
	1470-2	Hex2HexNAc3deHex3Sul1	Fucα1-2Galβ1-4GlcNAcβ1-3[Fucα1-2Galβ1-3(Fucα1-4)(6S)GlcNAcβ1-6]GalNAcol	0	22.43	924.9	2.36833	20.42	1269.28	1.91044	22.2	826.94	1.51068
	1470-3	Hex2HexNAc3deHex3Sul1		0	24.19	47.22	0.120913	22.23*	210.9	0.317434	23.98	167.43	0.305867
	1470-4	Hex2HexNAc3deHex3Sul1		0	25.06	95.94	0.245667	23.18*	203.3	0.305995	24.75*	108.8	0.198759
	1470-5	Hex2HexNAc3deHex3Sul1	Fucα1-2Galβ1-4(6S)GlcNAcβ1-3[Fucα1-2Galβ1-3(Fucα1-4)GlcNAcβ1-6]GalNAcol	0	26.88	741.9	1.89973	24.71	456.21	0.68666	26.56*	168.8	0.308369
	1485	NeuGc1Hex2HexNAc3deHex1Sul1	SGal-(Fuc)GlcNAcβ1-3Galβ1-4GlcNAcβ1-3(NeuGcα2-6)GalNAcol	1	22.53	588.89	1.50793	nd	0	0	nd	0	0
	1486-1	Hex3HexNAc3deHex2Sul1		0	nd	0	0	17.73	572.76	0.862084	18.95	300.82	0.549548
	1486-2	Hex3HexNAc3deHex2Sul1		0	nd	0	0	24.3	337.64	0.508195	26.37	401.56	0.733583
	1524	NeuGc1Hex3HexNAc2deHex1Sul2		1	30.17	217.74	0.557552	nd	0	0	nd	0	0
	1527-1	Hex2HexNAc4deHex2Sul1	SGal-(Fuc)GlcNAcβ1-3Galβ1-4(Fucα1-3)GlcNAcβ1-3(GlcNAcβ1-6)GalNAcol	0	20.72	534.54	1.36876	18.11	2014.94	3.03277	19.68	1533.47	2.80139
	1527-2	Hex2HexNAc4deHex2Sul1	Gal-GlcNAcβ1-3[GalNAcα1-3(Fucα1-2)Gal-(6S)(Fuc)GlcNAcβ1-6]GalNAcol	0	21.44	100.9	0.258368	18.78	162.3	0.244284	20.49	296.51	0.541674
	1542	NeuGc1Hex2HexNAc4Sul1		1	26.1	278.87	0.714083	nd	0	0	nd	0	0
	1543	Hex3Hex4deHex1Sul1		0	nd	0	0	21.75	1406.41	2.11684	23.43	1070.78	1.95614
	1550-1	Hex2HexNAc3deHex3Sul2	3SGal-(Fuc)GlcNAcβ1-3[Fucα1-2Gal-(Fuc)(6S)GlcNAcβ1-6]GalNAcol	0	22.62	225.21	0.57668	18.3	518.62	0.780596	22.3	379.19	0.692717
	1550-2	Hex2HexNAc3deHex3Sul2	Fucα1-2Gal-(Fuc)GlcNAcβ1-3[SGal-(Fuc)(6S)GlcNAcβ1-6]GalNAcol	0	29.98	180.83	0.463039	25.29	345.18	0.519544	29.53	180.75	0.3302
	1551	NeuGc1Hex2HexNAc3deHex2	NeuGcα2-3Galβ1-3[GalNAcα1-3(Fucα1-2)Gal-(Fuc)GlcNAcβ1-6]GalNAcol	1	19.44	113.62	0.290939	nd	0	0	nd	0	0
	1565	NeuGc1Hex2HexNAc3deHex1Sul2		1	31.79	460.41	1.17894	nd	0	0	nd	0	0
	1566-1	Hex3HexNAc3deHex2Sul2		0	nd	0	0	18.21	1564.4	2.35464	21.72	765.09	1.39769
	1566-2	Hex3HexNAc3deHex2Sul2		0	nd	0	0	22.32	972.96	1.46444	26.94	489.16	0.893613
	1607-1	Hex2HexNAc4deHex2Sul2	SGal-(Fuc)GlcNAcβ1-3[GalNAcα1-3(Fucα1-2)Gal-(6S)GlcNAcβ1-6]GalNAcol	0	23.39	142.64	0.365248	18.97	2340.77	3.52319	22.59	1482.93	2.70907
	1607-2	Hex2HexNAc4deHex2Sul2	Gal-(Fuc)(6S)GlcNAcβ1-3[GalNAcα1-3(Fucα1-2)Gal-(6S)GlcNAcβ1-6]GalNAcol	0	24.97	179.78	0.46035	20.42	557.54	0.839176	24.65	564.69	1.03159
	1616	Hex2HexNAc3deHex4Sul1	Fucα1-2Gal(Fuc)GlcNAcβ1-3[Fucα1-2Gal-(Fuc)(6S)GlcNAcβ1-6]GalNAcol	0	23.56	165.19	0.422991	21.66	310.27	0.467	23.34	193.36	0.353236
	1623-2	Hex3HexNAc4deHex1Sul2	Gal-(6S)GlcNAcβ1-3[SGal-(Fuc)(6S)GlcNAcβ1-6]Galβ1-3(GlcNAcβ1-6)GalNAcol	0	nd	0	0	23.28	1583.04	2.3827	27.22	1407.21	2.57074
	1647	NeuGc1Hex3HexNAc3deHex1Sul1	Gal-(Fuc)GlcNAcβ1-3[NeuGcα2-6(3S)Galβ1-GlcNAcβ1-6]Galβ1-3GalNAcol	1	25.82	366.31	0.937985	nd	0	0	nd	0	0
	1673-1	Hex2HexNAc4deHex3Sul1		0	21.09	258.09	0.660873	nd	0	0	nd	0	0
	1689-1	Hex3HexNAc4deHex2Sul1		0	26.01	94.91	0.243029	19.45	242.85	0.365523	26.18	466.94	0.853021
	1689-2	Hex3HexNAc4deHex2Sul1		0	nd	0	0	24.71	1232.78	1.85551	26.65	225.95	0.412773
	1703	Hex3HexNAc4deHex1Sul3		0	nd	0	0	nd	0	0	32.61	330.34	0.603476
	1712	Hex3HexNAc3deHex3Sul2	Fucα1-2Gal(Fuc)GlcNAc-(6S)Galβ1-3[6SGal-(Fuc)GlcNAcβ1-6]GalNAcol	0	nd	0	0	31.59	424.58	0.639052	37.5	778.14	1.42153
	1727-1	NeuGc1Hex3HexNAc3deHex1Sul2		1	29.79	418.84	1.07249	nd	0	0	nd	0	0
	1727-2	NeuGc1Hex3HexNAc3deHex1Sul2		1	31.62	603.69	1.54583	nd	0	0	nd	0	0
	1769-1	Hex3HexNAc4deHex2Sul2		0	nd	0	0	19.26	198.54	0.29883	22.68	331.93	0.606381
	1769-2	Hex3HexNAc4deHex2Sul2		0	nd	0	0	20.42	230.21	0.346498	23.89	288.96	0.527882
	1769-3	Hex3HexNAc4deHex2Sul2		0	nd	0	0	21.09	586.79	0.883201	25.32	494.82	0.903953
	1769-4	Hex3HexNAc4deHex2Sul2		0	nd	0	0	22.04	384.22	0.578305	27.13	356.01	0.650371
	1769-5	Hex3HexNAc4deHex2Sul2		0	nd	0	0	23.08	1280.01	1.92659	29.73	722	1.31897
	1769-6	Hex3HexNAc4deHex2Sul2		0	nd	0	0	25.48	963.96	1.45089	31.47	118.92	0.217247
	1787	Hex5HexNAc4deHex1	Galβ1-4GlcNAcβ1-2Manα1-3(Galβ1-4GlcNAcβ1-2Manα1-6)Manβ1-4GlcNAcβ1-4(Fucα1-6)GlcNAcol	0	nd	0	0	23.66	279.86	0.421228	nd	0	0
	1817	NeuAc1Hex2HexNAc4deHex2Sul1		1	23.39	454.34	1.1634	nd	0	0	nd	0	0
	1834	NeuGc1Hex2HexNAc4deHex2Sul1		1	23.1	1462.83	3.74577	nd	0	0	nd	0	0
	1835	Hex3HexNAc4deHex3Sul1		0	nd	0	0	20.9	295.05	0.444092	19.78	371.78	0.67918
	1849	Hex3HexNAc4deHex2Sul3		0	nd	0	0	23.18	481.1	0.724123	31.37	556.89	1.01734
	1850	NeuGc1Hex3HexNAc4deHex1Sul1		1	26.01	813.01	2.08182	nd	0	0	nd	0	0
	1876	Hex2HexNAc5deHex3Sul1	GalNAcα1-3(Fucα1-2)Gal-GlcNAcβ1-3[GalNAcα1-3(Fucα1-2)Gal-(Fuc)(6S)GlcNAcβ1-6]GalNAcol	0	21.71	269.81	0.690884	nd	0	0	21.36	225.74	0.412389
	1898	NeuAc1Hex2HexNAc4deHex2Sul2		1	28.58	284.15	0.727603	nd	0	0	nd	0	0
	1914-1	NeuGc1Hex2HexNAc4deHex2Sul2		1	28.39	708.13	1.81326	nd	0	0	nd	0	0
	1915-1	Hex3HexNAc4deHex3Sul2		0	nd	0	0	19.16	885.46	1.33274	22.59	503.29	0.919427
	1915-2	Hex3HexNAc4deHex3Sul2		0	nd	0	0	21.75	1958.58	2.94794	25.42	1567.35	2.86329
	1915-3	Hex3HexNAc4deHex3Sul2		0	nd	0	0	nd	0	0	28.9	190.55	0.348103
	1930-1	NeuGc1Hex3HexNAc4deHex1Sul2		1	31.14	464.5	1.18941	nd	0	0	nd	0	0
	1930-2	NeuGc1Hex3HexNAc4deHex1Sul2		1	32.1	128.94	0.330168	nd	0	0	nd	0	0
	1931	Hex4HexNAc4deHex2Sul2		0	nd	0	0	22.99	810	1.21916	25.99	322.35	0.58888
	1972-1	Hex3HexNAc5deHex2Sul2		0	nd	0	0	21.46	703.05	1.05819	25.03	287.82	0.525799
	1972-2	Hex3HexNAc5deHex2Sul2		0	nd	0	0	nd	0	0	25.99	367.7	0.671726
	1972-3	Hex3HexNAc5deHex2Sul2		0	nd	0	0	24.81	191.36	0.288024	28.39	300.7	0.549329
	1981	Hex3HexNAc4deHex4Sul1		0	nd	0	0	22.42	291.12	0.438176	23.98	212.05	0.38738
	1996-1	NeuGc1Hex3HeNAc4deHex2Sul1		1	23.2	193.49	0.495456	nd	0	0	nd	0	0
	1996-2	NeuGc1Hex3HeNAc4deHex2Sul1		1	27.82	329.68	0.844189	nd	0	0	nd	0	0
	1996-3	NeuGc1Hex3HeNAc4deHex2Sul1		1	29.13	275.96	0.706632	nd	0	0	nd	0	0
	2011	Hex4HexNAc4deHex2Sul3		0	nd	0	0	24.52	208.11	0.313235	nd	0	0
	2061	Hex3HexNAc4deHex4Sul2		0	nd	0	0	23.66	286.17	0.430726	27.03	390.24	0.712903
	2076-1	NeuGc1Hex3HexNAc4deHex2Sul2		1	30.08	164.38	0.420916	nd	0	0	nd	0	0
	2076-2	NeuGc1Hex3HexNAc4deHex2Sul2		1	32.1	366.39	0.938189	nd	0	0	nd	0	0
	2077-1	Hex4HexNAc4deHex3Sul2		0	nd	0	0	18.88	679.77	1.02315	nd	0	0
	2077-2	Hex4HexNAc4deHex3Sul2		0	nd	0	0	25.77	661.54	0.99571	nd	0	0
	2101	NeuGc1Hex4HexNAc3deHex3Sul1		1	27.82	150.15	0.384479	nd	0	0	nd	0	0
	2118-1	Hex3HexNAc5deHex3Sul2		0	nd	0	0	19.45	1096.65	1.65061	22.68	537.91	0.982672
	2118-2	Hex3HexNAc5deHex3Sul2		0	nd	0	0	20.32	537.84	0.809524	23.98	641.26	1.17147
	2134	Hex4HexNAc5deHex2Sul2		0	nd	0	0	26.1	126.6	0.190551	29.92	108.23	0.197718
	2199	NeuGc1Hex3HexNAc5deHex2Sul1		1	28.39	247.17	0.632911	nd	0	0	nd	0	0
	2238	NeuGc1Hex4HexNAc4deHex2Sul2		1	30.46	243.05	0.622361	nd	0	0	nd	0	0
	2279-1	NeuGc1Hex3HexNAc5deHex2Sul2		1	29.54	74.17	0.189922	nd	0	0	nd	0	0
	2279-2	NeuGc1Hex3HexNAc5deHex2Sul2		1	33.67	74.2	0.189999	nd	0	0	nd	0	0
	2280	Hex4HexNAc5deHex3Sul2		0	nd	0	0	25.77	223.84	0.33691	24.15	129.33	0.236264
	2288	NeuGc1Hex3HexNAc4deHex4Sul1		1	26.71	179.24	0.458967	nd	0	0	nd	0	0
	2304-1	NeuGc1Hex4HexNAc4deHex3Sul1		1	27.56	79.44	0.203416	nd	0	0	nd	0	0
	2304-2	NeuGc1Hex4HexNAc4deHex3Sul1		1	28.66	148.4	0.379998	nd	0	0	nd	0	0
	2425-1	NeuGc1Hex3HexNAc5deHex3Sul2		1	27.27	464.88	1.19039	nd	0	0	nd	0	0
	2425-2	NeuGc1Hex3HexNAc5deHex3Sul2		1	28.91	556.23	1.4243	nd	0	0	nd	0	0
	2426	Hex4HexNAc5deHex4Sul2		0	nd	0	0	19.64	411.46	0.619305	22.68	200.23	0.365787
				56		39052.9			66439			54739.6
		(Gal) D-Galactose; (Fuc) L-Fucose; (GlcNAc) N-acetyl-D-glucosamine; (GalNAc) N-acetyl-D-galactosamine; (NA) not assigned; (nd) not detected;
		RT*=manual calculation of intensity for glycan with MS2;
		BT0455_1 and BT0455_2 are two independent samples incubated with enzyme BT0455
	Footnote:
	[1]	mass of strucutre in negative ion mode; mass with hyphens indicates the isomeric structures;
	[2]	(Hex) hexose; (HexNAc) N-acetylhexosamine; (deHex) fucose; (NeuAc) N-acetylneuraminic acid; (NeuGc) N-acetyl glycolylneuraminic acid; (S) sulfate
	[3]	Structures are given in the text according following rules: the structure is described clockwise and left-to-right where reducing end locates righmost side (as shown in cartoon figure); "-" is used for uncertain location
		The cartoon figure is described as "NeuAcα2-6Galβ1-4GlcNAcβ1-2(Galβ1-4GlcNAcβ1-4)Manα1-3(GlcNAcβ1-4)(Galβ1-4GlcNAcβ1-2Manα1-6)Manβ1-4GlcNAcβ1-4(Fucα1-6)GlcNAcol"
	[4]	Core structure not elongated
	[5]	Sialylation present (1) or absent (0)
	[RT]	Retention time (RT) of selected structure on LC;
	[Intensity]	The intensity is area-under-the-curves (AUCs) of each glycan. For comparsion of glycan abundances between samples, the intensity is normalised to total AUC (summed AUCs of all glycans in a sample) and expressed as a percentage.
		Not detected after incubation with BT0455 (sialidase)
		Only detected after incubation with sialidase

### Sheet: Table S8B
Supplementary Table 8B. LC-MS analysis of activity of GH33 on bovine submaxillary mucin (BSM)
					Control_1			BT0455	BT2825
	Mass[1]	Composition[2]	Putative structures [3]	Sialylation	RT29	Intensity28	Percentage161	RT [10]	Intensity [11]	Percentage
	384-1	Hex1HexNAc1	Galβ1-3GalNAcol	0	nd	0	0	10.68	1712.65	1.86247
	384-2	Hex1HexNAc1	Galβ1-4GlcNAcol	0	nd	0	0	12.93	1166.85	1.26892
	425-1	HexNAc2	GlcNAcβ1-3GalNAcol	0	nd	0	0	11.1	10218.1	11.112
	425-2	HexNAc2	GalNAcα1-3GalNAcol	0	13.42	811.72	0.489597	13.4	9165.08	9.96682
	513	NeuAc1HexNAc1	NeuAcα2-6GalNAcol	1	11.18	48477.4	29.2396	nd	0	0
	529	NeuGc1HexNAc1	NeuGcα2-6GalNAcol	1	10.89	15614.7	9.41815	nd	0	0
	505	HexNAc2Sul1		0	nd	0	0	12.19	375.4	0.408239
	530-1	Hex1HexNAc1deHex1	Fucα1-2(GalNAcα1-3)Galol	0	nd	0	0	15.95	441.75	0.480393
	530-2	Hex1HexNAc1deHex1	Fucα1-2Galβ1-4GlcNAcol	0	nd	0	0	20.6	508.5	0.552982
	530-3	Hex1HexNAc1deHex1	Fucα1-2Galβ1-3GalNAcol	0	27.81	7376.88	4.44943	27.89	13721.8	14.9221
	587-1	Hex1HexNAc2	Galβ1-3(GlcNAcβ1-6)GalNAcol	0	13.81	282.32	0.170284	13.65	1390.04	1.51164
	587-2	Hex1HexNAc2	Galβ1-4GlcNAcβ1-3GalNAcol	0	15.66	178.39	0.107598	15.53	3304.29	3.59334
	587-3	Hex1HexNAc2	Galβ1-3GlcNAcβ1-3GalNAcol	0	nd	0	0	17.33	505.99	0.550253
	628-1	HexNAc3		0	nd	0	0	13.49	373.93	0.406641
	628-2	HexNAc3	GlcNAcβ1-3(GlcNAcβ1-6)GalNAcol	0	15.16	582.73	0.351479	14.96	2395.36	2.6049
	667-1	Hex1HexNAc2Sul1	Galβ1-3(6SGlcNAcβ1-6)GalNAcol	0	14.67	120.34	0.0725842	14.56	1216.12	1.3225
	667-2	Hex1HexNAc2Sul1	Galβ1-4(6S)GlcNAcβ1-3GalNAcol	0	nd	0	0	16.57	690.03	0.750392
	667-3	Hex1HexNAc2Sul1	6SGalβ1-4GlcNAcβ1-3GalNAcol	0	18.92	171.13	0.103219	19.24	252.78	0.274893
	675-1	NeuAc1Hex1HexNAc1	Galβ1-3(NeuAcα2-6)GalNAcol	1	12.74	2470.94	1.49037	nd	0	0
	675-2	NeuAc1Hex1HexNAc1	NeuAcα2-3Galβ1-3GalNAcol	1	15.16	3183.2	1.91998	nd	0	0
	691-1	NeuGc1Hex1HexNAc1	Galβ1-3(NeuGcα2-6)GalNAcol	1	12.74	254.55	0.153534	nd	0	0
	691-2	NeuGc1Hex1HexNAc1	NeuGcα2-3Galβ1-3GalNAcol	1	14.87	568.31	0.342782	nd	0	0
	708	HexNAc3Sul1		0	nd	0	0	15.47	396.45	0.431131
	716-1	NeuAc1HexNAc2	GlcNAcβ1-3(NeuAcα2-6)GalNAcol	1	12.93	18578.4	11.2057	nd	0	0
	716-2	NeuAc1HexNAc2	GalNAcα1-3(NeuAcα2-6)GalNAcol	1	16.06	10253.8	6.18465	nd	0	0
	732-1	NeuGc1HexNAc2	GlcNAcβ1-3(NeuGcα2-6)GalNAcol	1	12.83	9620.05	5.80242	nd	0	0
	732-2	NeuGc1HexNAc2	GalNAcα1-3(NeuGcα2-6)GalNAcol	1	15.86	5023.9	3.03021	nd	0	0
	733-1	Hex1HexNAc2deHex1	Galβ1-4(Fucα1-3)GlcNAcβ1-3GalNAcol	0	nd	0	0	12.59	541.04	0.588369
	733-2	Hex1HexNAc2deHex1	Fucα1-2(GalNAcα1-3)Galβ1-3GalNAcol	0	19.1	1081.32	0.652208	19.24	2166.91	2.35647
	733-3	Hex1HexNAc2deHex1	Fucα1-2Galβ1-4GlcNAcβ1-3GalNAcol	0	22.33	922.28	0.556282	22.29	6262.6	6.81044
	733-4	Hex1HexNAc2deHex1	Fucα1-2Galβ1-3(GlcNAcβ1-6)GalNAcol	0	28.31	4547.67	2.74297	28.47	5362.87	5.832
	749	Hex2HexNAc2	Galβ1-3(Galβ1-4GlcNAcβ1-6)GalNAcol	0	nd	0	0	17.28	2258.83	2.45643
	790-1	Hex1HexNAc3	GlcNAcβ1-3(Galβ1-4GlcNAcβ1-6)GalNAcol	0	18.07	309.61	0.186744	18.29	1458.24	1.5858
	813	Hex1HexNAc2eHex1Sul1	Fucα1-2Galβ1-3(6S-GlcNAcβ1-6)GalNAcol	0	nd	0	0	28.47	451.03	0.490485
	821	NeuAc1Hex1HexNAc1deHex1	Fucα1-2Galβ1-3(NeuAcα2-6)GalNAcol	1	28.11	5667.25	3.41826	nd	0	0
	829	Hex2HexNAc2Sul1	Galβ1-3(3SGalβ1-4GlcNAcβ1-6)GalNAcol	0	18.64	291.63	0.175899	18.97	1459.45	1.58712
	837	NeuGc1Hex1HexNAc1deHex1	Fucα1-2Galβ1-3(NeuGcα2-6)GalNAcol	1	28.01	2177.77	1.31354	nd	0	0
	870	Hex1HexNAc3Sul1	GlcNAcβ1-3(SGalβ1-4GlcNAcβ1-6)GalNAcol	0	20.14	482.92	0.291278	20.29	1689.14	1.8369
	878	NeuAc1Hex1HexNAc2	Galβ1-3GlcNAcβ1-3(NeuAcα2-6)GalNAcol	1	16.06	1775.19	1.07072	nd	0	0
	879	Hex1HexNAc2deHex2	Fucα1-2Galβ1-3(Fucα1-4)GlcNAcβ1-3GalNAcol	0	nd	0	0	19.96	869.31	0.945355
	894	NeuGc1Hex1HexNAc2	Galβ1-3GlcNAcβ1-3(NeuAcα2-6)GalNAcol	1	15.86	706.18	0.425939	nd	0	0
	895	Hex2HexNAc2deHex1	Fucα1-2Galβ1-3(Galβ1-4GlcNAcβ1-6)GalNAcol	0	28.51	1352.29	0.815646	28.67	2466.24	2.68198
	909	Hex2HexNAc2Sul2		0	19.63	158.99	0.0958963	20.08	428.23	0.465691
	936-1	Hex1HexNAc3deHex1	Fucα1-2(GalNAcα1-3)Galβ1-4GalNAcα1-3GalNAcol	0	nd	0	0	17.21	518.27	0.563607
	936-2	Hex1HexNAc3deHex1	Fucα1-2Galβ1-3GlcNAcβ1-3(GlcNAcβ1-6)GalNAcol	0	20.04	267	0.161044	20.08	640.7	0.696747
	936-3	Hex1HexNAc3deHex1	GlcNAcβ1-3(Fucα1-2Galβ1-4GlcNAcβ1-6)GalNAcol	0	23.26	1622.58	0.978674	23.3	1921.18	2.08924
	966	NeuAc2Hex1HexNAc1	NeuAcα2-3Galβ1-3(NeuAcα2-6)GalNAcol	1	15.46	5567.69	3.3582	nd	0	0
	975-2	Hex2HexNAc2deHex1Sul1	Fucα1-2Galβ1-3[(6S)Galβ1-4GlcNAcβ1-6]GalNAcol	0	28.21	1464.76	0.883484	28.47	2198.31	2.39061
	982	NeuAc1NeuGc1Hex1HexNAc1	NeuGcα2-3Galβ1-3(NeuAcα2-6)GalNAcol	1	15.35	561.65	0.338765	nd	0	0
	1016-1	Hex1HexNAc3deHex1Sul1	GlcNAcβ1-3[SGalβ1-4(Fucα1-3)GlcNAcβ1-6]GalNAcol	0	nd	0	0	17.96	648.56	0.705295
	1024-1	NeuAc1Hex1HexNAc2deHex1	Galβ1-3(Fucα1-4)GlcNAcβ1-3(NeuAcα2-6)GalNAcol	1	14	189.63	0.114377	nd	0	0
	1024-2	NeuAc1Hex1HexNAc2deHex1	Fucα1-2Galβ1-4GlcNAcβ1-3(NeuAcα2-6)GalNAcol	1	20.35	2697.97	1.62731	nd	0	0
	1040-1	NeuGc1Hex1HexNAc2deHex1	Gal-(Fuc)GlcNAcβ1-3(NeuGcα2-6)GalNAcol	1	19.94	1097.9	0.662209	nd	0	0
	1040-2	NeuGc1Hex1HexNAc2deHex1	Fucα1-2Galβ1-4GlcNAcβ1-3(NeuGcα2-6)GalNAcol	1	22.79	308.18	0.185882	nd	0	0
	1041	Hex2HexNAc2deHex2	Fucα1-2Galβ1-3(Fucα1-2Galβ1-4GlcNAcβ1-6)GalNAcol	0	30.31	5158.01	3.1111	30.45	7102.25	7.72354
	1082	Hex1HexNAc3deHex2	GlcNAcβ1-3[Fucα1-2Gal-(Fuc)GlcNAcβ1-6]GalNAcol	0	23.05	256.4	0.15465	23.03	428.27	0.465734
	1121	Hex2HexNAc2deHex2Sul1	Fucα1-2Galβ1-3[Fucα1-2Galβ1-4(6S)GlcNAcβ1-6]GalNAcol	0	28.01	639.01	0.385425	28.27	870	0.946106
	1139	Hex1HexNAc4deHex1	GlcNAcβ1-3[GalNAcα1-3(Fucα1-2)Galβ1-3GlcNAcβ1-6]GalNAcol	0	nd	0	0	17.85	232.37	0.252697
	1170	NeuAc1Hex1HexNAc2deHex2	Fucα1-2Gal(Fuc)GlcNAcβ1-3(NeuAcα2-6)GalNAcol	1	18.37	477.36	0.287924	nd	0	0
	1178	Hex2HexNAc3deHex1Sul1	GalNAcα1-3(Fucα1-2)Galβ1-3(SGal-GlcNAcβ1-6)GalNAcol	0	22.33	327.89	0.19777	22.35	479.57	0.521522
	1186-1	NeuAc1Hex2HexNAc2deHex1	Fucα1-2Galβ1-4GlcNAcβ1-3Galβ1-3(NeuAcα2-6)GalNAcol	1	18.17	278.61	0.168046	nd	0	0
	1186-2	NeuAc1Hex2HexNAc2deHex1	Fucα1-2Galβ1-3(NeuAcα2-3Galβ1-4GlcNAcβ1-6)GalNAcol	1	28.82	187.33	0.11299	nd	0	0
	1187	Hex2HexNAc2deHex3	Fucα1-2Galβ1-3[Fucα1-2Gal(Fuc)GlcNAcβ1-6]GalNAcol	0	30.31	596.79	0.35996	30.45	624.72	0.679369
	1244-1	Hex2HexNAc3deHex2	GalNAcα1-3(Fucα1-2)Galβ1-3[Fucα1-2Galβ1-4GlcNAcβ1-6]GalNAcol	0	nd	0	0	25.71*	834	0.906956
	1244-2	Hex2HexNAc3deHex2	Fucα1-2Galβ1-3[GalNAcα1-3(Fucα1-2)Galβ1-4GlcNAcβ1-6]GalNAcol	0	28.62	778.36	0.469475	28.88	847.94	0.922116
	1244-3	Hex2HexNAc3deHex2	Fucα1-2Galβ1-4GlcNAcβ1-3(Fucα1-2Galβ1-4GlcNAcβ1-6)GalNAcol	0	nd	0	0	30.08	401.38	0.436492
	1447	Hex2HexNAc4deHex2	GalNAcα1-3(Fucα1-2)Galβ1-3[GalNAcα1-3(Fucα1-2)Galβ1-4GlcNAcβ1-6]GalNAcol	0	21.47	274.78	0.165736	21.3	959.4	1.04333
						165794			91955.9
		(Gal) D-Galactose; (Fuc) L-Fucose; (GlcNAc) N-acetyl-D-glucosamine; (GalNAc) N-acetyl-D-galactosamine; (NA) not assigned; (nd) not detected;
		RT*=manual calculation of intensity for glycan with MS2;
	Footnote:
	[1]	mass of strucutre in negative ion mode; mass with hyphens indicates the isomeric structures;
	[2]	(Hex) hexose; (HexNAc) N-acetylhexosamine; (deHex) fucose; (NeuAc) N-acetylneuraminic acid; (NeuGc) N-acetyl glycolylneuraminic acid; (S) sulfate
	[3]	Structures are given in the text according following rules: the structure is described clockwise and left-to-right where reducing end locates righmost side (as shown in cartoon figure); "-" is used for uncertain location
		The cartoon figure is described as "NeuAcα2-6Galβ1-4GlcNAcβ1-2(Galβ1-4GlcNAcβ1-4)Manα1-3(GlcNAcβ1-4)(Galβ1-4GlcNAcβ1-2Manα1-6)Manβ1-4GlcNAcβ1-4(Fucα1-6)GlcNAcol"
	[4]	Core structure not elongated
	[5]	Sialylation present (1) or absent (0)
	[RT]	Retention time (RT) of selected structure on LC;
	[Intensity]	The intensity is area-under-the-curves (AUCs) of each glycan. For comparsion of glycan abundances between samples, the intensity is normalised to total AUC (summed AUCs of all glycans in a sample) and expressed as a percentage.
		Not detected after incubation with BT0455 (sialidase)
		Only detected after incubation with sialidase
