## Supplemental Table 10 for "Degradation of mucin *O*-glycans by a human gut symbiont requires a complex enzyme repertoire and promotes colonization"

### Sheet: Table S10A
Supplementary Table 10A. LC-MS analysis of BT3868 activity on core 4
			m/z 640		m/z 437
		Time (min)	Intensity	Percentage	m/z 437	Percentage2
		Control	587212	100	0	0
	+ BT3868	0 min	145911	100	0	0
		5 min	133193	59.5896	90324.4	40.4104
		10 (min)	63050.4	37.7009	104188	62.2991
		30 (min)	7701.18	9.75753	71224.3	90.2425
		Control represents the substrate incubated with buffer instead of enzyme for 30 min.
		The intensity is area-under-the-curves (AUCs) of each glycan. For comparsion of glycan abundances between samples, the intensity is normalised to total AUC (summed AUCs of all glycans in a sample) and expressed as a percentage.

### Sheet: Table S10B
	Supplementary Table 10B. LC-MS analysis of activity of GH20 on P selectin glycoprotein ligand-1 (PSGL-1) expressing core 4 pretreated with enzyme mix
		Substrate incubated with BT0455 (sialidase) + BT1626 (1,4-galactosidase) + BT4241 (galactosidase)
	O-glycans
						Control			BT1621			BT1627			BT3178			BT3598			BT3868			BT4394			BT4681
		Mass[1]	Composition[2]	Putative structures [3]	Type [4]	RT	Intensity	Percentage32	RT2	Intensity2	Percentage11	RT3	Intensity3	Percentage14	RT4	Intensity4	Percentage17	RT5	Intensity5	Percentage20	RT6	Intensity6	Percentage23	RT7	Intensity7	Percentage26	RT8	Intensity8	Percentage29
		425-1	HexNAc2	GlcNAcβ1-3GalNAcol	C3GlcNAc	6.00*	2248.3	13.0465	6.18	1612.7	8.7517	6.00*	1308.5	6.33437	5.94*	1416.8	3.33995	5.75	4435.24	17.8243	5.94*	1787.9	13.4667	5.83*	1294	9.70586	5.94	2253.12	11.6454
		425-2	HexNAc2	GlcNAcβ1-6GalNAcol	C6GlcNAc	9.58	6203.01	35.9951	9.76	9327.97	50.6204	9.75	8584.25	41.5558	9.72*	7936.9	18.7103	9.04*	8005.5	32.1723	nd	0	0	9.66*	3426.2	25.6988	9.7	8614.4	44.5242
		513	NeuAc1HexNAc1	NeuAcα2-6GalNAcol	0	9.23	4696.96	27.2558	8.88	3437.16	18.6526	8.88	5236	25.3472	8.84	7536.62	17.7667	9.62	6452.77	25.9323	9.32	6183.2	46.5726	9.36	4730.58	35.4825	9.29	4810.12	24.8615
		529	NeuGc1HexNAc1	NeuGcα2-6GalNAcol	0	8.99	1206.55	7.00143	8.64	781.89	4.24311	8.7	1464.39	7.08902	8.55*	3001.78	7.07636	9.39	1908.79	7.67101	9.14	1935.44	14.578	9.13	1111.29	8.33541	9.11	1244.51	6.43234
		587-1	Hex1HexNAc2	Galβ1-3(GlcNAcβ1-6)GalNAcol	C6GlcNAc	nd	0	0	nd	0	0	nd	0	0	10.67	1451.1	3.4208	nd	0	0	nd	0	0	nd	0	0	nd	0	0
		628	HexNAc3	GlcNAcβ1-3(GlcNAcβ1-6)GalNAcol	C3/C6GlcNAc	11.46*	673.1	3.9059	11.69*	587.93	3.19054	11.63*	732.61	3.54652	11.66*	629.56	1.48412	11.54*	721.74	2.90051	nd	0	0	11.54*	478.49	3.58899	11.53*	456.1	2.35739
		716	NeuAc1HexNAc2	GlcNAcβ1-3(NeuAcα2-6)GalNAcol	C3GlcNAc	10.76	1684.38	9.77421	10.64	2017.08	10.9462	10.63	2395.97	11.5987	10.67	1984.99	4.67939	10.95	2463.63	9.90079	10.85	2598.11	19.5693	10.9	1735.58	13.018	10.82	1441.47	7.45035
		732	NeuGc1HexNAc2	GlcNAcβ1-3(NeuGcα2-6)GalNAcol	C3GlcNAc	10.64	520.61	3.02102	10.58*	662.55	3.59548	10.51	935.43	4.52836	10.55*	779.87	1.83846	10.89	895.5	3.59882	10.73*	771.83	5.81351	10.72*	556.01	4.17045	10.70*	527.97	2.72885
		749	Hex2HexNAc2	Galβ1-3(Galβ1-4GlcNAcβ1-6)GalNAcol	0	nd	0	0	nd	0	0	nd	0	0	13.41	17682.2	41.6839	nd	0	0	nd	0	0	nd	0	0	nd	0	0
		Sum					17232.9			18427.3			20657.2			42419.8			24883.2			13276.5			13332.1			19347.7
	N-glycans
						Control			BT1621			BT1627			BT3178			BT3598			BT3868			BT4394			BT4681
		Mass[1]	Composition[2]	Putative structures [3]	Type [4]	RT	Intensity	Percentage32	RT2	Intensity2	Percentage11	RT3	Intensity3	Percentage14	RT4	Intensity4	Percentage17	RT5	Intensity5	Percentage20	RT6	Intensity6	Percentage23	RT7	Intensity7	Percentage26	RT8	Intensity8	Percentage29
		1317-1	Hex3HexNAc4	GlcNAcβ1-2Manα1-3(GlcNAcβ1-2Manα1-6)Manβ1-4GlcNAcβ1-4GlcNAcol	C2GlcNAc	16.08	47135.5	10.9288	16.44	29703	11.158	16.4	36811	8.25973	16.33	31068	11.3366	16.19	53884.6	10.2629	16.09	41109.5	28.0812	16.11	44397.5	12.4169	16.09	46089.9	13.873
		1520	Hex3HexNAc5	GlcNAcβ1-2(GlcNAcβ1-4)Manα1-3(GlcNAcβ1-2Manα1-6)Manβ1-4GlcNAcβ1-4GlcNAcol	C2/C4GlcNAc	17.14	378584	87.778	17.5	232430	87.3123	17.46	403646	90.5711	17.28	238073	86.8719	17.26	465323	88.6256	17.18	105285	71.9188	17.17	308064	86.1581	17.15	281424	84.7085
		1723	Hex3HexNAc6	GlcNAcβ1-2(GlcNAcβ1-4)Manα1-3[GlcNAcβ1-2(GlcNAcβ1-6)Manα1-6]Manβ1-4GlcNAcβ1-4GlcNAcol	C2/C4GlcNAc	16.79	5577.5	1.29319	17.14	4072.35	1.52978	17.11	5210.66	1.16918	16.99	4909.49	1.79146	16.9	5836.09	1.11154	nd	0	0	16.82	5095.23	1.42501	16.8	4712.72	1.41852
		Sum					431297			266205			445668			274050			525044			146395			357556			332227
				(Gal) D-Galactose; (Fuc) L-Fucose; (GlcNAc) N-acetyl-D-glucosamine; (GalNAc) N-acetyl-D-galactosamine; (Man) Mannose; (NA) not assigned; (nd) not detected;
				RT*=manual calculation of intensity for glycan with MS2;
		Footnote:
		[1]	mass of strucutre in negative ion mode; mass with hyphens indicates the isomeric structures;
		[2]	Hex, hexose; HexNAc, N-acetylhexosamine; deHex, fucose; NeuAc, N-acetylneuraminic acid; NeuGc, N-acetyl glycolylneuraminic acid; S, sulphate
		[3]	structures are given in the text according following rules: the structure is described clockwise and left-to-right where reducing end locates righmost side (as shown in cartoon figure); "+" is used for uncertain location
			The cartoon figure is described as "NeuAcα2-6Galβ1-4GlcNAcβ1-2(Galβ1-4GlcNAcβ1-4)Manα1-3(GlcNAcβ1-4)(Galβ1-4GlcNAcβ1-2Manα1-6)Manβ1-4GlcNAcβ1-4(Fucα1-6)GlcNAcol"
		[4]	Types of terminal GlcNAc linkage
		[RT]	Retention time (RT) of selected structure on LC;
		[Intensity]	The intensity is area-under-the-curves (AUCs) of each glycan. For comparsion of glycan abundances between samples, the intensity is normalised to total AUC (summed AUCs of all glycans in a sample) and expressed as a percentage.
			Not detected after incubation with GH20
			Only detected after incubation with GH20

### Sheet: Table S10C
Supplementary Table 10C. LC-MS analysis of activity of GH20 on P selectin glycoprotein ligand-1 (PSGL-1) expressing core 4 pretreated with enzyme mix
					Control									BT3178									BT3598									BT3868									BT4681
					Sample 1			Sample 2			Sample 3			Sample 1			Sample 2			Sample 3			Sample 1			Sample 2			Sample 3			Sample 1			Sample 2			Sample 3			Sample 1			Sample 2			Sample 3
	Mass[1]	Composition[2]	Putative structures [3]	Type [4]	RT	Intensity	Percentage26	RT7	Intensity3	Percentage29	RT8	Intensity7	Percentage32	RT2	Intensity [11]	Percentage	RT3	Intensity4	Percentage2	RT5	Intensity5	Percentages	RT9	Intensity8	Percentage17	RT10	Intensity9	Percentage20	RT11	Intensity10	Percentage23	RT6	Intensity2	Percentage3	RT4	Intensity6	Percentage37	RT42	Intensity63	Percentage374	RT12	Intensity11	Percentage8	RT13	Intensity12	Percentage11	RT14	Instensity	Percentage14
	425-2	HexNAc2	GlcNAcβ1-6GalNAcol	C6GlcNAc	9.61	12046	2.26754	9.52	13018.1	2.66902	9.52	9152.9	2.21205	10.34	19091.4	5.3164	10.16	14599.8	1.6521	10.04	12847.5	1.53913	9.53	7642.6	1.80877	9.59	8170.5	1.46182	9.58	7864.5	1.35339	nd	0	0	nd	0	0	nd	0	0	9.74	10440.5	1.696	9.68	8728.9	1.43526	9.73	16149.1	5.07022
	628	HexNAc3	GlcNAcβ1-3(GlcNAcβ1-6)GalNAcol	C3/C6GlcNAc	11.6	8266.1	1.55601	11.63	6384.6	1.309	11.62	2552.4	0.616858	12.76	7222.6	2.01129	12.53	6063.5	0.686143	12.38	6951.7	0.832813	11.66	3170.4	0.750338	11.64	5073.4	0.907706	11.62	4290.5	0.738348	nd	0	0	nd	0	0	nd	0	0	11.91	4558.9	0.740566	11.81	5140.1	0.845165	11.78	6575.5	2.06447
	716	NeuAc1HexNAc2	GlcNAcβ1-3(NeuAcα2-6)GalNAcol	C3GlcNAc	nd	0	0	nd	0	0	nd	0	0	nd	0	0	12.07	3812.03	0.431368	nd	0	0	nd	0	0	nd	0	0	nd	0	0	nd	0	0	nd	0	0	nd	0	0	nd	0	0	nd	0	0	nd	0	0
	1317-1	Hex3HexNAc4	GlcNAcβ1-2Manα1-3(GlcNAcβ1-2Manα1-6)Manβ1-4GlcNAcβ1-4GlcNAcol	C2GlcNAc	16.62	49764.2	9.36761	16.58	35162	7.20906	16.47	28125	6.7972	18.67	47904.1	13.3399	18.18	60407.8	6.83573	18	41842.7	5.01275	16.7	45983.5	10.8829	16.8	51201.7	9.16073	16.71	39265.3	6.75713	17.75	41108.8	21.9044	17.47	45420.3	22.2985	17.3	44637.4	20.127	17.15	54417.3	8.83976	17.03	65280.8	10.7338	16.97	30079	9.4437
	1520	Hex3HexNAc5	GlcNAcβ1-2(GlcNAcβ1-4)Manα1-3(GlcNAcβ1-2Manα1-6)Manβ1-4GlcNAcβ1-4GlcNAcol	C2GlcNAc	17.75	461161	86.8089	17.71	433183	88.8129	17.63	373944	90.3739	19.9	284886	79.3324	19.42	798824	90.3947	19.24	773084	92.6153	17.82	365733	86.558	17.87	494480	88.4697	17.89	529674	91.1511	18.97	146565	78.0956	18.75	158272	77.7015	18.51	177141	79.873	18.36	546180	88.7237	18.18	529027	86.9857	17.98	265705	83.4216
	Sum					531238			487748			413774			359104			883707			834726			422530			558926			581094			187674			203692			221778			615597			608177			318509
			Substrate was incubated with galactosidases (BT1626 and BT4241) and sialidase (BT0455); Control sample performed in same conditions with enzyme buffer instead of GH20.
			Sample 1, 2 and 3 are independent replicates of the reactions with different enzymes
			(Gal) D-Galactose; (Fuc) L-Fucose; (GlcNAc) N-acetyl-D-glucosamine; (GalNAc) N-acetyl-D-galactosamine; (Man) Mannose; (NA) not assigned; (nd) not detected;
			RT*=manual calculation of intensity for glycan with MS2;
	Footnote:
	[1]	mass of strucutre in negative ion mode; mass with hyphens indicates the isomeric structures;
	[2]	Hex, hexose; HexNAc, N-acetylhexosamine; deHex, fucose; NeuAc, N-acetylneuraminic acid; NeuGc, N-acetyl glycolylneuraminic acid; S, sulphate
	[3]	structures are given in the text according following rules: the structure is described clockwise and left-to-right where reducing end locates righmost side (as shown in cartoon figure); "+" is used for uncertain location
		The cartoon figure is described as "NeuAcα2-6Galβ1-4GlcNAcβ1-2(Galβ1-4GlcNAcβ1-4)Manα1-3(GlcNAcβ1-4)(Galβ1-4GlcNAcβ1-2Manα1-6)Manβ1-4GlcNAcβ1-4(Fucα1-6)GlcNAcol"
	[4]	Types of terminal GlcNAc linkage
	[RT]	Retention time (RT) of selected structure on LC;
	[Intensity]	The intensity is area-under-the-curves (AUCs) of each glycan. For comparsion of glycan abundances between samples, the intensity is normalised to total AUC (summed AUCs of all glycans in a sample) and expressed as a percentage.
		Not detected after incubation with GH20
		Only detected after incubation with GH20
