## Supplemental Table 11 for "Degradation of mucin *O*-glycans by a human gut symbiont requires a complex enzyme repertoire and promotes colonization"

### Sheet: Table 11A
Supplementary Table 11A. LC-MS analysis of sequential degradation of DFLnHa
				No enzyme			GH95			GH95 + GH2			GH95 + GH2 + GH20			GH29			GH29 + GH2			GH29 + GH2 + GH20			GH29 + GH2 + GH95 + GH2			GH2			GH2			GH20
				Control			BT3173			BT3173 + BT4241			BT3173 + BT4241 + BT4681			BT1625			BT1625 + BT1626			BT1625 + BT1626 + BT4681			BT1625 + BT1626 + BT3173 + BT4241			BT1626			BT4241			BT4681
	Mass[1]	Composition[2]	Putative structures [3]	RT12	Intensity12	Percentage49	RT	Intensity	Percentage	RT5	Intensity6	Percentage35	RT8	Intensity8	Percentage36	RT6	Intensity5	Percentage33	RT4	Intensity4	Percentage37	RT9	Intensity9	Percentage40	RT10	Intensity10	Percentage43	RT3	Intensity2	Percentage34	RT7	Intensity7	Percentage3	RT2	Intensity3	Percentage32
	546	Hex2HexNAc1	GlcNAcβ1-6Galβ1-4Glcol	nd	0	0	16.8	118.86	0.011581	12.88	544.8	0.0418646	12.61	7915.74	0.725373	nd	0	0	12.42	4011.84	0.312524	12.33	2504.33	0.284044	12.22	7993.53	0.815727	nd	0	0	nd	0	0	nd	0	0
	708-1	Hex3HexNAc1	Galβ1-4GlcNAcβ1-6Galβ1-4Glcol	15.88	523.9	0.0251229	22.7	632.72	0.0616485	17.51	1177.17	0.0904584	17.1	52591.4	4.81931	18.62	3896.61	0.256288	nd	0	0	nd	0	0	nd	0	0	18.02*	386.3	0.0186968	nd	0	0	19.49	822.76	0.0291673
	708-2	Hex3HexNAc1	Galβ1-3GlcNAcβ1-3Galβ1-4Glcol	17.76	895.76	0.0429549	24.71	15407	1.50117	19.7	1849.36	0.142112	nd	0	0	21.04	1516.89	0.0997688	18.85	2478.53	0.193079	18.49*	2083	0.236256	18.25	1366.74	0.139474	20.35	1969.51	0.0953237	23.37	2875.05	0.13863	21.99	2168.63	0.076879
	749	Hex2HexNAc2	GlcNAcβ1-3(GlcNAcβ1-6)Galβ1-4Glcol	nd	0	0	nd	0	0	17.45	19371.1	1.48855	nd	0	0	nd	0	0	16.76	5651.31	0.44024	16.42	2708.17	0.307164	16.25	969795	98.966	nd	0	0	nd	0	0	nd	0	0
	854	Hex3HexNAc1deHex1	Galβ1-4(Fucα1-3)GlcNAcβ1-6Galβ1-4Glcol	13.67	3753.62	0.18	18.23	6166.07	0.600786	14.84	11871.5	0.91225	14.61	974386	89.2896	nd	0	0	nd	0	0	nd	0	0	nd	0	0	15.21	4842.86	0.234393	17.11	4749.24	0.228999	16.32	6812.86	0.241519
	1057_1	Hex3HexNAc2deHex1	Galβ1-4(Fucα1-3)GlcNAcβ1-3(GlcNAcβ1-6)Galβ1-4Glcol	16.4	2826.45	0.135538	22.96	7818.19	0.761758	18.17	1.22059e+06	93.7953	17.75	3369.1	0.308734	nd	0	0	nd	0	0	nd	0	0	nd	0	0	18.8	6202.24	0.300187	21.5	6583.89	0.317463	20.33	6098.5	0.216195
	1057_2	Hex3HexNAc2deHex1	Fucα1-2Galβ1-3GlcNAcβ1-3(GlcNAcβ1-6)Galβ1-4Glcol	nd	0	0	nd	0	0	nd	0	0	nd	0	0	21.29	556.57	0.0366067	19.09	1.26002e+06	98.1563	18.63	873329	99.054	18.44	772.24	0.0788058	20.54	16248.4	0.786418	23.76	5823.24	0.280786	nd	0	0
	1219_1	Hex4HexNAc2deHex1	Fucα1-2Galβ1-3GlcNAcβ1-3(Galβ1-4GlcNAcβ1-6)Galβ1-4Glcol	19.48	63172.1	3.02933	nd	0	0	nd	0	0	nd	0	0	23.37	1.51218e+06	99.4588	20.65	11525.9	0.89787	20.54	1044.74	0.118496	nd	0	0	22.47	56124.1	2.71639	26.19	41118.2	1.98264	24.65	71143.2	2.52206
	1219_2	Hex4HexNAc2deHex1	Galβ1-3GlcNAcβ1-3[Fucα1-3(Galβ1-4)GlcNAcβ1-6]Galβ1-4Glcol	nd	0	0	26.89	949339	92.498	nd	0	0	nd	0	0	nd	0	0	nd	0	0	nd	0	0	nd	0	0	nd	0	0	nd	0	0	nd	0	0
	1365	Hex4HexNAc2deHex2	Galβ1-3(Fucα1-4)GlcNAcβ1-3[Galβ1-4(Fucα1-3)GlcNAcβ1-6]Galβ1-4Glcol	18.21	2.01418e+06	96.5871	23.36	46852.7	4.56505	18.53	45929.7	3.52942	18.13	53002.4	4.85697	22.32	2258.31	0.148533	nd	0	0	nd	0	0	nd	0	0	21.01	1.98035e+06	95.8486	24.3	2.01276e+06	97.0515	22.91	2.73379e+06	96.9142
					2.08535e+06			1.02633e+06			1.30134e+06			1.09126e+06			1.5204e+06			1.28369e+06			881670			979927			2.06613e+06			2.07391e+06			2.82083e+06
			(Gal) D-Galactose; (Fuc) L-Fucose; (GlcNAc) N-acetyl-D-glucosamine; (GalNAc) N-acetyl-D-galactosamine; (Man) mannose; (NA) not assigned; (nd) not detected;
			RT*=manual calculation of intensity for glycan with MS2;
	Footnote:
	[1]	mass of strucutre in negative ion mode; mass with hyphens indicates the isomeric structures;
	[2]	(Hex) hexose; (HexNAc) N-acetylhexosamine; (deHex) fucose; (NeuAc) N-acetylneuraminic acid; (NeuGc) N-acetyl glycolylneuraminic acid; (S) sulfate
	[3]	Structures are given in the text according following rules: the structure is described clockwise and left-to-right where reducing end locates righmost side (as shown in cartoon figure); "-" is used for uncertain location
		The cartoon figure is described as "NeuAcα2-6Galβ1-4GlcNAcβ1-2(Galβ1-4GlcNAcβ1-4)Manα1-3(GlcNAcβ1-4)(Galβ1-4GlcNAcβ1-2Manα1-6)Manβ1-4GlcNAcβ1-4(Fucα1-6)GlcNAcol"
	[RT]	Retention time (RT) of selected structure on LC;
	[Intensity]	The intensity is area-under-the-curves (AUCs) of each glycan. For comparsion of glycan abundances between samples, the intensity is normalised to total AUC (summed AUCs of all glycans in a sample) and expressed as a percentage.
		Main glycan detected after enzymatic activity
		Main glycans detected in control sample (DFLnHa)

### Sheet: Table 11B
Supplementary Table 11B. LC-MS analysis of degradation of cMOs incubated with B. theta enzyme mix
				Control (cMO + No enzyme)									BT0455 + BT4243 + BT1625 + BT3173 + BT1636 + BT1624 + BT1626 + BT4241 + BT1628 + BT4681 + BT0438									BT0455 + BT4243 + BT1625 + BT3173 + BT1636 + BT1624 + BT1626 + BT4241 + BT1628 + BT4681 + BT0438 + BT3868
				Sample 1			Sample 2			Sample 3			Sample 1			Sample 2			Sample 3			Sample 1			Sample 2			Sample 3
	Mass[1]	Composition[2]	Putative structures [3]	RT	Intensity973	Percentage984	RT94995	Intensity951006	Percentage961017	RT951028	Intensity961039	Percentage1115	RT2	Intensity	Percentage	RT94	Intensity95	Percentage96	RT95	Intensity96	Percentage97	RT96	Intensity97	Percentage98	RT9499	Intensity95100	Percentage96101	RT95102	Intensity96103	Percentage106
	425-1	HexNAc2	GlcNAcβ1-3GalNAcol	nd	0	0	nd	0	0	nd	0	0	6.57	19536.2	0.841067	6.24	27649.5	1.27382	6.19	14762.6	0.618725	6.03	21565.2	0.935117	5.97	18209.4	0.776132	6.34	18826.7	0.864862
	425-2	HexNAc2	GalNAcα1-3GalNAcol	9.9	28730.2	0.887757	9.89	30794.3	0.986171	9.9	26722.8	1.11984	nd	0	0	nd	0	0	nd	0	0	nd	0	0	nd	0	0	nd	0	0
	448	HexNAc1deHex1Sul1	6SGlcNAc-Fucol	12.71	20667.8	0.638631	12.76	19581.5	0.627089	12.78	16430.1	0.688519	nd	0	0	nd	0	0	nd	0	0	nd	0	0	nd	0	0	nd	0	0
	488	NeuGc1Hex1	NeuGcα2-3Galol	11.52	36297.3	1.12158	11.58**	36028.7	1.1538	11.53	19519.3	0.817975	nd	0	0	nd	0	0	nd	0	0	nd	0	0	nd	0	0	nd	0	0
	505	HexNAc2Sul1	6SGlcNAcβ1-3GalNAcol	nd	0	0	nd	0	0	nd	0	0	11.81	28887.3	1.24365	11.79	24683.3	1.13717	11.66**	30841.2	1.29261	11.6	45515.3	1.97365	11.47	37652	1.60483	11.5	41453.6	1.9043
	587-1	Hex1HexNAc2	Galβ1-3(GlcNAcβ1-6)GalNAcol	10.66**	9543.1	0.29488	10.53**	8405	0.269166	10.6	14942.9	0.626197	10.75**	21602.2	0.930013	10.79**	22209.5	1.0232	10.72**	18010.1	0.754834	10.66*	14413.6	0.625007	10.66**	13871.8	0.591253	10.57**	13447.9	0.617772
	587-2	Hex1HexNAc2	Galβ1-3GlcNAcβ1-3GalNAcol	12.05**	9703.9	0.299848	11.99**	11663.1	0.373505	12	29209	1.22403	nd	0	0	nd	0	0	nd	0	0	nd	0	0	nd	0	0	nd	0	0
	628	HexNAc3	GlcNAcβ1-3(GlcNAcβ1-6)GalNAcol	11.7	17217.7	0.532022	11.69	14220.5	0.455403	11.65	10362	0.434227	11.92	17014.6	0.732511	11.85	13622.4	0.627588	11.83	14619.1	0.612712	nd	0	0	nd	0	0	nd	0	0
	667-1	Hex1HexNAc2Sul1	Galβ1-3(6SGlcNAcβ1-6)GalNAcol	11.76	96250.2	2.97411	11.75	86861.4	2.78169	11.83	72000.2	3.01723	12.15	342307	14.7369	12.19	312622	14.4026	12	353932	14.8339	11.94	394133	17.0905	11.99	387361	16.5103	11.84**	317203	14.5717
	667-2	Hex1HexNAc2Sul1	Galβ1-3(6S)GlcNAcβ1-6GalNAcol	13.35*	9946.2	0.307335	13.24	17580.7	0.563013	13.32	16655.8	0.697977	13.01	301325	12.9726	13.19	254785	11.7381	13.06	295956	12.404	12.89	329504	14.288	12.92	304326	12.9712	12.83**	195649	8.98775
	667-3	Hex1HexNAc2Sul1	Galβ1-4(6S)GlcNAcβ1-3GalNAcol	14.17	24343.3	0.752203	14.11	24009	0.768875	14.06	17311	0.725435	nd	0	0	nd	0	0	nd	0	0	nd	0	0	nd	0	0	nd	0	0
	675	NeuAc1Hex1HexNAc1	NeuAcα2-3Galβ1-3GalNAcol	12.34	62785.3	1.94005	12.34	61028	1.95439	12.36	48356.1	2.02641	nd	0	0	nd	0	0	nd	0	0	nd	0	0	nd	0	0	nd	0	0
	691	NeuGc1Hex1HexNAc1	NeuGcα2-3Galβ1-3GalNAcol	12.17	56549.5	1.74736	12.16	53095.7	1.70036	12.12	44717.5	1.87392	nd	0	0	nd	0	0	nd	0	0	nd	0	0	nd	0	0	nd	0	0
	708	HexNAc3Sul1	GlcNAcβ1-3(6SGlcNAcβ1-6)GalNAcol	12.82	269669	8.3327	12.76	214805	6.87904	12.78	193437	8.10616	13.21	552610	23.7908	13.19	579879	26.7153	13.06	623106	26.1154	12.89	703470	30.5041	12.92	646621	27.5607	12.83	661426	30.3847
	716-1	NeuAc1HexNAc2	GlcNAcβ1-3(NeuAcα2-6)GalNAcol	10.42	12210.6	0.377306	10.47	10371.1	0.33213	10.43	7015.02	0.293971	nd	0	0	nd	0	0	nd	0	0	nd	0	0	nd	0	0	nd	0	0
	716-2	NeuAc1HexNAc2	GalNAcα1-3(NeuAcα2-6)GalNAcol	13.23	56122.5	1.73417	13.18	53374.4	1.70929	13.19	42679.8	1.78853	nd	0	0	nd	0	0	nd	0	0	nd	0	0	nd	0	0	nd	0	0
	732-1	NeuGc1HexNAc2	GlcNAcβ1-3(NeuGcα2-6)GalNAcol	10.3	19374.8	0.598678	10.35	18077.8	0.578932	10.37	13964.6	0.585201	nd	0	0	nd	0	0	nd	0	0	nd	0	0	nd	0	0	nd	0	0
	732-2	NeuGc1HexNAc2	GalNAcα1-3(NeuGcα2-6)GalNAcol	12.99	132645	4.09869	13	94322.8	3.02064	13.07	91141.9	3.81938	nd	0	0	nd	0	0	nd	0	0	nd	0	0	nd	0	0	nd	0	0
	813-1	Hex1HexNAc2deHex1Sul1	6SGalβ1-4(Fucα1-3)GlcNAcβ1-3GalNAcol	10.54	13394.9	0.413898	10.53	12774.9	0.409109	10.6	5953.62	0.249492	nd	0	0	nd	0	0	nd	0	0	nd	0	0	nd	0	0	nd	0	0
	813-2	Hex1HexNAc2deHex1Sul1	Fucα1-2Galβ1-3(6SGlcNAcβ1-6)GalNAcol	22.39	653218	20.1843	22.25	640448	20.51	22.33	494941	20.7409	nd	0	0	nd	0	0	nd	0	0	nd	0	0	nd	0	0	nd	0	0
	870-1	Hex1HexNAc3Sul1	GlcNAcβ1-3Galβ1-4(6S)GlcNAcβ1-6GalNAcol	nd	0	0	nd	0	0	nd	0	0	14.07	37750.9	1.62524	13.93	36734.2	1.69236	13.9	41895	1.75589	13.77	39592.9	1.71684	13.7	37602.2	1.60271	13.59	54082.7	2.48446
	870-2	Hex1HexNAc3Sul1	GlcNAcβ1-3[Galβ1-4(6S)GlcNAcβ1-6]GalNAcol	nd	0	0	nd	0	0	nd	0	0	15.86	32678	1.40684	15.72	36184.5	1.66703	15.69	35819.9	1.50127	nd	0	0	nd	0	0	nd	0	0
	870-3	Hex1HexNAc3Sul1	Gal-(6S)GlcNAcβ1-3(GlcNAcβ1-6)GalNAcol	nd	0	0	nd	0	0	nd	0	0	18	73313.7	3.15629	17.8	47808.6	2.20256	17.89	50403.5	2.1125	17.64	45508.8	1.97337	17.58	46506.9	1.98225	17.52	52260.3	2.40074
	894-1	NeuGc1Hex1HexNAc2	GalNAcβ1-4(NeuGcα2-3)Galβ1-3GalNAcol	nd	0	0	nd	0	0	nd	0	0	9.63	3806.16	0.163862	9.54	2702.99	0.124528	9.37*	3041.9	0.127491	9.45*	4172.2	0.180916	9.26	3931.8	0.167584	9.35	3820.33	0.175499
	894-2	NeuGc1Hex1HexNAc2	NeuGcα2-3Galβ1-3(GlcNAcβ1-6)GalNAcol	14.58	137902	4.26114	14.46	142131	4.55169	14.48	105909	4.43819	nd	0	0	nd	0	0	nd	0	0	nd	0	0	nd	0	0	nd	0	0
	950-2	Hex1HexNAc3Sul2	6SGalβ1-3GlcNAcβ1-3(6SGlcNAcβ1-6)GalNAcol	17.7	61416.5	1.89776	17.52	36550.5	1.17051	17.69	22772.8	0.954316	nd	0	0	nd	0	0	nd	0	0	nd	0	0	nd	0	0	nd	0	0
	1032-1	Hex2HexNAc3Sul1	Galβ1-3(6S)GlcNAcβ1-3Galβ1-4GlcNAcβ1-3GalNAcol	nd	0	0	nd	0	0	nd	0	0	17.07	31866	1.37189	16.93	31769.1	1.46361	16.96	37653.4	1.57812	16.77	32714.7	1.41858	16.7	30906.5	1.31732	16.64	30019.3	1.37903
	1032-2	Hex2HexNAc3Sul1	Galβ1-3GlcNAcβ1-3(6SGlcNAcβ1-6)Galβ1-3GalNAcol	nd	0	0	nd	0	0	nd	0	0	18.8	162732	7.00589	18.71	144324	6.64906	18.74	167460	7.01855	18.5	161817	7.01675	19.63	113182	4.82411	18.3	166544	7.65073
	1032-3	Hex2HexNAc3Sul1		nd	0	0	nd	0	0	nd	0	0	20.06	84416.3	3.63427	20.03	76098.7	3.5059	19.86	91695.7	3.84312	19.81	81284.9	3.5247	18.43	167220	7.12735	19.54	79955.4	3.673
	1073-1	Hex1HexNAc4Sul1	GlcNAcβ1-3[GlcNAcβ1-3Galβ1-4(6S)GlcNAcβ1-6]GalNAcol	nd	0	0	nd	0	0	nd	0	0	16.27	41148.6	1.77152	16.13	38929.1	1.79348	16.4	50414.4	2.11295	15.73	39754.1	1.72383	15.79	38891.9	1.65767	15.78	38113.2	1.75085
	1073-2	Hex1HexNAc4Sul1	GlcNAcβ1-3Galβ1-4(6S)GlcNAcβ1-3(GlcNAcβ1-6)GalNAcol	nd	0	0	nd	0	0	nd	0	0	18.74	225465	9.70667	18.54	206779	9.52637	18.68	253724	10.634	18.44	215981	9.36543	18.37	217462	9.26881	18.18	208173	9.5631
	1096-1	Hex1HexNAc3deHex1Sul2	6SGalβ1-3(Fucα1-4)GlcNAcβ1-3(6SGlcNAcβ1-6)GalNAcol	14.46	49508.7	1.52981	14.22	45333.4	1.45178	14.3	27939.4	1.17083	nd	0	0	nd	0	0	nd	0	0	nd	0	0	nd	0	0	nd	0	0
	1096-2	Hex1HexNAc3deHex1Sul2	6SGalβ1-(Fucα1-)(6S)GlcNAcβ1-3(GlcNAcβ1-6)GalNAcol	15.54	60512.8	1.86983	15.35	59013.5	1.88988	15.4	41929	1.75707	nd	0	0	nd	0	0	nd	0	0	nd	0	0	nd	0	0	nd	0	0
	1112	Hex2HexNAc3Sul2	SGalβ1-4GlcNAcβ1-3(SGalβ1-3GlcNAcβ1-6)GalNAcol	18.69	65766.2	2.03216	18.62**	50016.9	1.60177	18.77	38533.5	1.61478	nd	0	0	nd	0	0	nd	0	0	nd	0	0	nd	0	0	nd	0	0
	1136	NeuGc1Hex2HexNAc2Sul1	NeuGcα2-3Galβ1-3(SGalβ1-3GlcNAcβ1-6)GalNAcol	17.09	49352.6	1.52498	16.96	67287.5	2.15485	17.06	38235.7	1.6023	nd	0	0	nd	0	0	nd	0	0	nd	0	0	nd	0	0	nd	0	0
	1153-1	Hex1HexNAc4Sul2	GlcNAcβ1-3[6SGlcNAcβ1-3Galβ1-4(6S)GlcNAcβ1-6]GalNAcol	nd	0	0	nd	0	0	nd	0	0	19.81	37496.7	1.6143	19.6	36049	1.66079	19.56	33262.3	1.39408	19.27	24865.2	1.07821	19.08	26219.3	1.11754	18.94	28702.4	1.31854
	1153-2	Hex1HexNAc4Sul2	6SGlcNAcβ1-3Galβ1-4GlcNAcβ1-3(6SGlcNAcβ1-6)GalNAcol	nd	0	0	nd	0	0	nd	0	0	20.66	48422.4	2.08467	20.39	50743.7	2.33778	20.58	22739.4	0.953048	20.18	29864.6	1.295	20.17	56386.3	2.40334	19.84	49956.9	2.29493
	1177-2	NeuGc1Hex1HexNAc3Sul1	6SGlcNAcβ1-3(GlcNAcβ1-6)Galβ1-3(NeuGcα2-6)GalNAcol	16.72	62500.4	1.93125	16.6	75584.9	2.42057	16.56	64925.2	2.72075	nd	0	0	nd	0	0	nd	0	0	nd	0	0	nd	0	0	nd	0	0
	1201	Hex2HexNAc2deHex2Sul2	Fucα1-2Galβ1-3[Fucα1-2(S)Galβ1-4GlcNAcβ1-6]GalNAcol	23.93	19661.1	0.607525	23.67	27207.2	0.871296	23.87	18643.8	0.781283	nd	0	0	nd	0	0	nd	0	0	nd	0	0	nd	0	0	nd	0	0
	1235-1	Hex2HexNAc4Sul1		nd	0	0	nd	0	0	nd	0	0	17.38	22546.3	0.970659	17.24	20348.2	0.937447	17.33	20862.7	0.874393	17.14	22900	0.992999	17.08	22255.6	0.948595	16.96	20438.6	0.93891
	1258-1	Hex2HexNAc3deHex1Sul2		17.27	124386	3.84351	17.21	93475.5	2.99351	17.44	86537.9	3.62645	nd	0	0	nd	0	0	nd	0	0	nd	0	0	nd	0	0	nd	0	0
	1282	NeuGc1Hex2HexNAc2deHex1Sul1		15.71	49538.9	1.53074	15.46	50464.5	1.6161	15.58*	17542.8	0.735146	nd	0	0	nd	0	0	nd	0	0	nd	0	0	nd	0	0	nd	0	0
	1315-1	Hex2HexNAc4Sul2		nd	0	0	nd	0	0	nd	0	0	nd	0	0	nd	0	0	nd	0	0	20	25714.2	1.11503	20	20210.9	0.861441	19.72	47539.7	2.18389
	1315-2	Hex2HexNAc4Sul2		nd	0	0	nd	0	0	nd	0	0	20.54	110230	4.7456	20.21	90722.7	4.17963	21.18	104628	4.38516	nd	0	0	20.52	60763.1	2.58988	20.25	60361.4	2.77289
	1338	Hex2HexNAc3deHex1Sul3	SGal-(Fuc)(6S)GlcNAcβ1-3(3SGal-GlcNAcβ1-6)GalNAcol	20.15	15664.1	0.484017	19.36	40429.6	1.29474	20.02	18685.3	0.783022	nd	0	0	nd	0	0	nd	0	0	nd	0	0	nd	0	0	nd	0	0
	1339	NeuGc1Hex2HexNAc3Sul1	3SGal-GlcNAcβ1-3Galβ1-4GlcNAcβ1-3(NeuGcα2-6)GalNAcol	17.58	99727	3.08154	17.4	96613.5	3.094	17.57	85562.8	3.58558	nd	0	0	nd	0	0	nd	0	0	nd	0	0	nd	0	0	nd	0	0
	1404-1	Hex2HexNAc3deHex2Sul2	Gal(Fuc)(6S)GlcNAcβ1-3(Fucα1-2)Galβ1-3(6SGlcNAcβ1-6)GalNAcol	15.54	76570.3	2.366	15.35	77676.3	2.48755	15.34	48600.6	2.03665	nd	0	0	nd	0	0	nd	0	0	nd	0	0	nd	0	0	nd	0	0
	1404-2	Hex2HexNAc3deHex2Sul2	SGal-(Fuc)GlcNAcβ1-3[Gal-(Fuc)(6S)GlcNAcβ1-6]GalNAcol	16.97	56984.7	1.76081	16.78	53104.9	1.70066	16.88	41181.3	1.72574	nd	0	0	nd	0	0	nd	0	0	nd	0	0	nd	0	0	nd	0	0
	1404-3	Hex2HexNAc3deHex2Sul2	3SGal-GlcNAcβ1-3[Fucα1-2Gal-(Fuc)(6S)GlcNAcβ1-6]GalNAcol	17.58	90024.8	2.78175	17.52	93640.9	2.9988	17.69*	36210.7	1.51744	nd	0	0	nd	0	0	nd	0	0	nd	0	0	nd	0	0	nd	0	0
	1412	NeuAc1Hex2HexNAc2deHex2Sul1	NeuAcα2-3Galβ1-3[Fucα1-2Galβ1-3(Fucα1-4)(6S)GlcNAcβ1-6]GalNAcol	15.54	41176.4	1.27234	15.29	39609.5	1.26847	15.4	30285	1.26912	nd	0	0	nd	0	0	nd	0	0	nd	0	0	nd	0	0	nd	0	0
	1420-1	Hex3HexNAc3deHex1Sul2	Galβ1-3[3SGal-GlcNAcβ1-3Galβ1-4(Fucα1-3)(6S)GlcNAcβ1-6]GalNAcol	18.44	81165.4	2.50799	17.83	61156.9	1.95852	18.39	55928.9	2.34375	nd	0	0	nd	0	0	nd	0	0	nd	0	0	nd	0	0	nd	0	0
	1420-2	Hex3HexNAc3deHex1Sul2	SGalβ1-GlcNAcβ1-3Galβ1-3[Fucα1-2Galβ1-(6S)GlcNAcβ1-6]GalNAcol	19.12	37555.6	1.16046	18.99	56690.9	1.8155	19.08	25147.9	1.05384	nd	0	0	nd	0	0	nd	0	0	nd	0	0	nd	0	0	nd	0	0
	1428	NeuGc1Hex2HexNAc2deHex2Sul1	NeuGcα2-3Galβ1-3[Fucα1-2Galβ1-3(Fucα1-4)(6S)GlcNAcβ1-6]GalNAcol	15.37	171876	5.31094	15.18	146050	4.67718	15.16	101852	4.26819	nd	0	0	nd	0	0	nd	0	0	nd	0	0	nd	0	0	nd	0	0
	1470	Hex2HexNAc3deHex3Sul1	Fucα1-2Galβ1-3(Fucα1-4)(6S)GlcNAcβ1-3[Gal-(Fuc-)GlcNAcβ1-6]GalNAcol	19.86	153553	4.74476	19.9	159066	5.09402	19.96	112553	4.71662	nd	0	0	nd	0	0	nd	0	0	nd	0	0	nd	0	0	nd	0	0
	1477-1	Hex3HexNAc4Sul2		nd	0	0	nd	0	0	nd	0	0	24.38	60460.6	2.60294	24.49	62404.5	2.875	24.4	61539	2.5792	24.16	29534.6	1.28069	23.6	54785.4	2.3351	23.44	53416.8	2.45387
	1485	NeuGc1Hex2HexNAc3deHex1Sul1	SGal-(Fuc)GlcNAcβ1-3Galβ1-4GlcNAcβ1-3(NeuGcα2-6)GalNAcol	15.31	99317.9	3.0689	14.94	119140	3.81539	15.04	88805.9	3.72149	nd	0	0	nd	0	0	nd	0	0	nd	0	0	nd	0	0	nd	0	0
	1518	Hex2HexNAc5Sul2		nd	0	0	nd	0	0	nd	0	0	24.63	53914	2.32109	25	41918.7	1.93121	24.65	51562.7	2.16108	24.42	43845.2	1.90123	23.98	41804.6	1.78182	23.82	35449.5	1.62849
	1527	Hex2HexNAc4deHex2Sul1	Galβ1-4GlcNAcβ1-3[GalNAcα1-3(Fucα1-2)Gal-(Fucα1-2)(6S)GlcNAcβ1-6]GalNAcol	15.71	41272.6	1.27531	15.64	55071.8	1.76365	15.64	44969.4	1.88448	nd	0	0	nd	0	0	nd	0	0	nd	0	0	nd	0	0	nd	0	0
	1542-1	NeuGc1Hex2HexNAc4Sul1		18.14	62167.5	1.92096	18	69851	2.23694	18.2	68189.5	2.85754	nd	0	0	nd	0	0	nd	0	0	nd	0	0	nd	0	0	nd	0	0
	1869	Hex3HexNAc6deHex1		nd	0	0	nd	0	0	nd	0	0	16.94	13255.8	0.570685	16.8	11623.8	0.535514	16.83*	8038.9	0.336924	nd	0	0	nd	0	0	nd	0	0
					3.23627e+06			3.12261e+06			2.3863e+06			2.32278e+06			2.17059e+06			2.38597e+06			2.30615e+06			2.34617e+06			2.17684e+06
			(Gal) D-Galactose; (Fuc) L-Fucose; (GlcNAc) N-acetyl-D-glucosamine; (GalNAc) N-acetyl-D-galactosamine; (NeuAc) N-acetylneuraminic acid; (S) sulfate; (nd) not detected;
			RT*=manual calculation of intensity for glycan with MS2; RT**= Structure (without ms2) assigned based on retention time and intensity was calculated manually.
	Footnote:
	[1]	mass of strucutre in negative ion mode; mass with hyphens indicates the isomeric structures;
	[2]	(Hex) hexose; (HexNAc) N-acetylhexosamine; (deHex) fucose; (NeuAc) N-acetylneuraminic acid; (S) sulfate
	[3]	Structures are given in the text according following rules: the structure is described clockwise and left-to-right where reducing end locates righmost side (as shown in cartoon figure); "-" is used for uncertain location
		The cartoon figure is described as "NeuAcα2-6Galβ1-4GlcNAcβ1-2(Galβ1-4GlcNAcβ1-4)Manα1-3(GlcNAcβ1-4)(Galβ1-4GlcNAcβ1-2Manα1-6)Manβ1-4GlcNAcβ1-4(Fucα1-6)GlcNAcol"
	[RT]	Retention time (RT) of selected structure on LC;
	[Intensity]	The intensity is area-under-the-curves (AUCs) of each glycan. For comparsion of glycan abundances between samples, the intensity is normalised to total AUC (summed AUCs of all glycans in a sample) and expressed as a percentage.
		Not detected after incubation with enzyme mix
		Only detected after incubation with enzyme mix

### Sheet: Table 11C
Supplementary Table 11C. LC-MS analysis of degradation of cMOs incubated with B. theta enzyme mix
O-glycans
				Control (cMO + No enzyme)									BT0455 + BT4243 + BT1625 + BT3173 + BT1636 + BT1624 + BT1626 + BT4241 + BT1628 + BT4681 + BT0438 + BT4394									BT0455 + BT4243 + BT1625 + BT3173 + BT1636 + BT1624 + BT1626 + BT4241 + BT1628 + BT4681 + BT0438 + BT4394 + BT3868
				Sample 1			Sample 2			Sample 3			Sample 1			Sample 2			Sample 3			Sample 1			Sample 2			Sample 3
	Mass[1]	Composition[2]	Putative structures [3]	Percentage8	Percentage9	Percentage10	Percentage82	Percentage93	Percentage104	Percentage83	Percentage94	Percentage105	RT [10]	Intensity [11]	Percentage	RT4	Intensity4	Percentage2	RT5	Intensity5	Percentages	RT6	Intensity6	Percentage3	RT7	Intensity7	Percentage4	Percentage5	Percentage6	Percentage7
	384	Hex1HexNAc1	Galβ1-3GalNAcol	nd	0	0	nd	0	0	nd	0	0	4.65*	2710.1	1.74623	4.69*	7513.9	3.70351	4.92*	4067.7	2.09355	4.72*	2546.5	30.0706	5.10*	5185.4	29.7054	4.78*	3074	27.7102
	425-1	HexNAc2	GlcNAcβ1-3GalNAcol	nd	0	0	nd	0	0	nd	0	0	5.78	8119.22	5.23156	5.63	19887	9.80207	5.86	12402.4	6.38321	5.48*	5921.9	69.9294	6.07	12270.7	70.2946	5.66*	8019.4	72.2898
	425-2	HexNAc2	GlcNAcβ1-6GalNAcol	nd	0	0	nd	0	0	nd	0	0	15.13	27122.4	17.4761	14.62	30188.3	14.8794	14.27	31958.3	16.4482	nd	0	0	nd	0	0	nd	0	0
	587	Hex1HexNAc2	Galβ1-3(GlcNAcβ1-6)GalNAcol	11.02*	593.7	0.0751712	10.99*	698.2	0.100137	nd	0	0	12.69	6584.05	4.24239	12.36	10880.6	5.36294	12.02	10991.8	5.65723	nd	0	0	nd	0	0	nd	0	0
	628	HexNAc3	GlcNAcβ1-3(GlcNAcβ1-6)GalNAcol	nd	0	0	nd	0	0	nd	0	0	14.54	68707.5	44.2712	14.03	80060.1	39.4606	13.63	81861.4	42.1322	nd	0	0	nd	0	0	nd	0	0
	667	Hex1HexNAc2Sul1	Galβ1-3(6SGlcNAcβ1-6)GalNAcol	11.99	6787.94	0.859454	11.72**	4052.7	0.581244	11.56**	4420.4	0.629989	nd	0	0	nd	0	0	nd	0	0	nd	0	0	nd	0	0	nd	0	0
	675-1	NeuAc1Hex1HexNAc1	Galβ1-3(NeuAcα2-6)GalNAcol	10.04*	369	0.0467209	9.83**	273.4	0.0392114	9.88**	390.7	0.055682	nd	0	0	nd	0	0	nd	0	0	nd	0	0	nd	0	0	nd	0	0
	675-2	NeuAc1Hex1HexNAc1	NeuAcα2-3Galβ1-3GalNAcol	12.43	5935.03	0.751463	12.34	5996.24	0.85999	12.12	4294.5	0.612046	nd	0	0	nd	0	0	nd	0	0	nd	0	0	nd	0	0	nd	0	0
	691	NeuGc1Hex1HexNAc1	NeuGcα2-3Galβ1-3GalNAcol	12.3	4379.92	0.554563	12.09	4701.86	0.674348	11.94	3913.53	0.557751	nd	0	0	nd	0	0	nd	0	0	nd	0	0	nd	0	0	nd	0	0
	708	HexNAc3Sul1	GlcNAcβ1-3(6S-GlcNAcβ1-6)GalNAcol	13.12	13692.8	1.73371	12.86**	10730.8	1.53903	12.77**	9646	1.37473	nd	0	0	nd	0	0	nd	0	0	nd	0	0	nd	0	0	nd	0	0
	716-1	NeuAc1HexNAc2	GlcNAcβ1-3(NeuAcα2-6)GalNAcol	10.32	820.99	0.10395	10.12	606.74	0.0870195	10.21	773.13	0.110185	nd	0	0	nd	0	0	nd	0	0	nd	0	0	nd	0	0	nd	0	0
	716-2	NeuAc1HexNAc2	GalNAcα1-3(NeuAcα2-6)GalNAcol	13.43	5522.8	0.699269	13.22	4521.62	0.648497	13.2	4781.33	0.681428	nd	0	0	nd	0	0	nd	0	0	nd	0	0	nd	0	0	nd	0	0
	732-1	NeuGc1HexNAc2	GlcNAcβ1-3(NeuGcα2-6)GalNAcol	10.21	1569.17	0.19868	10	1204.41	0.172738	10.05	1294.77	0.184529	nd	0	0	nd	0	0	nd	0	0	nd	0	0	nd	0	0	nd	0	0
	732-2	NeuGc1HexNAc2	GalNAcα1-3(NeuGcα2-6)GalNAcol	13.24	6347.44	0.80368	13.04	6612.63	0.948393	12.89	5771.59	0.822559	nd	0	0	nd	0	0	nd	0	0	nd	0	0	nd	0	0	nd	0	0
	790-1	Hex1HexNAc3	GlcNAcβ1-3(Galβ1-4GlcNAcβ1-6)GalNAcol	15.51	7466.7	0.945395	15.19	6035.99	0.865691	15.05	5550.96	0.791115	nd	0	0	nd	0	0	nd	0	0	nd	0	0	nd	0	0	nd	0	0
	790-2	Hex1HexNAc3	GlcNAcα1-4Galβ1-3(GlcNAcβ1-6)GalNAcol	nd	0	0	nd	0	0	nd	0	0	16.06	18499.1	11.9197	15.47	24327.6	11.9908	14.96	24850.5	12.79	nd	0	0	nd	0	0	nd	0	0
	813	Hex1HexNAc2deHex1Sul1	Fucα1-2Galβ1,3(6S-GlcNAcβ1,6)GalNAcol	22.78	25058.2	3.17274	22.34	23487.1	3.36856	22.18	16502	2.35185	nd	0	0	nd	0	0	nd	0	0	nd	0	0	nd	0	0	nd	0	0
	829	Hex2HexNAc2Sul1	Galβ1-3[Galβ1-4(6S)GlcNAcβ1-6]GalNAcol	14.88	3176.76	0.402225	14.56**	2482.8	0.356087	14.35**	2362.4	0.336686	nd	0	0	nd	0	0	nd	0	0	nd	0	0	nd	0	0	nd	0	0
	831	HexNAc4	GlcNAcβ1-3(GalNAcβ1-4GlcNAcβ1-6)GalNAcol	nd	0	0	nd	0	0	nd	0	0	17.76	7856.83	5.06249	16.97	10036.9	4.94705	16.33	7966.5	4.10018	nd	0	0	nd	0	0	nd	0	0
	870-1	Hex1HexNAc3Sul1	GlcNAcβ1-3[Galβ1-4(6S)GlcNAcβ1-6]GalNAcol	15.51	9751.36	1.23467	15.19	8928.36	1.28052	14.98	6663.53	0.949677	nd	0	0	nd	0	0	nd	0	0	nd	0	0	nd	0	0	nd	0	0
	870-2	Hex1HexNAc3Sul1	Galβ1-3GlcNAcβ1-3(6SGlcNAcβ1-6)GalNAcol	16.48	16192.3	2.05019	16.16	14842.4	2.12872	15.89	12475.3	1.77796	nd	0	0	nd	0	0	nd	0	0	nd	0	0	nd	0	0	nd	0	0
	870-3	Hex1HexNAc3Sul1	GlcNAcβ1-3(3SGalβ1-4GlcNAcβ1-6)GalNAcol	17.12	22425.3	2.83938	16.87	18015.3	2.58379	16.59	22016.7	3.13779	nd	0	0	nd	0	0	nd	0	0	nd	0	0	nd	0	0	nd	0	0
	878	NeuAc1Hex1HexNAc2	NeuAcα2-3Galβ1-3(GlcNAcβ1-6)GalNAcol	15.39	5171.79	0.654825	15.13	6032.12	0.865136	14.92	4272.84	0.608959	nd	0	0	nd	0	0	nd	0	0	nd	0	0	nd	0	0	nd	0	0
	894	NeuGc1Hex1HexNAc2	NeuGcα2-3Galβ1-3(GlcNAcβ1-6)GalNAcol	15.26	10168.6	1.28749	14.94	9847.6	1.41236	14.73	9230.99	1.31559	nd	0	0	nd	0	0	nd	0	0	nd	0	0	nd	0	0	nd	0	0
	958	NeuAc1Hex1HexNAc2Sul1	NeuAcα2-3Galβ1-3[(6S)GlcNAcβ1-6]GalNAcol	16.09	11066.9	1.40124	15.84	9828.72	1.40965	15.63	9537.08	1.35921	nd	0	0	nd	0	0	nd	0	0	nd	0	0	nd	0	0	nd	0	0
	974	NeuGc1Hex1HexNAc2Sul1	NeuGcα2-3Galβ1-3(6SGlcNAcβ1-6)GalNAcol	15.9	21012.4	2.66049	15.58	18785.8	2.69429	15.37	16487.2	2.34973	nd	0	0	nd	0	0	nd	0	0	nd	0	0	nd	0	0	nd	0	0
	993	Hex1HexNAc4	GlcNAcβ1-3(GlcNAcα1-4Galβ1-4GlcNAcβ1-6)GalNAcol	nd	0	0	nd	0	0	nd	0	0	21.44	3637.28	2.34366	20.38	5499.09	2.71043	19.61	5484.01	2.8225	nd	0	0	nd	0	0	nd	0	0
	1016-1	Hex1HexNAc3deHex1Sul1	GlcNAcβ1-3[Galβ1-3(Fucα1-4)(6S)GlcNAcβ1-6]GalNAcol	15.13*	5738.1	0.726529	14.81*	5447.6	0.781303	14.73*	3776.9	0.538278	nd	0	0	nd	0	0	nd	0	0	nd	0	0	nd	0	0	nd	0	0
	1016-2	Hex1HexNAc3deHex1Sul1	GlcNAcβ1-3[Fucα1-2Galβ1-4(6S)GlcNAcβ1-6]GalNAcol	15.58*	5073.3	0.642355	15.26*	4815.9	0.690703	15.05*	3901.8	0.556079	nd	0	0	nd	0	0	nd	0	0	nd	0	0	nd	0	0	nd	0	0
	1016-3	Hex1HexNAc3deHex1Sul1	Fucα1-2Galβ1-4GlcNAcβ-3(6SGlcNAcβ1-6)GalNAcol	19.24*	4989	0.631682	19.12	5119.79	0.734288	20	8007.55	1.14122	nd	0	0	nd	0	0	nd	0	0	nd	0	0	nd	0	0	nd	0	0
	1032-1	Hex2HexNAc3Sul1	Galβ1-4GlcNAcβ1-3[Galβ1-4(6S)GlcNAcβ1-6]GalNAcol	18.09	15221	1.92721	17.51	8812.81	1.26395	17.36	11953.8	1.70364	nd	0	0	nd	0	0	nd	0	0	nd	0	0	nd	0	0	nd	0	0
	1032-2	Hex2HexNAc3Sul1	Galβ1-4GlcNAcβ1-3(3SGalβ1-4GlcNAcβ1-6)GalNAcol	19.75	7792.43	0.986637	19.56	10595.5	1.51962	19.09	7153.25	1.01947	nd	0	0	nd	0	0	nd	0	0	nd	0	0	nd	0	0	nd	0	0
	1073	Hex1HexNAc4Sul1	GlcNAcβ1-3[GlcNAcβ1-3Galβ1-4(6S)GlcNAcβ1-6]GalNAcol	nd	0	0	nd	0	0	nd	0	0	20.34	11960.5	7.70663	19.22	14492.5	7.14316	18.32	14713.9	7.57288	nd	0	0	nd	0	0	nd	0	0
	1096	Hex1Hex3HexNAc1Sul2	6SGalβ1-(Fucα1-)(6S)GlcNAcβ1-3(GlcNAcβ1-6)GalNAcol	15.2	3696.86	0.468077	14.87	3662.72	0.525313	14.73	3179.35	0.453116	nd	0	0	nd	0	0	nd	0	0	nd	0	0	nd	0	0	nd	0	0
	1112-1	Hex2HexNAc3Sul2	SGalβ1-4GlcNAcβ1-3[Galβ1-4(6S)GlcNAcβ1-6]GalNAcol	18.89	28981.4	3.66948	18.67	22886.5	3.28242	18.33	26899	3.83361	nd	0	0	nd	0	0	nd	0	0	nd	0	0	nd	0	0	nd	0	0
	1112-2	Hex2HexNAc3Sul2	SGalβ1-4GlcNAcβ1-3(SGalβ1-4GlcNAcβ1-6)GalNAcol	20.01	9915.55	1.25546	19.76	9191.35	1.31824	19.35	6809.26	0.970446	nd	0	0	nd	0	0	nd	0	0	nd	0	0	nd	0	0	nd	0	0
	1162	Hex1HexNAc3deHex2Sul1	Fucα1-2Galβ1-3(Fucα1-4)GlcNAcβ1-3[6SGlcNAcβ1-6]GalNAcol	19.94	16085.3	2.03664	20.34	14501.7	2.07986	19.29	17549.5	2.50112	nd	0	0	nd	0	0	nd	0	0	nd	0	0	nd	0	0	nd	0	0
	1258	Hex2HexNAc3deHex1 Sul2		17.89**	4769.8	0.603928	17.64	12498	1.79248	17.36**	5420	0.77245	nd	0	0	nd	0	0	nd	0	0	nd	0	0	nd	0	0	nd	0	0
	1339	NeuGc1Hex2HexNAc3Sul1		17.89	15210.2	1.92584	17.51	14214.3	2.03863	17.23	15943.3	2.27222	nd	0	0	nd	0	0	nd	0	0	nd	0	0	nd	0	0	nd	0	0
	1419-1	NeuGc1Hex2HexNAc3Sul2		17.38	14353.2	1.81732	17.06	11538	1.65479	16.85	13414.8	1.91185	nd	0	0	nd	0	0	nd	0	0	nd	0	0	nd	0	0	nd	0	0
	1419-2	NeuGc1Hex2HexNAc3Sul2		18.79	10756.8	1.36197	18.47	8567.28	1.22873	18.14	5111.61	0.728499	nd	0	0	nd	0	0	nd	0	0	nd	0	0	nd	0	0	nd	0	0
	1419-3	NeuGc1Hex2HexNAc3Sul2		19.75	2956.05	0.37428	19.5	5865.88	0.841293	19.09**	4441.6	0.63301	nd	0	0	nd	0	0	nd	0	0	nd	0	0	nd	0	0	nd	0	0
	1428	NeuGc1Hex2HexNAc2deHex2Sul1	NeuGcα2-3Galβ1-3[Fucα1-2Galβ1-3(Fucα1-4)(6S)GlcNAcβ1-6]GalNAcol	15.51	7321.77	0.927045	15.13	9453.12	1.35578	14.98	7788.26	1.10997	nd	0	0	nd	0	0	nd	0	0	nd	0	0	nd	0	0	nd	0	0
	1461	Hex2HexNAc4deHex1Sul2	SGal-GlcNAcβ1-3[GalNAcα1-3(Fucα1-2)Gal-(6S)GlcNAcβ1-6]GalNAcol	17.83	8017.5	1.01513	17.51	6198.33	0.888974	17.23**	7698.3	1.09715	nd	0	0	nd	0	0	nd	0	0	nd	0	0	nd	0	0	nd	0	0
	1477	Hex3HexNAc4Sul2	SGalβ1-4GlcNAcβ1-3Galβ1-4GlcNAcβ1-3Galβ1-3(6SGlcNAcβ1-6)GalNAcol	19.94	7908.44	1.00133	19.56**	7434.2	1.06622	19.09**	6499.1	0.926242	nd	0	0	nd	0	0	nd	0	0	nd	0	0	nd	0	0	nd	0	0
	1485	NeuGc1Hex2HexNAc3deHex1Sul1	SGal-(Fuc)GlcNAcβ1-3Galβ1-4GlcNAcβ1-3(NeuGcα2-6)GalNAcol	15.13	15877.1	2.01028	14.81	17318.8	2.48389	14.73	16837.6	2.39967	nd	0	0	nd	0	0	nd	0	0	nd	0	0	nd	0	0	nd	0	0
	1501	NeuGc1Hex3HexNAc3Sul1	Gal-GlcNAcβ1-3[NeuGcα2-6(3S)Galβ1-GlcNAcβ1-6]Galβ1-3GalNAcol	19.62	5536.95	0.70106	19.37	6673.06	0.95706	18.9	10198.4	1.45346	nd	0	0	nd	0	0	nd	0	0	nd	0	0	nd	0	0	nd	0	0
	1550	NeuAc1NeuGc1Hex2HexNAc3		14.82	6939.68	0.878667	14.5	6284.76	0.90137	14.79	1839.95	0.262227	nd	0	0	nd	0	0	nd	0	0	nd	0	0	nd	0	0	nd	0	0
	1581	NeuGc1Hex3HexNAc3Sul2		20.01	13605	1.7226	19.82	10182.2	1.46034	19.29	7403.19	1.05509	nd	0	0	nd	0	0	nd	0	0	nd	0	0	nd	0	0	nd	0	0
	1623	Hex3HexNAc4deHex1Sul2	Gal-(6S)GlcNAcβ1-3[SGal-(Fuc)(6S)GlcNAcβ1-6]Galβ1-3(GlcNAcβ1-6)GalNAcol	19.62	13648.9	1.72815	19.50**	14915	2.13913	18.84	12265.2	1.74801	nd	0	0	nd	0	0	nd	0	0	nd	0	0	nd	0	0	nd	0	0
	1631	NeuGc1Hex2HexNAc3deHex2Sul1		15.13	16110.6	2.03984	14.81	13165.3	1.88818	14.6	11230.6	1.60057	nd	0	0	nd	0	0	nd	0	0	nd	0	0	nd	0	0	nd	0	0
	1654	NeuGc1Hex2HexNAc2deHex3Sul2		17.51	11451.2	1.4499	17.19	10168.7	1.45841	17.04	11400.3	1.62475	nd	0	0	nd	0	0	nd	0	0	nd	0	0	nd	0	0	nd	0	0
	1784	NeuGc1Hex3HexNAc4Sul2		20.01	17570.6	2.2247	20.34	11155.9	1.59999	19.54	14654.9	2.0886	nd	0	0	nd	0	0	nd	0	0	nd	0	0	nd	0	0	nd	0	0
	1793	NeuGc1Hex3HexNac3deHex2Sul1		15.96	11468.9	1.45213	15.64	9588.8	1.37524	15.43**	8452.2	1.2046	nd	0	0	nd	0	0	nd	0	0	nd	0	0	nd	0	0	nd	0	0
	1834	NeuGc1Hex2HexNAc4deHex2Sul1	NeuGcα2-3Gal-(Fuc)GlcNAcβ1-3[Fucα1-2(GalNAcα1-3)(S)Gal-GlcNAcβ1-6]GalNAcol	16.48	50352.6	6.37538	16.03	47659.2	6.83535	15.89	47097.6	6.71229	nd	0	0	nd	0	0	nd	0	0	nd	0	0	nd	0	0	nd	0	0
	1850	NeuGc1Hex3HexNAc4deHex1Sul1		18.67	24585	3.11283	18.54	24736.4	3.54773	18.07	34208.4	4.87533	nd	0	0	nd	0	0	nd	0	0	nd	0	0	nd	0	0	nd	0	0
	1898	NeuAc1Hex2HexNAc4deHex2Sul2		17.06	19899.4	2.51956	16.68	13963.9	2.00273	16.4	17187.7	2.44956	nd	0	0	nd	0	0	nd	0	0	nd	0	0	nd	0	0	nd	0	0
	1914	NeuGc1Hex2HexNAc4deHex2Sul2		17.06	40010.3	5.0659	16.74	37015.8	5.30887	16.4	40839.8	5.82042	nd	0	0	nd	0	0	nd	0	0	nd	0	0	nd	0	0	nd	0	0
	1915	NeuGc1Hex2HexNAc4deHex2Sul2		21.62	5577.91	0.706246	18.99	6068.32	0.870327	20.77	7965.94	1.13529	nd	0	0	nd	0	0	nd	0	0	nd	0	0	nd	0	0	nd	0	0
	1930-1	NeuGc1Hex3HexNAc4deHex1Sul2		18.99	31927.8	4.04253	18.67	27682.4	3.97024	18.52	29074.1	4.1436	nd	0	0	nd	0	0	nd	0	0	nd	0	0	nd	0	0	nd	0	0
	1930-2	NeuGc1Hex3HexNAc4deHex1Sul2		21.49	16232	2.05521	21.3	9593.5	1.37591	20.77	14182.7	2.0213	nd	0	0	nd	0	0	nd	0	0	nd	0	0	nd	0	0	nd	0	0
	1971	NeuAc1Hex3hexNAc5Sul2		18.28	3421.76	0.433246	18.09**	8372.9	1.20085	nd	0	0	nd	0	0	nd	0	0	nd	0	0	nd	0	0	nd	0	0	nd	0	0
	2019	NeuGc1Hex3HexNAc3deHex3Sul2		23.1	8323.95	1.05394	22.53	12658.2	1.81545	22.51	8560.05	1.21997	nd	0	0	nd	0	0	nd	0	0	nd	0	0	nd	0	0	nd	0	0
	2060	NeuAc1Hex3HexNAc4deHex2Sul2		18.73	6598.91	0.83552	18.47	3797.03	0.544576	nd	0	0	nd	0	0	nd	0	0	nd	0	0	nd	0	0	nd	0	0	nd	0	0
	2076	NeuGc1Hex3HexNAc4deHex2Sul2		18.67	69411.6	8.78854	18.28	41382.8	5.93518	17.81	64895.8	9.24885	nd	0	0	nd	0	0	nd	0	0	nd	0	0	nd	0	0	nd	0	0
	2279	NeuGc1Hex3HexNAc5deHex2Sul2		18.99	6259.66	0.792566	18.67	6850.53	0.982513	nd	0	0	nd	0	0	nd	0	0	nd	0	0	nd	0	0	nd	0	0	nd	0	0
	2425	NeuGc1Hex3hexNAc5deHex3Sul2		17.51	48690.9	6.165	17.06	39524.6	5.66867	16.72	47436.3	6.76056	nd	0	0	nd	0	0	nd	0	0	nd	0	0	nd	0	0	nd	0	0
	Sum				789797			697246			701663			155197			202886	100		194296	100		8468.4	100		17456.1	100		11093.4
Internal standart: P1 antigen added to all reactions (0.05 mM)
				Control (cMO + No enzyme)									BT0455 + BT4243 + BT1625 + BT3173 + BT1636 + BT1624 + BT1626 + BT4241 + BT1628 + BT4681 + BT0438 + BT4394									BT0455 + BT4243 + BT1625 + BT3173 + BT1636 + BT1624 + BT1626 + BT4241 + BT1628 + BT4681 + BT0438 + BT4394 + BT3868
				Sample 1			Sample 2			Sample 3			Sample 1			Sample 2			Sample 3			Sample 1			Sample 2			Sample 3
	Mass[1]	Composition[2]	Putative structures [3]	Percentage8	Percentage9	Percentage10	Percentage82	Percentage93	Percentage104	Percentage83	Percentage94	Percentage105	RT [10]	Intensity [11]	Percentage	RT4	Intensity4	Percentage2	RT5	Intensity5	Percentages	RT6	Intensity6	Percentage3	RT7	Intensity7	Percentage4	Percentage5	Percentage6	Percentage7
	544	Hex2HexNAc1	Galα1-4Galβ1-4GlcNAc	11.75	94003.1		11.53	91212.8		11.56	92460.2		13.54	82763.6		13.04	98022.7		12.58	98512.6		12.35	99695.4		12.12	95493.2		11.98	83826.3
	N-glycans
				Control (cMO + No enzyme)									BT0455 + BT4243 + BT1625 + BT3173 + BT1636 + BT1624 + BT1626 + BT4241 + BT1628 + BT4681 + BT0438 + BT4394									BT0455 + BT4243 + BT1625 + BT3173 + BT1636 + BT1624 + BT1626 + BT4241 + BT1628 + BT4681 + BT0438 + BT4394 + BT3868
				Sample 1			Sample 2			Sample 3			Sample 1			Sample 2			Sample 3			Sample 1			Sample 2			Sample 3
	Mass[1]	Composition[2]	Putative structures [3]	Percentage8	Percentage9	Percentage10	Percentage82	Percentage93	Percentage104	Percentage83	Percentage94	Percentage105	RT [10]	Intensity [11]	Percentage	RT4	Intensity4	Percentage2	RT5	Intensity5	Percentages	RT6	Intensity6	Percentage3	RT7	Intensity7	Percentage4	Percentage5	Percentage6	Percentage7
	1057	Hex3HexNAc2deHex1	Manα1-3(Manα1-6)Manβ1-4GlcNAcβ1-4(Fucα1-6)GlcNAcol	nd	0	0	nd	0	0	nd	0	0	nd	0	0	nd	0	0	nd	0	0	24.51	21866.2	23.6228	23.72	16673.4	22.0754	23.19	13974.9	17.8006
	1317	Hex3HexNAc4	GlcNAcβ1-2Manα1-3(GlcNAcβ1-2Manα1-6)Manβ1-4GlcNAcβ1-4GlcNAcol	nd	0	0	nd	0	0	nd	0	0	22.69	3155.13	3.51338	21.61	4347.71	3.46269	20.71	4674.71	3.82685	nd	0	0	nd	0	0	nd	0	0
	1438	Hex5HexNAc3	GlcNAcβ1-2Manα1-3(Galα1-3Galβ1-4GlcNAcβ1-2Manα1-6)Manβ1-4GlcNAcol	nd	0	0	nd	0	0	nd	0	0	21.77	2610.52	2.90693	20.77	3232.69	2.57464	19.87	3739.29	3.06109	nd	0	0	nd	0	0	nd	0	0
	1463-1	Hex3HexNAc4deHex1	GlcNAcβ1-2Manα1-3(GlcNAcβ1-4)(Manα1-6)Manβ1-4GlcNAcβ1-4(Fucα1-6)GlcNAcol	nd	0	0	nd	0	0	nd	0	0	nd	0	0	nd	0	0	nd	0	0	18.03	6328.82	6.83725	17.56	4510.17	5.97141	17.04	6831.88	8.70215
	1463-2	Hex3HexNAc4deHex1	GlcNAcβ1-2Manα1-3(GlcNAcβ1-2Manα1-6)Manβ1-4GlcNAcβ1-4(Fucα1-6)GlcNAcol	nd	0	0	nd	0	0	nd	0	0	25.61	22251.3	24.7778	24.24	39633.8	31.5659	23.15	30140	24.6735	nd	0	0	nd	0	0	nd	0	0
	1463-3	Hex3HexNAc4deHex1	GlcNAcβ1-2(GlcNAcβ1-4)Manα1-3(Manα1-6)Manβ1-4GlcNAcβ1-4(Fucα1-6)GlcNAcol	nd	0	0	nd	0	0	nd	0	0	nd	0	0	nd	0	0	nd	0	0	23.05	41830.6	45.1911	22.39	34090.3	45.1351	21.73	35903.1	45.7318
	1666-1	Hex3HexNAc5deHex1	GlcNAcβ1-2Manα1-3(GlcNAcβ1-4)(GlcNAcβ1-2Manα1-6)Manβ1-4GlcNAcβ1-4(Fucα1-6)GlcNAcol	nd	0	0	nd	0	0	nd	0	0	21.84	3887.17	4.32854	20.84	6057.07	4.82409	20	5824.85	4.76838	nd	0	0	nd	0	0	nd	0	0
	1666-2	Hex3HexNAc5deHex1	GlcNAcβ1-2(GlcNAcβ1-4)Manα1-3(GlcNAcβ1-4)(Manα1-6)Manβ1-4GlcNAcβ1-4(Fucα1-6)GlcNAcol	nd	0	0	nd	0	0	nd	0	0	nd	0	0	nd	0	0	nd	0	0	19.13	8375.39	9.04824	18.59	8529.8	11.2934	18.07	9846.74	12.5423
	1666-3	Hex3HexNAc5deHex1	GlcNAcβ1-2(GlcNAcβ1-4)Manα1-3(GlcNAcβ1-2Manα1-6)Manβ1-4GlcNAcβ1-4(Fucα1-6)GlcNAcol	nd	0	0	nd	0	0	nd	0	0	27.13	36969.7	41.1674	25.58	47415.1	37.7632	24.36	52491.2	42.9707	23.75	8807.74	9.51532	23.02	6825.83	9.03732	22.61	7727.64	9.84312
	1753	Hex2HexNAc4deHex3Sul2	Fucα1-2(S)Gal-(Fuc)GlcNAcβ1-3[Fucα1-2(GalNAcα1-3)(S)Gal-GlcNAcβ1-6]GalNAcol	14.63	3342.72	100	14.25	3477.65	100	14.23	2999.42	100	nd	0	0	nd	0	0	nd	0	0	nd	0	0	nd	0	0	nd	0	0
	1869-1	Hex3HexNAc6deHex1	GlcNAcβ1-2(GlcNAcβ1-4)Manα1-3(GlcNAcβ1-4)(GlcNAcβ1-2Manα1-6)Manβ1-4GlcNAcβ1-4(Fucα1-6)GlcNAcol	nd	0	0	nd	0	0	nd	0	0	22.76	9203.05	10.248	21.61	11954.8	9.52123	20.84	10962.5	8.97416	20.1	5355.02	5.78522	19.37	4899.84	6.48733	18.84	4223.71	5.37997
	1869-2	Hex3HexNAc6deHex1	GlcNAcβ1-2(GlcNAcβ1-4)Manα1-3[GlcNAcβ1-2(GlcNAcβ1-6)Manα1-6]Manβ1-4GlcNAcβ1-4(Fucα1-6)GlcNAcol	nd	0	0	nd	0	0	nd	0	0	26.43	11726.5	13.058	24.88	12917.8	10.2882	23.86	14323.1	11.7253	nd	0	0	nd	0	0	nd	0	0
	Sum				3342.72	100		3477.65	100		2999.42	100		89803.3	100		125559	100		122156	100		92563.8	100		75529.3	100		78508	100
			(Gal) D-Galactose; (Fuc) L-Fucose; (GlcNAc) N-acetyl-D-glucosamine; (GalNAc) N-acetyl-D-galactosamine; (NeuAc) N-acetylneuraminic acid; (S) sulfate; (nd) not detected;
			RT*=manual calculation of intensity for glycan with MS2; RT**= Structure (without ms2) assigned based on retention time and intensity was calculated manually.
	Footnote:
	[1]	mass of strucutre in negative ion mode; mass with hyphens indicates the isomeric structures;
	[2]	(Hex) hexose; (HexNAc) N-acetylhexosamine; (deHex) fucose; (NeuAc) N-acetylneuraminic acid; (S) sulfate
	[3]	Structures are given in the text according following rules: the structure is described clockwise and left-to-right where reducing end locates righmost side (as shown in cartoon figure); "-" is used for uncertain location
		The cartoon figure is described as "NeuAcα2-6Galβ1-4GlcNAcβ1-2(Galβ1-4GlcNAcβ1-4)Manα1-3(GlcNAcβ1-4)(Galβ1-4GlcNAcβ1-2Manα1-6)Manβ1-4GlcNAcβ1-4(Fucα1-6)GlcNAcol"
	[RT]	Retention time (RT) of selected structure on LC;
	[Intensity]	The intensity is area-under-the-curves (AUCs) of each glycan. For comparsion of glycan abundances between samples, the intensity is normalised to total AUC (summed AUCs of all glycans in a sample) and expressed as a percentage.
		Not detected after incubation with enzyme mix
		Only detected after incubation with enzyme mix
