## Supplemental Table 12 for "Degradation of mucin *O*-glycans by a human gut symbiont requires a complex enzyme repertoire and promotes colonization"

### Sheet: Table 12
Supplementary Table 12. LC-MS analysis of oligosaccharides deteted on culture supernatant after growth on gMO of B. theta WT or mutants lacking fucosidases enzymes
					Control (gMO)			Δ2x α-1,2Fuc			Δ2x α-1,2Fuc + Δbt1842			Bt WT
	Mass[1]	Composition[2]	Putative structures [3]	Fuc	RT [10]	Intensity [11]	Percentage	RT6	Intensity6	Percentage3	RT7	Intensity7	Percentage4	RT4	Intensity4	Percentage2
	384	Hex1HexNAc1	GlcNAcβ1-3Galol	0	10.46	2071.38	0.0205597	nd	0	0	nd	0	0	nd	0	0
	528-1	Hex1HexNAc1deHex1	Fucα1-2Galβ1-3GlcNAc	H1	nd	0	0	nd	0	0	14.73	4002.06	0.0252802	nd	0	0
	528-2	Hex1HexNAc1deHex1	Fucα1-2Galβ1-4GlcNAc	H2	nd	0	0	nd	0	0	20.42	247297	1.56213	nd	0	0
	530-1	Hex1HexNAc1deHex1	Fucα1-2(GalNAcα1-3)Galol	A	13.53	6381.94	0.0633446	nd	0	0	nd	0	0	nd	0	0
	530-2	Hex1HexNAc1deHex1	Fucα1-2Galβ1-3GalNAcol	H3	24.5	220126	2.18488	22.87	42931.8	1.08875	22.53	3.30731e+06	20.8916	nd	0	0
	546-2	Hex2HexNAc1	Galβ1-4GlcNAcβ1-3Galol	0	12.96	2815.2	0.0279426	nd	0	0	nd	0	0	nd	0	0
	675-1	NeuAc1Hex1HexNAc1	Galβ1-3(NeuAcα2-6)GalNAcol	0	10.16	4110.73	0.0408015	nd	0	0	nd	0	0	nd	0	0
	675-2	NeuAc1Hex1HexNAc1	NeuAcα2-3Galβ1-3GalNAcol	0	12.96	11323.7	0.112394	nd	0	0	nd	0	0	nd	0	0
	676	Hex1HexNAc1deHex2	Fucα1-2Galβ1-4(Fucα1-3)GlcNAcol	Lewis	20.16	16494.7	0.16372	nd	0	0	18.63	14255.9	0.0900515	nd	0	0
	690-1	Hex2HexNAc1deHex1	Fucα1-2Galβ1-4GlcNAcβ1-3Galc	H2	nd	0	0	15.81	409089	10.3745	15.6	81046.1	0.511952	nd	0	0
	690-2	Hex2HexNAc1deHex1	Fucα1-2Galβ1-3GlcNAcβ1-3Galc	H1	nd	0	0	20.76	159619	4.04793	20.42	82133.9	0.518823	nd	0	0
	691-1	NeuGc1Hex1HexNAc1	Galβ1-3(NeuGcα2-6)GalNAcol	0	10.11	434.66	0.00431426	nd	0	0	nd	0	0	nd	0	0
	691-2	NeuGc1Hex1HexNAc1	NeuGcα2-3Galβ1-3GalNAcol	0	12.71	1059.01	0.0105113	nd	0	0	nd	0	0	nd	0	0
	692-1	Hex2HexNAc1deHex1	Fucα1-2Galβ-3GlcNAcβ1-3Galol	H1	16.1	2203.93	0.0218753	15.12	27154.7	0.688643	nd	0	0	nd	0	0
	692-2	Hex2HexNAc1deHex1	Fucα1-2Galβ-4GlcNAcβ1-3Galol	H2	nd	0	0	nd	0	0	17.33	60140.1	0.379893	nd	0	0
	733-1	Hex1HexNAc2deHex1	Fucα1-2(GalNAcα1-3)Galβ1-3GalNAcol	A	17.06	140730	1.39683	nd	0	0	nd	0	0	nd	0	0
	733-2	Hex1HexNAc2deHex1	Fucα1-2Galβ1-3GlcNAcβ1-6GalNAcol	H1	nd	0	0	18.84*	34162.2	0.866354	18.63*	22091	0.139544	nd	0	0
	733-3	Hex1HexNAc2deHex1	Fucα1-2Galβ1-4GlcNAcβ1-3GalNAcol	H2	20.16	18855.4	0.187151	nd	0	0	nd	0	0	nd	0	0
	733-5	Hex1HexNAc2deHex1	Fucα1-2Galβ1-3(GlcNAcβ1-6)GalNAcol	H3	25.08	104016	1.03242	nd	0	0	nd	0	0	nd	0	0
	749-1	Hex2HexNAc2	Galβ1-3GlcNAcβ1-6Galβ1-3GalNAcol	0	nd	0	0	12.69	2130.46	0.0540285	nd	0	0	nd	0	0
	749-2	Hex2HexNAc2	GlcNAcα1-4Galβ1-4GlcNAcβ1-3Galol	0	14.24	10621.1	0.105421	nd	0	0	nd	0	0	nd	0	0
	749-3	Hex2HexNAc2	Galβ1-3(Galβ1-4GlcNAcβ1-6)GalNAcol	0	15.46	29541.1	0.293213	nd	0	0	nd	0	0	nd	0	0
	749-4	Hex2HexNAc2	Galβ1-4GlcNAcβ1-3Galβ1-3GalNAcol	0	16.49	44524.9	0.441936	nd	0	0	nd	0	0	nd	0	0
	790	Hex1HexNAc3	GlcNAcα1-4Galβ1-3(GlcNAcβ1-6)GalNAcol	0	14.49	101567	1.00811	nd	0	0	nd	0	0	nd	0	0
	813	Hex1HexNAc2deHex1Sul1	Fucα1-2Galβ1-4(6S)GlcNAcβ1-6GalNAcol	H2	nd	0	0	14.44	9755.88	0.247409	nd	0	0	nd	0	0
	821	NueAc1Hex1HexNAc1deHex1	Fucα1-2Galβ1-3(NeuAcα2-6)GalNAcol	H3	24.5	26075.8	0.258818	nd	0	0	nd	0	0	nd	0	0
	878-1	NeuAc1Hex1HexNAc2	GlcNAca1-4Galβ1-3(NeuAcα2-6)GalNAcol	0	13.4	24444.3	0.242625	nd	0	0	nd	0	0	nd	0	0
	878-2	NeuAc1Hex1HexNAc2	NeuAcα2-3Galβ1-3(GlcNAcβ1-6)GalNAcol	0	16.23	5133.13	0.0509494	nd	0	0	nd	0	0	nd	0	0
	879	Hex1HexNAc2deHex2	Fucα1-2(GalNAcα1-3)Gal-(Fuc)GlcNAcol	A	14.81	12074.7	0.119849	nd	0	0	nd	0	0	nd	0	0
	895-1	Hex2HexNAc2deHex1	GalNAcα1-3(Fucα1-2)Galβ1-4GlcNAcβ1-3Galol	A	13.59	11430.1	0.11345	nd	0	0	nd	0	0	nd	0	0
	895-2	Hex2HexNAc2deHex1	Fucα1-2Galβ1-3GlcNAcβ1-6Galβ1-3GalNAcol	H1	nd	0	0	14.81	15092.1	0.382737	nd	0	0	nd	0	0
	895-3	Hex2HexNAc2deHex1	Galβ1-4(Fucα1-3)GlcNAcβ1-3Galβ1-3GalNAcol	Lewis	17.62	24418.6	0.242369	16.62	663921	16.837	16.47	94236.9	0.595276	nd	0	0
	895-4	Hex2HexNAc2deHex1	Fucα1-2Galβ1-4GlcNAcβ1-3Galβ1-3GalNAcol	H2	19.33	82649.6	0.820347	nd	0	0	18.01	115655	0.730568	nd	0	0
	895-5	Hex2HexNAc2deHex1	Galβ1-3(Fucα1-2Galβ1-4GlcNAcβ1-6)GalNAcol	H2	20.41	56562.2	0.561414	18.43*	84352.2	2.13917	18.81	1.33531e+06	8.43489	nd	0	0
	895-6	Hex2HexNAc2deHex1	Fucα1-2Galβ1-4GlcNAcβ1-6Galβ1-3GalNAcol	H2	nd	0	0	nd	0	0	19.55*	419473	2.64973	nd	0	0
	895-7	Hex2HexNAc2deHex1	Fucα1-2Galβ1-3(Galβ1-4GlcNAcβ1-6)GalNAcol	H3	25.32	88510.1	0.878516	nd	0	0	nd	0	0	nd	0	0
	936-1	Hex1HexNAc3deHex1	Fucα1-2(GalNAcα1-3)Galβ1-4GlcNAcβ1-6GalNAcol	A	14.75	11699	0.116119	nd	0	0	nd	0	0	nd	0	0
	936-2	Hex1HexNAc3deHex1	Fucα1-2Galβ1-3(GalNAcβ1-4GlcNAcβ1-6)GalNAcol	H3	25.2	57752.3	0.573227	nd	0	0	nd	0	0	nd	0	0
	952-1	Hex2HexNAc3	Galβ1-4GlcNAcβ1-3(GlcNAcβ1-6)Galβ1-3GalNAcol	0	16.68*	102097	1.01338	nd	0	0	nd	0	0	nd	0	0
	952-2	Hex2HexNAc3	GlcNAcα1-4Galβ1-3(Galβ1-4GlcNAcβ1-6)GalNAcol	0	17.06*	67338.6	0.668376	nd	0	0	nd	0	0	nd	0	0
	975-1	Hex2HexNAc2deHex1Sul1	Galβ1-3[Fucα1-2Galβ1-4(6S)GlcNAcβ1-6]GalNAcol	H2	nd	0	0	14.68*	28752.2	0.729157	14.48	2636.66	0.0166553	nd	0	0
	975-2	Hex2HexNAc2deHex1Sul1	Fucα1-2Galβ1-4(6S)GlcNAcβ1-3Galβ1-3GalNAcol	H2	16.68	28777.9	0.285638	15.54*	13433.8	0.340682	15.28	21750.1	0.137391	nd	0	0
	993	Hex1HexNAc3	GlcNAcα1-4Galβ1-3(GalNAcβ1-4GlcNAcβ1-6)GalNAcol	0	16.36	74518.5	0.739641	nd	0	0	nd	0	0	nd	0	0
	1016	Hex1HexNAc3deHex1Sul1	GlcNAcβ1-3[Fucα1-2Galβ1-4(6S)GlcNAcβ1-6]GalNAcol	H2	nd	0	0	15.54	20827.1	0.528176	15.28	4479.64	0.028297	nd	0	0
	1040	NeuAc1Hex2HexNAc2	Galβ1-4GlcNAcβ1-3Galβ1-3(NeuAcα2-6)GalNAcol	0	17.36	39675.7	0.393805	nd	0	0	nd	0	0	nd	0	0
	1041-1	Hex2HexNAc2deHex2	Fucα1-2Galβ1-4GlcNAcβ1-3(Fucα1-2)Galβ1-3GalNAcol	H2	nd	0	0	nd	0	0	18.63	18632	0.117694	nd	0	0
	1041-2	Hex2HexNAc2deHex2	Fucα1-2Galβ1-3(Fucα1-2Galβ1-3GlcNAcβ1-6)GalNAcol	H3/H1	nd	0	0	nd	0	0	23.91	53606.4	0.338621	nd	0	0
	1041-3	Hex2HexNAc2deHex2	Fucα1-2Galβ1-3(Fucα1-2Galβ1-4GlcNAcβ1-6)GalNAcol	H3/H2	27.42	631421	6.26724	nd	0	0	25.09	2.04365e+06	12.9093	nd	0	0
	1057-1	Hex3HexNAc2deHex1	Gal(Fuc)GlcNAcβ1-3Galβ1-4GlcNAcβ1-3Galol	Lewis	nd	0	0	19.64	84687.5	2.14768	19.26	29539.1	0.186593	nd	0	0
	1057-2	Hex3HexNAc2deHex1	Fucα1-2Galβ1-4GlcNAcβ1-3Galβ1-4GlcNAcβ1-3Galol	H2	nd	0	0	20.7	134498	3.41087	20.42	247297	1.56213	nd	0	0
	1098-1	Hex2HexNAc3deHex1	Galβ1-3[Fucα1-2(GalNAcα1-3)Galβ1-4GlcNAcβ1-6]GalNAcol	A	14.75	76205.2	0.756383	nd	0	0	nd	0	0	nd	0	0
	1098-2	Hex2HexNAc3deHex1	Fucα1-3(Galβ1-4)GlcNAcβ1-3Galβ1-3GlcNAcβ1-3GalNAcol	Lewis	nd	0	0	17.57	22912.6	0.581065	17.33	8391.96	0.0530103	nd	0	0
	1098-3	Hex2HexNAc3deHex1	GlcNAcα1-4Galβ1-3(Fucα1-2Galβ1-4GlcNAcβ1-6)GalNAcol	H2	22.18	516907	5.13062	nd	0	0	20.42	319104	2.01572	nd	0	0
	1098-4	Hex2HexNAc3deHex1	Galβ1-3GlcNAcβ1-3(Fucα1-2Galβ1-4GlcNAcβ1-6)GalNAcol	H2	nd	0	0	nd	0	0	21.05*	50703.1	0.320281	nd	0	0
	1098-5	Hex2HexNAc3deHex1	Fucα1-2Galβ1-3(GlcNAcα1-4Galβ1-4GlcNAcβ1-6)GalNAcol	H3	25.63	261967	2.60018	nd	0	0	nd	0	0	nd	0	0
	1121	Hex2HexNAc2deHex2Sul1		1	nd	0	0	23.23	20475.1	0.519249	22.94	217044	1.37102	nd	0	0
	1155	Hex2HexNAc4	GlcNAcα1-4Galβ1-3(GlcNAcα1-4Galβ1-4GlcNAcβ1-6)GalNAcol	0	17.91	595661	5.9123	nd	0	0	nd	0	0	nd	0	0
	1178-1	Hex2HexNAc3deHex1Sul1	GalNAcα1-3(Fucα1-2)Galβ1-4(6S)GlcNAcβ1-3Galβ1-3GalNAcol	A	14.36	14606.6	0.144979	nd	0	0	nd	0	0	nd	0	0
	1178-2	Hex2HexNAc3deHex1Sul1	Fucα1-2Galβ1-4(6S)GlcNAcβ1-3Galβ1-4GlcNAcβ1-6GalNAcol	H2	nd	0	0	17.09	14593.8	0.370098	nd	0	0	nd	0	0
	1203-1	Hex3HexNAc2deHex2	Fucα1-2Galβ1-4GlcNAcβ1-3[Fuc(Gal)GlcNAcβ1-6]Galol	H2/Lewis	23.26	33109.1	0.328628	nd	0	0	21.34	93097.8	0.58808	nd	0	0
	1203-2	Hex3HexNAc2deHex2	Fucα1-2Galβ1-4GlcNAcβ1-3(Fucα1-2Galβ1-4GlcNAcβ1-6)Galol	H2	25.63	114119	1.1327	nd	0	0	23.45	163181	1.03078	nd	0	0
	1203-3	Hex3HexNAc2deHex2	Fucα1-2Galβ1-3GlcNAcβ1-3(Fucα1-2)Galβ1-4GlcNAcβ1-3Galol	H1	nd	0	0	nd	0	0	27.64	34868.1	0.220255	nd	0	0
	1243	NeuAc1Hex2HexNAc3	GlcNAcα1-4Galβ1-4GlcNAcβ1-3Galβ1-3(NeuAcα2-6)GalNAcol	0	17.24	25307.1	0.251188	nd	0	0	nd	0	0	nd	0	0
	1244	Hex2HexNAc3deHex2	Fucα1-2Galβ1-3[GalNAcα1-3(Fucα1-2)Galβ1-4GlcNAcβ1-6]GalNAcol	H3/A	25.57	132936	1.31947	nd	0	0	nd	0	0	nd	0	0
	1260-1	Hex3HexNAc3deHex1	Fucα1-2Galβ1-4GlcNAcβ1-3Galβ1-4GlcNAcβ1-3Galβ1-3GalNAcol	H2	22.6	163947	1.62728	nd	0	0	nd	0	0	nd	0	0
	1260-2	Hex3HexNAc3deHex1	Galβ1-3(Fucα1-2Galβ1-4GlcNAcβ1-3Galβ1-4GlcNAcβ1-6)GalNAcol	H2	nd	0	0	21.3	1.3646e+06	34.6063	20.94	460446	2.90854	nd	0	0
	1301-1	Hex2HexNAc4deHex1	GlcNAcα1-4Galβ1-3[GalNAcα1-3(Fucα1-2)Galβ1-4GlcNAcβ1-6]GalNAcol	A	17.8	243791	2.41977	nd	0	0	nd	0	0	nd	0	0
	1301-2	Hex2HexNAc4deHex1	GalNAcα1-3(Fucα1-2)Galβ1-3(GlcNAcα1-4Galβ1-4GlcNAcβ1-6)GalNAcol	A	19.65	55213.1	0.548024	nd	0	0	nd	0	0	nd	0	0
	1301-3	Hex2HexNAc4deHex1	Fucα1-2Galβ1-4GlcNAcβ1-3(GlcNAcα1-4Galβ1-4GlcNAcβ1-6)GalNAcol	H2	21.41	108158	1.07353	nd	0	0	nd	0	0	nd	0	0
	1317	Hex3HexNAc4	GlcNAcα1-4Galβ1-4GlcNAcβ1-3(GlcNAcα1-4Galβ1-4GlcNAcβ1-6)Galol	0	20.03	41146.7	0.408406	nd	0	0	nd	0	0	nd	0	0
	1324	Hex2HexNAc3deHex2Sul1	Fucα1-2Galβ1-4GlcNAcβ1-3[Fucα1-2Galβ1-4(6S)GlcNAcβ1-6]GalNAcol	H2	19.65	62183.8	0.617212	18.91	27293.2	0.692155	18.57	28486.6	0.179944	nd	0	0
	1358	Hex2HexNAc5	GlcNAcα1-4Galβ1-4GlcNAcβ1-3(GlcNAcβ1-6)Galβ1-3(GlcNAcβ1-6)GalNAcol	0	19.21	55205.9	0.547952	nd	0	0	nd	0	0	nd	0	0
	1389	NeuAc1Hex2HexNAc3deHex1	GalNAcα1-3(Fucα1-2)Galβ1-4GlcNAcβ1-3Galβ1-3(NeuAcα2-6)GalNAcol	A	15.27	6636.53	0.0658716	nd	0	0	nd	0	0	nd	0	0
	1406-1	Hex3HexNAc3deHex2	Gal(Fuc)GlcNAcβ1-3[Fuc(Gal)GlcNAcβ1-6]Galβ1-3GalNAcol	Lewis	nd	0	0	15.65	18921.4	0.479847	nd	0	0	nd	0	0
	1406-1	Hex3HexNAc3deHex2	Galβ1-3[Fucα1-2Galβ1-4(GlcNAcβ1-3(Fucα1-2)Galβ1-4GlcNAcβ1-6]GalNAcol	H2	nd	0	0	19.82	27333.3	0.693174	19.43	85464.4	0.539861	nd	0	0
	1406-2	Hex3HexNAc3deHex2	Fucα1-2Galβ1-4GlcNAcβ1-3[Fuc(Gal)GlcNAcβ1-6]Galβ1-3GalNAcol	H2/Lewis	nd	0	0	nd	0	0	21.34	243055	1.53533	nd	0	0
	1406-3	Hex3HexNAc3deHex2	Fucα1-2Galβ1-4GlcNAcβ1-3Galβ1-3[Galβ1-4(Fucα1-3)GlcNAcβ1-6]GalNAcol	H2/Lewis	24.72	77656.2	0.770785	22.99	101532	2.57485	22.61	1.16704e+06	7.37194	nd	0	0
	1406-4	Hex3HexNAc3deHex2	Fucα1-2Galβ1-4GlcNAcβ1-3Galβ1-3(Fucα1-2Galβ1-4GlcNAcβ1-6)GalNAcol	H2	25.94	21865.9	0.217032	nd	0	0	23.30*	151540	0.957249	nd	0	0
	1406-5	Hex3HexNAc3deHex2	Fucα1-2Galβ1-4GlcNAcβ1-3(Fucα1-2Galβ1-4GlcNAcβ1-6)Galβ1-3GalNAcol	H2	27.15	310103	3.07796	nd	0	0	24.89	1.22659e+06	7.74811	nd	0	0
	1447	Hex2HexNAc4deHex2	GalNAcα1-3(Fucα1-2)Galβ1-3[GalNAcα1-3(Fucα1-2)Galβ1-4GlcNAcβ1-6]GalNAcol	A	19.46	82910.7	0.822939	nd	0	0	nd	0	0	nd	0	0
	1463-1	Hex3HexNAc4deHex1	Galβ1-3[GalNAcα1-3(Fucα1-2)Galβ1-4GlcNAcβ1-3Galβ1-4GlcNAcβ1-6]GalNAcol	A	19.52	107626	1.06826	nd	0	0	nd	0	0	nd	0	0
	1463-2	Hex3HexNAc4deHex1	GlcNAcβ1-3(Fucα1-2Galβ1-3GlcNAcβ1-3Galβ1-4GlcNAcβ1-6)Galβ1-3GalNAcol	H1	nd	0	0	22.05	457810	11.6101	21.51	255202	1.61206	nd	0	0
	1463-3	Hex3HexNAc4deHex1	Fucα1-2Galβ1-4GlcNAcβ1-3(Galβ1-3GlcNAcβ1-6)Galβ1-3(GlcNAcβ1-6)GalNAcol	H2	23.14	178744	1.77414	nd	0	0	nd	0	0	nd	0	0
	1479	Hex4HexNAc4	Galβ1-4GlcNAcβ1-3(Galβ1-4GlcNAcβ1-6)Galβ1-3(Galβ1-4GlcNAcβ1-6)GalNAcol	0	21.77	26593.2	0.263954	nd	0	0	nd	0	0	nd	0	0
	1486-1	Hex3HexNAc3deHex2Sul1	Fucα1-2Galβ1-4GlcNAcβ1-3[Fucα1-2Galβ1-4(6S)GlcNAcβ1-6]Galβ1-3GalNAcol	H2	nd	0	0	16.39	7891.27	0.200123	16.16	8928.98	0.0564026	nd	0	0
	1486-2	Hex3HexNAc3deHex2Sul1	Fucα1-2Galβ1-3[Fucα1-2Galβ1-4GlcNAcβ1-3Galβ1-4(6S)GlcNAcβ1-6]GalNAcol	H3/H2	nd	0	0	18.84	80015	2.02918	18.44	28703.7	0.181316	nd	0	0
	1504-1	Hex2HexNAc5deHex1	GalNAcα1-3(Fucα1-2)Galβ1-4GlcNAcβ1-3(GlcNAcβ1-6)Galβ1-3(GlcNAcβ1-6)GalNAcol	A	16.93*	19235.5	0.190924	nd	0	0	nd	0	0	nd	0	0
	1504-2	Hex2HexNAc5deHex1	GlcNAcβ1-3[Fucα1-2(GalNAcα1-3)Galβ1-4GlcNAcβ1-6]Galβ1-3(GlcNAcβ1-6)GalNAcol	A	17.36*	42548.6	0.422321	nd	0	0	nd	0	0	nd	0	0
	1520	Hex3HexNAc5	GlcNAcα1-4Galβ1-4GlcNAcβ1-3(GlcNAcα1-4Galβ1-4GlcNAcβ1-6)Galβ1-3GalNAcol	0	21.83	58746.6	0.583096	nd	0	0	nd	0	0	nd	0	0
	1543	Hex3HexNAc4deHex1Sul1	GalNAcα1-3(Fucα1-2)Galβ1-4(6S)GlcNAcβ1-3(Galβ1-4GlcNAcβ1-6)Galβ1-3GalNAcol	A	19.21	19844	0.196963	nd	0	0	19.84	23757	0.150068	nd	0	0
	1568	Hex4HexNAc3deHex2		1	nd	0	0	nd	0	0	23.97	347556	2.19544	nd	0	0
	1609-1	Hex3HexNAc4deHex2		1	17.91	61210.9	0.607555	nd	0	0	nd	0	0	nd	0	0
	1609-2	Hex3HexNAc4deHex2		1	21.41	36397.5	0.361267	nd	0	0	nd	0	0	nd	0	0
	1609-3	Hex3HexNAc4deHex2		1	23.26	41597.8	0.412883	nd	0	0	21.34	77944.7	0.492361	nd	0	0
	1609-4	Hex3HexNAc4deHex2		1	25.2	262376	2.60424	nd	0	0	23.14	100122	0.632449	nd	0	0
	1609-5	Hex3HexNAc4deHex2		1	27.15	427411	4.24231	nd	0	0	24.84	171805	1.08526	nd	0	0
	1625-1	Hex4HexNAc4deHex1		1	21.52	27649.3	0.274436	nd	0	0	nd	0	0	nd	0	0
	1625-2	Hex4HexNAc4deHex1		1	24.07	115940	1.15077	nd	0	0	nd	0	0	nd	0	0
	1625-3	Hex4HexNAc4deHex1	Galβ1-3(Fucα1-2Galβ1-4GlcNAcβ1-3Galβ1-4GlcNAcβ1-3Galβ1-4GlcNAcβ1-6)GalNAcol	H2	nd	0	0	25.11	69430.6	1.76076	24.69	122009	0.770704	nd	0	0
	1625-4	Hex4HexNAc4deHex1		1	27.31	123067	1.22151	nd	0	0	nd	0	0	nd	0	0
	1666-1	Hex3HexNAc5deHex1		1	18.50*	32329.4	0.320889	nd	0	0	nd	0	0	nd	0	0
	1666-2	Hex3HexNAc5deHex1		1	19.01*	31991.3	0.317533	nd	0	0	nd	0	0	nd	0	0
	1666-3	Hex3HexNAc5deHex1		1	20.03	67869.2	0.673643	nd	0	0	nd	0	0	nd	0	0
	1666-4	Hex3HexNAc5deHex1		1	22.83*	50907.2	0.505285	nd	0	0	nd	0	0	nd	0	0
	1666-5	Hex3HexNAc5deHex1		1	23.57	243710	2.41897	nd	0	0	nd	0	0	nd	0	0
	1682	Hex4HexNAc5	GlcNAcα1-4Galβ1-4GlcNAcβ1-3(Galβ1-4GlcNAcβ1-6)Galβ1-3(Galβ1-4GlcNAcβ1-6)GalNAcol	0	22.08	25954	0.25761	nd	0	0	nd	0	0	nd	0	0
	1689	Hex3HexNAc4deHex2Sul1	Fucα1-2Galβ1-4GlcNAcβ1-3(Fucα1-2Galβ1-4GlcNAcβ1-6)Galβ1-3(6S-GlcNAcβ1-6)GalNAcol	H2	24.19	41744.7	0.414341	nd	0	0	22.23	42968.7	0.271424	nd	0	0
	1705	Hex4HexNAc4deHex1Sul1		1	26.55	67031	0.665323	nd	0	0	nd	0	0	nd	0	0
	1723-1	Hex3HexNAc6		0	20.79*	27971.3	0.277632	nd	0	0	nd	0	0	nd	0	0
	1723-2	Hex3HexNAc6		0	21.41	191863	1.90436	nd	0	0	nd	0	0	nd	0	0
	1730	Hex5HexNAc3deHex2		1	nd	0	0	nd	0	0	26.15	47086.2	0.297434	nd	0	0
	1771-1	Hex4HexNAc4deHex2	Galβ1-4(Fucα1-3)GlcNAcβ1-3(Galβ1-4GlcNAcβ1-6)Galβ1-3(Fucα1-2Galβ1-4GlcNAcβ1-6)GalNAcol	Lewis/H2	23.69	62203.2	0.617405	nd	0	0	nd	0	0	nd	0	0
	1771-2	Hex4HexNAc4deHex2	Fucα1-2Galβ1-4GlcNAcβ1-3[Galβ1-4(Fucα1-3)GlcNAcβ1-6]Galβ1-3(Galβ1-4GlcNAcβ1-6)GalNAcol	H2/Lewis	24.9	55810.2	0.55395	nd	0	0	nd	0	0	nd	0	0
	1771-3	Hex4HexNAc4deHex2	Galβ1-4GlcNAcβ1-3(Fucα1-2Galβ1-4GlcNAcβ1-6)Galβ1-3(Fucα1-2Galβ1-4GlcNAcβ1-6)GalNAcol	H2	26.2	137210	1.36189	nd	0	0	nd	0	0	nd	0	0
	1771-4	Hex4HexNAc4deHex2		1	nd	0	0	nd	0	0	24.34	1.09314e+06	6.90518	nd	0	0
	1771-5	Hex4HexNAc4deHex2	Fucα1-2Galβ1-4GlcNAcβ1-3(Fucα1-2Galβ1-4GlcNAcβ1-6)Galβ1-3(Galβ1-4GlcNAcβ1-6)GalNAcol	H2	27.53	141094	1.40045	nd	0	0	nd	0	0	nd	0	0
	1812-1	Hex3HexNAc5deHex2		1	17.62	40627.4	0.403252	nd	0	0	nd	0	0	nd	0	0
	1812-2	Hex3HexNAc5deHex2		1	18.5	41491.6	0.411829	nd	0	0	nd	0	0	nd	0	0
	1812-3	Hex3HexNAc5deHex2		1	21.41	58246	0.578127	nd	0	0	nd	0	0	nd	0	0
	1812-4	Hex3HexNAc5deHex2		1	27.31	30348.9	0.301231	nd	0	0	nd	0	0	nd	0	0
	1828-1	Hex4HexNAc5deHex1	GalNAcα1-3(Fucα1-2)Galβ1-4GlcNAcβ1-3(Galβ1-4GlcNAcβ1-6)Galβ1-3(Galβ1-4GlcNAcβ1-6)GalNAcol	A	19.71	25342.7	0.251542	nd	0	0	nd	0	0	nd	0	0
	1828-2	Hex4HexNAc5deHex1		1	24.5	160269	1.59077	nd	0	0	nd	0	0	nd	0	0
	1869-1	Hex3HexNAc6deHex1		1	18.95	17480.9	0.173508	nd	0	0	nd	0	0	nd	0	0
	1869-2	Hex3HexNAc6deHex1		1	19.9	89055.1	0.883926	nd	0	0	nd	0	0	nd	0	0
	1869-3	Hex3HexNAc6deHex1		1	23.94	40052	0.39754	nd	0	0	nd	0	0	nd	0	0
	1885	Hex4HexNAc6		0	22.3	135541	1.34533	nd	0	0	nd	0	0	nd	0	0
	1908	Hex4HexNAc5deHex1Sul1		1	24.13	47746.6	0.473913	nd	0	0	nd	0	0	nd	0	0
	1917-1	Hex4HexNAc4deHex3		1	26.32	168037	1.66786	nd	0	0	24.08	443656	2.80249	nd	0	0
	1917-2	Hex4HexNAc4deHex3		1	28.7	472629	4.69113	nd	0	0	26.33	429593	2.71365	nd	0	0
	1974-1	Hex4HexNAc5deHex2	GlcNAcα1-4Galβ1-4GlcNAcβ1-3(Fucα1-2Galβ1-4GlcNAcβ1-6)Galβ1-3(Fucα1-2Galβ1-4GlcNAcβ1-6)GalNAcol	H2	26.49	287213	2.85076	nd	0	0	nd	0	0	nd	0	0
	1974-2	Hex4HexNAc5deHex2	Fucα1-2Galβ1-4GlcNAcβ1-3(Fucα1-2Galβ1-4GlcNAcβ1-6)Galβ1-3(GlcNAcα1-4Galβ1-4GlcNAcβ1-6)GalNAcol	H2	27.64	67596.9	0.67094	nd	0	0	nd	0	0	nd	0	0
	1990	Hex5HexNAc5deHex1	Fucα1-2Galβ1-4GlcNAcβ1-3Galβ1-4GlcNAcβ1-3Galβ1-4GlcNAcβ1-3Galβ1-4GlcNAcβ1-3Galβ1-3GalNAcol	H2	30.7	12412	0.123197	nd	0	0	nd	0	0	nd	0	0
	2015	Hex3HexNAc6deHex2	GalNAcα1-3(Fucα1-2)Galβ1-4GlcNAcβ1-3[GalNAcα1-3(Fucα1-2)Galβ1-4GlcNAcβ1-6]Galβ1-3(GlcNAcβ1-6)GalNAcol	A	18.57	68094.8	0.675882	nd	0	0	nd	0	0	nd	0	0
	2031	Hex4HexNAc6deHex1	GlcNAcα1-4Galβ1-4GlcNAcβ1-3(GlcNAcα1-4Galβ1-4GlcNAcβ1-6)Galβ1-3(Fucα1-2Galβ1-4GlcNAcβ1-6)GalNAcol	H2	24.5	230502	2.28787	nd	0	0	nd	0	0	nd	0	0
	2079	Hex5HexNAc4deHex3		1	nd	0	0	nd	0	0	26.15	38655.4	0.244179	nd	0	0
	2088	Hex4HexNAc7	GlcNAcα1-4Galβ1-4GlcNAcβ1-3(GlcNAcα1-4Galβ1-4GlcNAcβ1-6)Galβ1-3(GlcNAcα1-4Galβ1-4GlcNAcβ1-6)GalNAcol	0	22.6	150767	1.49645	nd	0	0	nd	0	0	nd	0	0
	2177	Hex4HexNAc6deHex2	Fucα1-2(GalNAcα1-3)Galβ1-4GlcNAcβ1-3(Galβ1-4GlcNAcβ1-6)Galβ1-3[GalNAcα1-3(Fucα1-2)Galβ1-4GlcNAcβ1-6]GalNAcol	A	19.52	39843.4	0.39547	nd	0	0	nd	0	0	nd	0	0
	2196	Hex5HexNAc6deHex1		1	28.01	7354.12	0.0729941	nd	0	0	nd	0	0	nd	0	0
	2234	Hex4HexNAc7deHex1	GlcNAcα1-4Galβ1-4GlcNAcβ1-3(GlcNAcα1-4Galβ1-4GlcNAcβ1-6)Galβ1-3[Fucα1-2(GalNAcα1-3)Galβ1-4GlcNAcβ1-6]GalNAcol	A	21.95	72314	0.717761	nd	0	0	nd	0	0	nd	0	0
	2282	Hex5HexNAc5deHex3	Fucα1-2Galβ1-4GlcNAcβ1-3Galβ1-3[Fucα1-2Galβ1-3GlcNAcβ1-3(Fucα1-2)Galβ1-4GlcNAcβ1-3Galβ1-4GlcNAcβ1-6]GalNAcol	H2	nd	0	0	nd	0	0	26.69	146118	0.922995	nd	0	0
	2380	Hex4HexNAc7deHex2	GlcNAcα1-4Galβ1-4GlcNAcβ1-3[Fucα1-2(GalNAcα1-3)Galβ1-4GlcNAcβ1-6]Galβ1-3[Fucα1-2(GalNAcα1-3)Galβ1-4GlcNAcβ1-6]GalNAcol	A	20.41	24221	0.240408	nd	0	0	nd	0	0	nd	0	0
						1.0075e+07			3.94321e+06			1.58308e+07			0
		(Gal) D-Galactose; (Fuc) L-Fucose; (GlcNAc) N-acetyl-D-glucosamine; (GalNAc) N-acetyl-D-galactosamine; (NA) not assigned; (nd) not detected; (Fucosylation: Lewis) Lewis antigen a/x/b/y; (Fucosylation: A) Blood goup A; (Fucosylation: H) H type epitope; (Fucosylation: H1/2/3) H type 1, type 2 or type 3
		RT*=manual calculation of intensity for glycan with MS2;
		Control (gMO): substrate control without no bacteria
	Footnote:
	[1]	mass of strucutre in negative ion mode; mass with hyphens indicates the isomeric structures;
	[2]	(Hex) hexose; (HexNAc) N-acetylhexosamine; (deHex) fucose; (NeuAc) N-acetylneuraminic acid; (NeuGc) N-acetyl glycolylneuraminic acid; (S) sulfate
	[3]	structures are given in the text according following rules: the structure is described clockwise and left-to-right where reducing end locates rightmost side (as shown in cartoon figure); "-" is used for uncertain location
		The cartoon figure is described as "NeuAcα2-6Galβ1-4GlcNAcβ1-2(Galβ1-4GlcNAcβ1-4)Manα1-3(GlcNAcβ1-4)(Galβ1-4GlcNAcβ1-2Manα1-6)Manβ1-4GlcNAcβ1-4(Fucα1-6)GlcNAcol"
	[4]	Types of fucose modifications
	[RT]	Retention time (RT) of selected structure on LC
	[Intensity]	The intensity is area-under-the-curves (AUCs) of each glycan. For comparsion of glycan abundances between samples, the intensity is normalised to total AUC (summed AUCs of all glycans in a sample) and expressed as a percentage
		Not detected after B. theta mutant or WT growth
		Only detected after B. theta mutant or WT growth
		Relative abundance of the oligosaccharide >10%
