## Supplemental Table 13 for "Degradation of mucin *O*-glycans by a human gut symbiont requires a complex enzyme repertoire and promotes colonization"

### Sheet: Table S13A
Suplementary Table 13A - Primers designed to clone enzymes studied in this article
GH family	Gene	Vector	Primer name	Primers (5' to 3'; sequence in bold is complementar to gene sequence)
GH2	BT1626	pETite_Ctag	BT1626_Fw_Ctag	GAAGGAGATATACATATGcagaaacagcctttgccggagtggc
			BT1626_Rv_Ctag	GTGATGGTGGTGATGATGttttaccggataaagcgtaaattcaaaactctgc
GH2	BT3179	pETite_Ctag	BT3179_Fw_Ctag	GAAGGAGATATACATATGcaacagcctgaatggcagagccag
			BT3179_Rv_Ctag	GTGATGGTGGTGATGATGcttcacgggataaatggtgaaagtaaatgtttgc
GH2	BT3340	pET28a_Ntag	BT3340_Fw_NheI_pET28	GGAATAGCTAGCcaaaactttaacgagtggaaag
			BT3340_Rv_XhoI_pET28	GAGATACTCGAGttacttcagtttatgatatacagg
GH2	BT4050	pETite_Ntag	BT4050_Fw_Ntag	CATCATCACCACCATCACGAGAACCTGTACTTCCAGGGCgaccaaccgttagaagg
			BT4050_Rv_Ntag	GTGGCGGCCGCTCTATTAgttagccagaatcgttatctcc
GH2	BT4241	pET28a_Ntag	BT4241	Plasmid provided by David Bolam (Newcastle University, UK)
GH2	BT4684	pETite_Ctag	BT4684_Fw	GAAGGAGATATACATATGgacacttaccagccatcttactccacagc
			BT4684_Rv	GTGATGGTGGTGATGATGttcaaagtcactctgttgtttttcgac
GH16	BT2824	pET28a_Ntag	BT2824_Fw_Ntag	CATCATCACCACCATCACGAGAACCTGTACTTCCAGGGCtcggatgatgagacc
			BT2824_Rv_Ntag	GTGGCGGCCGCTCTATTAtttatctaacttggttatttttacccagtc
GH18	BT1038	pET28a_Ntag	BT1038_Fw_NheI_pET28	GGAATAGCTAGCagtgattggaccgac
			BT1038_Rv_XhoI_pET28	GAGATACTCGAGttagttattaataggaggattct
GH18	BT1048	pET28a_Ntag	BT1048_Fw_NheI_pET28	GGAATAGCTAGCaatgactggacagaatc
			BT1048_Rv_XhoI_pET28	GAGATACTCGAGttaatatttaattaacggtttggtag
GH18	BT1284	pETite_Ctag	BT1284_Fw	GAAGGAGATATACATATGAATAACGATCTTAATATCGA
			BT1284_Rv	GTGATGGTGGTGATGATGATAATCTTTAGGCATGAGAAG
GH18	BT1285	pETite_Ctag	BT1285_Fw	GAAGGAGATATACATATGCAAGAAGAAATGCCAGTAAAC
			BT1285_Rv	GTGATGGTGGTGATGATGATAATTCTTTGGATAAGAATTAC
GH18	BT1632	pETite_Ntag	BT1632_Fw_Ntag	CATCATCACCACCATCACGAGAACCTGTACTTCCAGGGCgacacaaaatgggtagatg
			BT1632_Rv_Ntag	GTGGCGGCCGCTCTATTAttctacagtaggattggcatagtaatcaagc
GH18	BT2825	pETite_Ctag	BT2825_Fw_Ctag	GAAGGAGATATACATATGaaagtagttatcggctaccttgcgc
			BT2825_Rv_Ctag	GTGATGGTGGTGATGATGttccatcatttctctgcctac
GH18	BT3050	pETite_Ntag	BT3050_Fw_Ntag	CATCATCACCACCATCACGAGAACCTGTACTTCCAGGGCttcattagttcgtatgtac
			BT3050_Rv_Ntag	GTGGCGGCCGCTCTATTAcctccccaactcctc
GH18	BT3753	pETite_Ntag	BT3753_Fw_Ntag	CATCATCACCACCATCACGAGAACCTGTACTTCCAGGGCagcgactggactgaaatg
			BT3753_Rv_Ntag	GTGGCGGCCGCTCTATTAatgattagcgggattcagaacctg
GH18	BT3987	pET28a_Ntag	BT3987_Fw_NheI_pET28	GGAATAGCTAGCgctgatgatcttgagg
			BT3987_Rv_XhoI_pET28	GAGATACTCGAGttaaagatcatccggatatttat
GH18	BT4406	pET28a_Ntag	BT4406_Fw_NheI_pET28	GGAATAGCTAGCgtcgatatagagagc
			BT4406_Rv_XhoI_pET28	GAGATACTCGAGtcattgctgttctgtattt
GH18	BT4709	pET28a_Ntag	BT4709_Fw_NheI_pET28	GGAATAGCTAGCgataccgatgtggaagcg
			BT4709_Rv_XhoI_pET28	GAGATACTCGAGttactcatttacagcagg
GH20	BT1621	pETite_Ntag	BT1621_Fw_Ntag	CATCATCACCACCATCACGAGAACCTGTACTTCCAGGGCcaaatcgtatttcctacc
			BT1621_Rv_Ntag	GTGGCGGCCGCTCTATTAttaatcccatttataatctttcg
GH20	BT1627	pETite_Ctag	BT1627_Fw_Ctag	GAAGGAGATATACATATGagcgatactaacttgacacatgacataccc
			BT1627_Rv_Ctag	GTGATGGTGGTGATGATGttcaatgatcagttcatcgaaacatactc
GH20	BT3178	pETite_Ctag	BT3178_Fw_Ctag	GAAGGAGATATACATATGgataacttaacaccatcccctatttc
			BT3178_Rv_Ctag	GTGATGGTGGTGATGATGttctatcatcacttcatcaaaatgcactc
GH20	BT3598	pETite_Ntag	BT3598_Fw_Ntag	CATCATCACCACCATCACGAGAACCTGTACTTCCAGGGCcaagaacaggtacggg
			BT3598_Rv_Ntag	GTGGCGGCCGCTCTATTAgtcacggaaatccatttg
GH20	BT3868	pETite_Ntag	BT3868_Fw_Ntag	CATCATCACCACCATCACGAGAACCTGTACTTCCAGGGCctgacgggtagcttaacc
			BT3868_Rv_Ntag	GTGGCGGCCGCTCTATTAtggtttgcttacgcaataattgtatac
GH20	BT4394	pETite_Ntag	BT4394_Fw_Ntag	CATCATCACCACCATCACGAGAACCTGTACTTCCAGGGCcaagaaatcgctctcacc
			BT4394_Rv_Ntag	GTGGCGGCCGCTCTATTAtttcatgatatgtttgcc
GH20	BT4681	pETite_Ctag	BT4681_Fw	GAAGGAGATATACATATGcagaataatacttcggcattgttgcctatgccc
			BT4681_Rv	GTGATGGTGGTGATGATGcttcctgtcaactatctcaaaagg
GH29	BT1625	pETite_Ctag	BT1625_Fw	GAAGGAGATATACATATGtgtggactgacgaaagaaaactac
			BT1625_Rv	GTGATGGTGGTGATGATGaggagctacggtcactccgat
GH29	BT1842	pETite_Ntag	BT1842_Ntag_Fw	CATCATCACCACCATCACGAGAACCTGTACTTCCAGGGCcagtcttcttaccagcctg
			BT1842_Ntag_Rv	GTGGCGGCCGCTCTATTAgtcaattgtaagttctacaacg
GH29	BT3665	pETite_Ctag	BT3665_Fw	GAAGGAGATATACATATGcaaaactatcaggttcctgtttcggagc
			BT3665_Rv	GTGATGGTGGTGATGATGttttctaattttcaagacaggggc
GH29	BT3798	pETite_Ctag	BT3798_Fw_NEW	GAAGGAGATATACATATGcaacaggaactccccgtccccaag
			BT3798_Rv	GTGATGGTGGTGATGATGttttacggaataggcgctgaag
GH29	BT3956	pETite_Ntag	BT3956_Ntag_Fw	CATCATCACCACCATCACGAGAACCTGTACTTCCAGGGCaagtcgttgcaccagctg
			BT3956_Ntag_Rv	GTGGCGGCCGCTCTATTAtcttctctcacaatatacccc
GH29	BT4136	pETite_Ctag	BT4136_Fw	GAAGGAGATATACATATGaaagaaaactattatgtaaaacacgtagagtttccc
			BT4136_Rv	GTGATGGTGGTGATGATGaggggctattgttactccgat
GH29	BT4713	pETite_Ctag	BT4713_Fw_Ctag	GAAGGAGATATACATATGcctttgtacacttcggtctcaatacc
			BT4713_Rv_Ctag	GTGATGGTGGTGATGATGtcgacacccaatttccgctattc
GH95	BT1777	pETite_Ctag	BT1777_Fw_Ctag	GAAGGAGATATACATATGgcttgctccgaacagcctcatcaaccg
			BT1777_Rv_Ctag	GTGATGGTGGTGATGATGtaaagaagatacgtttttaataatatacgttttacccttc
GH95	BT3155	pETite_Ctag	BT3155_Fw_Ctag	GAAGGAGATATACATATGgcaaccgagaataaaatgaaattatgg
			BT3155_Rv_Ctag	GTGATGGTGGTGATGATGagggatgattatggtaagattatctcc
GH95	BT3173	pETite_Ctag	BT3173_Fw	GAAGGAGATATACATATGataggaactgttgattataccaaagg
			BT3173_Rv	GTGATGGTGGTGATGATGcagcagttttaacagatttcctac
GH95	BT4682	pETite_Ctag	BT4682_Fw	GAAGGAGATATACATATGgaagatacggattataccaaaggac
			BT4682_Rv	GTGATGGTGGTGATGATGtttgatttttattaatccattctctttgtcg
GH33	BT0455*	pET28a_Ntag	BT0455	Plasmid provided by David Bolam (Newcastle University, UK)
GH89	BT0438	pETite_Ntag	BT0438_Fw_Ntag	CATCATCACCACCATCACGAGAACCTGTACTTCCAGGGCagaaaggatactggatc
			BT0438_Rv_Ntag	GTGGCGGCCGCTCTATTAataaaaatattgcatatatttctcag
GH89	BT4359	pETite_Ntag	BT4359_Fw_Ntag	CATCATCACCACCATCACGAGAACCTGTACTTCCAGGGCcaatctacgtctgctcc
			BT4359_Rv_Ntag	GTGGCGGCCGCTCTATTActttgcttcaatcgctgtccg
GH109	BT4243*	pET28a_Ntag	BT4243	Plasmid provided by David Bolam (Newcastle University, UK)
GH109	BT4252*	pET28a_Ntag	BT4252	Plasmid provided by David Bolam (Newcastle University, UK)
GH110	BT3160	pETite_Ntag	BT3160_Fw_Ntag	CATCATCACCACCATCACGAGAACCTGTACTTCCAGGGCagaataatagaggtttttcc
			BT3160_Rv_Ntag	GTGGCGGCCGCTCTATTAtttaaataggtggtgcaactgtacccg
GH110	BT4251	pETite_Ntag	BT4251_Fw_Ntag	CATCATCACCACCATCACGAGAACCTGTACTTCCAGGGCaagattatttccgtatctg
			BT4251_Rv_Ntag	GTGGCGGCCGCTCTATTAttttttcagtttaaagaaaggattcttgctaatc
putative SGBP	BT1629	pETite_Ctag	BT1629_Fw_Ctag	GAAGGAGATATACATATGtgtgaggatgagaccaagtatcgtcctctgc
			BT1629_Rv_Ctag	GTGATGGTGGTGATGATGatagaactggtagaacttaccaggaattgagac
* published PMID: 40216766

### Sheet: Table S13B
Suplementary Table 13B - Primers designed to generate delition mutants in B. theta
Primer name	Primer sequence (5'to 3')	GH family
BT3173_F1_SalI_Fw	CTCGTCGACCTAAAGGGAATAATAGGAGG	GH95
BT3173_F1_Rv	ATATGATGAAATAGGTGCTGTAATAAATTAATTTAAAGGAGTACGTGC
BT3173_F2_Fw	GCACGTACTCCTTTAAATTAATTTATTACAGCACCTATTTCATCATAT
BT3173_F2_Xba_Rv	ctctctagaGTCCGCAGTCAAAGGGC
BT4682_F1_SalI_Fw	GCGGTCGACCTTATGGCTGATTTGAGC	GH95
BT4682_F1_Rv	GACATAGGTTAAAGTGTTATGTTATGTCGTAGCGTGTTTATTATTAG
BT4682_F2_Fw	CTAATAATAAACACGCTACGACATAACATAACACTTTAACCTATGTC
BT4682_F2_Xba_Rv	gcgtctagaGATATTCCGTTGGGCAGC
BT1842_F1_SalI_Fw	GCGGTCGACGGCAAGAGCGTTCTTTGC	GH29
BT1842_F1_Rv	ATGCTTTTATGAAGAATTAGCTAAAAAAATGCGTTATAGTTAATATTGGGGG
BT1842_F2_Fw	CCCCCAATATTAACTATAACGCATTTTTTTAGCTAATTCTTCATAAAAGCAT
BT1842_F2_Xba_Rv	gcgtctagaCGTAGCCAATGAACCCAG
BT1777_F1_SalI_Fw	CTCGTCGACGTGAACAGGGAGGAACCG	GH29
BT1777_F1_Rv	CTCCTTATACACTTAGTTTTCTCTAATACTAAATTTTAAGAAGTAATGTC
BT1777_F2_Fw	GACATTACTTCTTAAAATTTAGTATTAGAGAAAACTAAGTGTATAAGGAG
BT1777_F2_Xba_Rv	ctctctagaGACGCTGCTACAGATAGCC
BT3155_F1_SalI_Fw	CTCGTCGAC CGAAACATGCAAATAATTGAG	GH29
BT3155_F1_Rv	CGCATTTACTGCAAAATTGTTAGTTATAAAATAGTTTATTTCAAAATG
BT3155_F2_Fw	CATTTTGAAATAAACTATTTTATAACTAACAATTTTGCAGTAAATGCG
BT3155_F2_Xba_Rv	ctctctagaGTGGCACCACGCACAAAG
BT3665_F1_SalI_Fw	CTCGTCGACGGTCAATTTTCATGGAGC	GH29
BT3665_F1_Rv	CTGAATAGACGACATAGTAATAACTTAAATATTACGATTGAATTATATAATG
BT3665_F2_Fw	CATTATATAATTCAATCGTAATATTTAAGTTATTACTATGTCGTCTATTCAG
BT3665_F2_Xba_Rv	ctctctagaCTATTGATTTAAGAGTACTCGC
BT1625_F1_SalI_Fw	CTCGTCGACGTGCTGAGATTCTTAATGG	GH29
BT1625_F1_Rv	TTAAGTTAAAATTCAAAGCTTCGCATAATAAATATTGATTTAATGC
BT1625_F2_Fw	GCATTAAATCAATATTTATTATGCGAAGCTTTGAATTTTAACTTAA
BT1625_F2_Xba_Rv	ctctctagaGGTCGTGTCCGTGAGAAG
BT4136_F1_SalI_Fw	CTCGTCGACATTACCGGGAAGTGAATTAG	GH29
BT4136_F1_Rv	GTTAGTACTTGTGATGAATGTAAAAAGGTCATAGTATTAATTGAAATTGC
BT4136_F2_Fw	GCAATTTCAATTAATACTATGACCTTTTTACATTCATCACAAGTACTAAC
BT4136_F2_Xba_Rv	ctcggatccGTTAAGTTACTGCTAGTCG
BT0455_F1_SalI_Fw	CTCGTCGACGGTACTGATTCGCTAGTTTC	GH33
BT0455_F1_Rv	CAAAAAGATTCGAAGACTTTTCATAAATGGGGGTATTAGTTAATTTAAC
BT0455_F2_Fw	GTTAAATTAACTAATACCCCCATTTATGAAAAGTCTTCGAATCTTTTTG
BT0455_F2_Xba_Rv	ctctctagaGCATATCATGACGGAAAGTACG
BT1623-36_F1_SalI_Fw	CTCGTCGACCGACGAGCAGATCGGCC
BT1623-36_F1_Rv	GCCTAAATGATAAACTTTTATTACCTTACATCTCTATAGGGGACATCTTTGCC
BT1623-36_F2_Fw	GGCAAAGATGTCCCCTATAGAGATGTAAGGTAATAAAAGTTTATCATTTAGGC
BT1636_F2_Xba_Rv	ctctctagaGTTCGGTCAGTGCTTTGAG
BT3173-80_F1_SalI_Fw	CTCGTCGACCGGTCCGCAGTCAAAGG
BT3173-80_F1_Rv	GAGGAGAGATTACCGCTCCAACAGCACCTATTTCATCATATATTC
BT3173-80_F2_Fw	GAATATATGATGAAATAGGTGCTGTTGGAGCGGTAATCTCTCCTC
BT3173-80_F2_Xba_Rv	ctctctagaCCTTCTTCTGATTCTTCTTTTCC
BT4681-4684 5 Up Sal1	GCGGTCGACCCGTTGTCCCGTACTTTTTCC
BT4681-4684 3 Down XbaI	GCGTCTAGAGTCCGCAGGCAAGCAAAGGAC
BT4681_F1_SalI_Fw	ctcgtcgacGGATGCTATCCAAGCG
BT4681_F1_Rv	GCATATTAAATGGCTTATAATTGAGATTCTAAGATGACATAGGTTAAAGTG
BT4681_F2_Fw	CACTTTAACCTATGTCATCTTAGAATCTCAATTATAAGCCATTTAATATGC
BT2824_F1_SalI_Fw	CTCGTCGACGGAAGTGCCGATTTGG	GH16
BT2824_F1_Rv	CTTGGCTCCTACCTTAAAACCTACATAACTTTTTTGGTTCGTTCATT
BT2824_F2_Fw	AATGAACGAACCAAAAAAGTTATGTAGGTTTTAAGGTAGGAGCCAAG
BT2824_F2_Xba_Rv	ctctctagaGTATTGCTCCCATTCGGTTC
BT2824_25_F1_Rv	GAGAAAGCGGTATATCTCGTCTACATAACTTTTTTGGTTCGTTCATT	2xGH18
BT2824_25_F2_Fw	AATGAACGAACCAAAAAAGTTATGTAGACGAGATATACCGCTTTCTC
BT2824_25_F2_Xba_Rv	ctctctagaGTGAAGGCCATCACGGG
BT2825_F1	GTCGACgtccgaaagttatgaccaggc	GH18
BT2825_F1_Rev	cccgaaaacaaatagaggaatgaaagttttgaatagtctctatacttccattcctccttctttagaag
BT2825_F2_Fw	gactattcaaaactttcattcctctatttgttttcgggacgagatataccgctttctct
BT2825_F2_Rev_XbaI	TCTAGAcaataaagtgaaggccatcacgggt
BT1632_F1_SalI_Fw	CTCGTCGACGGAGGAATCAGAAAAGC	GH18
BT1632_F1_Rv	TATATTTACTAATTAAGATTCTATTAAGTTTATTAATTAAGATTACCTTTT
BT1632_F2_Fw	AAAAGGTAATCTTAATTAATAAACTTAATAGAATCTTAATTAGTAAATATA
BT1632_F2_Xba_Rv	ctctctagaCCGCTCTTCGTTGTTACTAG
BT2825_F1_Fw_SalI	GTCGACgtccgaaagttatgaccaggc	GH18
BT2825_F1_Rev	cccgaaaacaaatagaggaatgaaagttttgaatagtctctatacttccattcctccttctttagaag
BT2852_ F2_Fw	gactattcaaaactttcattcctctatttgttttcgggacgagatataccgctttctct
BT2825_F2 Rev_XbaI	TCTAGAcaataaagtgaaggccatcacgggt
BT1626_F1_SalI_Fw	CTCGTCGACCTCGCAGCCAAAGGGATAG	GH2
BT1626_F1_Rv	CCAAATGCAATCAGTTTCAGGCATTATTATATTGTTTTTTGGTGACTGG
BT1626_F2_Fw	CCAGTCACCAAAAAACAATATAATAATG CCTGAAACTGATTGCATTTGG
BT1626_F2_Xba_Rv	ctctctagaGCACTTCGCCGTAATTAGTAAG
BT3179_F1_SalI_Fw	CTCGTCGACCTTCATTTCTGAAAGCAATGG	GH2
BT3179_F1_Rv	TTTAAGTTTTCATCACTCTTCCTCTATCATCACTTCATCAAAATGC
BT3179_F2_Fw	GCATTTTGATGAAGTGATGATAGA GGAAGAGTGATGAAAACTTAAA
BT3179_F2_Xba_Rv	ctctctagaCCTTCTTTCATAATCTTTCCG
BT4050_F1_SalI_Fw	CTCGTCGACCCAATCGTTTATCCGCCC	GH2
BT4050_F1_Rv	CTTTTCTTCTATATATTCAGCTATCTCAGGTGTTAAAGTTAACAATTGG
BT4050_F2_Fw	CCAATTGTTAACTTTAACACCTG AGATAGCTGAATATATAGAAGAAAAG
BT4050_F2_Xba_Rv	ctctctagaCCTATTGATGCTTCTATCG
BT4241_F1_SalI_Fw	ctcgtcgacCTTGCGCTTAAGTTATTGGG	GH2
BT4241_F1_Rv	CATGGGTCTTTTCTTTAAAATTTATACTAAGGAGCGCCTGTTGTTAACAGAGAG
BT4241_F2_Fw	CTCTCTGTTAACAACAGGCGCTCCTTAGTATAAATTTTAAAGAAAAGACCCATG
BT4241_F2_Xba_Rv	ctctctagaGATGAAACTCGGCATTACCG
BT1621_F1_SalI_Fw	ctcgtcgacGGCGAGTTTGACCAG	GH20
BT1621_F1_Rv	CTTTTGTTCATGATGTTCTTTTTTGGGGTACAGTGTGTTTATTTAG
BT1621_F2_Fw	CTAAATAAACACACTGTACCCCAAAAAAGAACATCATGAACAAAAG
BT1621_F2_Xba_Rv	ctctctagaGAGTGGTCCACATCAGG
BT1627_F1_SalI_Fw	ctcgtcgacGCATGGGACAAGTTCTATG	GH20
BT1627_F1_Rv	TATTATATTGTTTTTTGGTGACTGGTGTATTATTCGGGGGTTATTCC
BT1627_F2_Fw	GGAATAACCCCCGAATAATACACCAGTCACCAAAAAACAATATAATA
BT1627_F2_Xba_Rv	ctctctagaCAGATAAACATCCCGTTCGATG
BT3178_F1_SalI_Fw	ctcgtcgacGTGCCGCATGGGATAAG	GH20
BT3178_F1_Rv	CAACAAATTATTCATTTTTATCATGATAGTCAGTTTTATTATTATTCC
BT3178_F2_Fw	GGAATAATAATAAAACTGACTATCATGATAAAAATGAATAATTTGTTG
BT3178_F2_Xba_Rv	ctctctagaCGGCAATATATTGTTCGGGAG
BT3598_F1_SalI_Fw	ctcgtcgacGAGGCAGCCAACCACC	GH20
BT3598_F1_Rv	CTTCATGTAGCATTTCTTTTTGTTTCTTGGTTTTATTAGTTA
BT3598_F2_Fw	TAACTAATAAAACCAAGAAACAAAAAGAAATGCTACATGAAG
BT3598_F2_Xba_Rv	ctctctagaCCATTATACATTAACATCG
BT3868_F1_SalI_Fw	ctcgtcgacGCCAGCTTTCCATTCTTCC	GH20
BT3868_F1_Rv	CTGTGTAATCCGTATCTAAATCAAGGGGGATTTTTGTGTTTTTG
BT3868_F2_Fw	CAAAAACACAAAAATCCCCCTTGATTTAGATACGGATTACACAG
BT3868_F2_Xba_Rv	ctctctagaCTGCGGTGTAATGAGTCGTAAG
BT4394_F1_SalI_Fw	ctcgtcgacCCGTAAAACTTCAGTTGGC	GH20
BT4394_F1_Rv	CGGCAGTCAAATGAAAGCGTTTGCGGTAATTGGGGGTATTTAAATAAA
BT4394_F2_Fw	TTTATTTAAATACCCCCAATTACCGCAAACGCTTTCATTTGACTGCCG
BT4394_F2_Xba_Rv	ctctctagaCAGAACGTATCAGCAAGTGAAC
BT4681_F1_SalI_Fw	ctcgtcgacGGATGCTATCCAAGCG	GH20
BT4681_F1_Rv	GCATATTAAATGGCTTATAATTGAGATTCTAAGATGACATAGGTTAAAGTG
BT4681_F2_Fw	CACTTTAACCTATGTCATCTTAGAATCTCAATTATAAGCCATTTAATATGC
BT4681_F2_Xba_Rv	ctctctagaCGCAGGCAAGCAAAGGAC
